# From iron to antibiotics: Identification of conserved bacterial-fungal interactions across diverse partners

**DOI:** 10.1101/2020.03.19.999193

**Authors:** Emily C. Pierce, Manon Morin, Jessica C. Little, Roland B. Liu, Joanna Tannous, Nancy P. Keller, Benjamin E. Wolfe, Kit Pogliano, Laura M. Sanchez, Rachel J. Dutton

## Abstract

Microbial interactions are major determinants in shaping microbiome structure and function. Although fungi are found across diverse microbiomes, the mechanisms through which fungi interact with other species remain largely uncharacterized. In this work, we explore the diversity of ways in which fungi can impact bacteria by characterizing interaction mechanisms across 16 different bacterial-fungal pairs, involving 8 different fungi and 2 bacteria (*Escherichia coli* and *Pseudomonas psychrophila*). Using random barcode transposon-site sequencing (RB-TnSeq), we identified a large number of bacterial genes and pathways important in fungal interaction contexts. Within each interaction, fungal partners elicit both antagonistic and beneficial effects. Using a panel of phylogenetically diverse fungi allowed us to identify interactions that were conserved across all species. Our data show that all fungi modulate the availability of iron and biotin, suggesting that these may represent conserved bacterial-fungal interactions. Several fungi also appear to produce previously uncharacterized antibiotic compounds. Generating a mutant in a master regulator of fungal secondary metabolite production showed that fungal metabolites are key shapers of bacterial fitness profiles during interactions. This work demonstrates a diversity of mechanisms through which fungi are able to interact with bacterial species. In addition to many species-specific effects, there appear to be conserved interaction mechanisms which may be important across microbiomes.
