## Supplementary Data 3 for "From iron to antibiotics: Identification of conserved bacterial-fungal interactions across diverse partners"

### Sheet: E. coli-Fungi Sig Genes
Gene	Function	bnumber
thrB	homoserine kinase (NCBI)	b0003
thrC	threonine synthase (NCBI)	b0004
dnaK	molecular chaperone DnaK (NCBI)	b0014
dnaJ	chaperone Hsp40, co-chaperone with DnaK (NCBI)	b0015
nhaA	pH-dependent sodium/proton antiporter (NCBI)	b0019
carA	carbamoyl-phosphate synthase small subunit (NCBI)	b0032
fixX	predicted 4Fe-4S ferredoxin-type protein (NCBI)	b0044
ilvI	acetolactate synthase III large subunit (NCBI)	b0077
murD	UDP-N-acetylmuramoyl-L-alanyl-D-glutamatesynthetase (NCBI)	b0088
yacG	zinc-binding protein (NCBI)	b0101
hlpA	periplasmic chaperone (NCBI)	b0178
yafU	predicted inner membrane protein (RefSeq)	b0218
yafQ	predicted toxin of the YafQ-DinJ toxin-antitoxin system (NCBI)	b0225
thrW	tRNA-Thr (NCBI)	b0244
afuB	CP4-6 prophage; predicted ferric trasnporter subunit (RefSeq)	b0263
ykgH	predicted inner membrane protein (NCBI)	b0310
betT	choline transporter of high affinity (NCBI)	b0314
yaiN	putative alpha helix chain (VIMSS)	b0357
cueR	DNA-binding transcriptional activator of copper-responsive regulon genes (NCBI)	b0487
allA	ureidoglycolate hydrolase (NCBI)	b0505
ybcO	DLP12 prophage; predicted protein (NCBI)	b0549
appY	DLP12 prophage; DNA-binding transcriptional activator (NCBI)	b0564
ybdF	hypothetical protein (NCBI)	b0579
fepA	iron-enterobactin outer membrane transporter (NCBI)	b0584
fes	enterobactin/ferric enterobactin esterase (NCBI)	b0585
fepC	iron-enterobactin transporter subunit (NCBI)	b0588
fepG	iron-enterobactin transporter subunit (NCBI)	b0589
fepD	iron-enterobactin transporter subunit (NCBI)	b0590
fepB	iron-enterobactin transporter subunit (NCBI)	b0592
rnk	nucleoside diphosphate kinase regulator (NCBI)	b0610
citD	citrate lyase, acyl carrier (gamma) subunit (NCBI)	b0617
cspE	cold shock protein E (NCBI)	b0623
crcB	camphor resistance protein CrcB (NCBI)	b0624
rlpB	minor lipoprotein (NCBI)	b0641
ybfE	orf, hypothetical protein (VIMSS)	b0685
pgm	phosphoglucomutase (NCBI)	b0688
gltA	citrate synthase (NCBI)	b0720
sucA	alpha-ketoglutarate decarboxylase (NCBI)	b0726
sucC	succinyl-CoA synthetase subunit beta (NCBI)	b0728
valZ	tRNA-Val (NCBI)	b0746
galM	galactose-1-epimerase (mutarotase) (NCBI)	b0756
ybiM	orf, hypothetical protein (VIMSS)	b0806
yliL	hypothetical protein (NCBI)	b0816
moeA	molybdopterin biosynthesis protein (NCBI)	b0827
ybjQ	hypothetical protein (NCBI)	b0866
hcr	HCP oxidoreductase, NADH-dependent (NCBI)	b0872
cspD	cold shock protein homolog (NCBI)	b0880
clpS	ATP-dependent Clp protease adaptor protein ClpS (NCBI)	b0881
dmsC	dimethyl sulfoxide reductase, anaerobic, subunit C (NCBI)	b0896
serC	phosphoserine aminotransferase (NCBI)	b0907
ihfB	integration host factor subunit beta (NCBI)	b0912
ycbC	conserved inner membrane protein (NCBI)	b0920
aspC	aspartate aminotransferase, PLP-dependent (NCBI)	b0928
ssuE	NAD(P)H-dependent FMN reductase (NCBI)	b0937
rmf	ribosome modulation factor (NCBI)	b0953
b0965	orf, hypothetical protein (VIMSS)	b0965
hyaC	hydrogenase 1, b-type cytochrome subunit (NCBI)	b0974
torD	chaperone protein TorD (NCBI)	b0998
ycdT	predicted diguanylate cyclase (NCBI)	b1025
msyB	acidic protein suppresses mutants lacking function of protein export (VIMSS)	b1051
pyrC	dihydroorotase (NCBI)	b1062
flgM	anti-sigma factor for FliA (sigma 28) (NCBI)	b1071
flgC	flagellar basal-body rod protein C (NCBI)	b1074
flgH	flagellar L-ring protein precursor H (NCBI)	b1079
fabF	3-oxoacyl-(acyl carrier protein) synthase (NCBI)	b1095
yceG	predicted aminodeoxychorismate lyase (NCBI)	b1097
ycfF	orf, hypothetical protein (VIMSS)	b1103
ycfL	hypothetical protein (NCBI)	b1104
ycfP	orf, hypothetical protein (VIMSS)	b1108
ycfQ	orf, hypothetical protein (VIMSS)	b1111
ycfZ	predicted inner membrane protein (NCBI)	b1121
hflD	hypothetical protein (NCBI)	b1132
ymfB	bifunctional thiamin pyrimidine pyrophosphate hydrolase/ thiamin pyrophosphate hydrolase (NCBI)	b1134
ymfG	e14 prophage; predicted excisionase (NCBI)	b1141
ymfI	orf, hypothetical protein (VIMSS)	b1143
ymfJ	orf, hypothetical protein (VIMSS)	b1144
ymfM	e14 prophage; predicted protein (NCBI)	b1148
ymfR	e14 prophage; predicted protein (NCBI)	b1150
ymfO	e14 prophage; conserved protein (RefSeq)	b1151
mcrA	e14 prophage; 5-methylcytosine-specific restriction endonuclease B (NCBI)	b1159
ycgX	hypothetical protein (NCBI)	b1161
ycgE	predicted DNA-binding transcriptional regulator (NCBI)	b1162
b1171	orf, hypothetical protein (VIMSS)	b1171
minD	membrane ATPase of the MinC-MinD-MinE system (NCBI)	b1175
umuD	DNA polymerase V, subunit D (NCBI)	b1183
ychH	predicted inner membrane protein (NCBI)	b1205
chaB	cation transport regulator (NCBI)	b1217
tyrT	tRNA-Tyr (NCBI)	b1231
purU	formyltetrahydrofolate deformylase (NCBI)	b1232
rssB	response regulator of RpoS (NCBI)	b1235
adhE	fused acetaldehyde-CoA dehydrogenase/iron-dependent alcohol dehydrogenase/pyruvate-formate lyase deactivase (NCBI)	b1241
oppA	oligopeptide transporter subunit (NCBI)	b1243
oppB	oligopeptide permease ABC transporter membrane protein (NCBI)	b1244
oppC	oligopeptide transporter subunit (NCBI)	b1245
oppD	oligopeptide transporter ATP-binding component (NCBI)	b1246
oppF	oligopeptide transporter subunit (NCBI)	b1247
b1248	orf, hypothetical protein (VIMSS)	b1248
tonB	membrane spanning protein in TonB-ExbB-ExbD complex (NCBI)	b1252
yciB	intracellular septation protein A (NCBI)	b1254
yciF	hypothetical protein (NCBI)	b1258
yciG	orf, hypothetical protein (VIMSS)	b1259
trpA	tryptophan synthase subunit alpha (NCBI)	b1260
trpB	tryptophan synthase subunit beta (NCBI)	b1261
yciO	orf, hypothetical protein (VIMSS)	b1267
yciS	conserved inner membrane protein (NCBI)	b1279
pyrF	orotidine 5'-phosphate decarboxylase (NCBI)	b1281
yciT	predicted DNA-binding transcriptional regulator (NCBI)	b1284
sapC	predicted antimicrobial peptide transporter subunit (NCBI)	b1292
sapB	predicted antimicrobial peptide transporter subunit (NCBI)	b1293
ymjA	hypothetical protein (NCBI)	b1295
puuR	DNA-binding transcriptional repressor (NCBI)	b1299
puuC	gamma-Glu-gamma-aminobutyraldehyde dehydrogenase, NAD(P)H-dependent (NCBI)	b1300
pspC	DNA-binding transcriptional activator (NCBI)	b1306
fnr	DNA-binding transcriptional dual regulator, global regulator of anaerobic growth (NCBI)	b1334
ydaL	hypothetical protein (NCBI)	b1340
ydaQ	orf, hypothetical protein (VIMSS)	b1346
b1355	orf, hypothetical protein (VIMSS)	b1355
ydaW	orf, hypothetical protein (VIMSS)	b1361
trkG	Rac prophage; potassium transporter subunit (NCBI)	b1363
ynaA	Rac prophage; predicted tail protein (RefSeq)	b1368
insH-5	Rac prophage; IS5 transposase and trans-activator (NCBI)	b1370
paaA	predicted multicomponent oxygenase/reductase subunit for phenylacetic acid degradation (NCBI)	b1388
paaF	enoyl-CoA hydratase-isomerase (NCBI)	b1393
paaK	phenylacetyl-CoA ligase (NCBI)	b1398
paaY	predicted hexapeptide repeat acetyltransferase (NCBI)	b1400
ydcA	hypothetical protein (NCBI)	b1419
ydcL	predicted lipoprotein (NCBI)	b1431
ydcN	predicted DNA-binding transcriptional regulator (NCBI)	b1434
ydcQ	predicted DNA-binding transcriptional regulator (RefSeq)	b1438
yncA	predicted acyltransferase with acyl-CoA N-acyltransferase domain (NCBI)	b1448
b1462	orf, hypothetical protein (VIMSS)	b1462
narV	nitrate reductase 2 (NRZ), gamma subunit (NCBI)	b1465
fdnI	formate dehydrogenase-N, cytochrome B556 (gamma) subunit, nitrate-inducible (NCBI)	b1476
sra	30S ribosomal subunit protein S22 (NCBI)	b1480
osmC	osmotically inducible, stress-inducible membrane protein (NCBI)	b1482
gadB	glutamate decarboxylase B, PLP-dependent (NCBI)	b1493
ydeT	hypothetical protein (RefSeq)	b1505
yneL	predicted transcriptional regulator (NCBI)	b1506
lsrG	autoinducer-2 (AI-2) modifying protein LsrG (NCBI)	b1518
tam	trans-aconitate 2-methyltransferase (NCBI)	b1519
uxaB	tagaturonate reductase (NCBI)	b1521
yneF	predicted diguanylate cyclase (NCBI)	b1522
yneG	hypothetical protein (NCBI)	b1523
yneH	predicted glutaminase (NCBI)	b1524
yneJ	predicted DNA-binding transcriptional regulator (NCBI)	b1526
marC	predicted transporter (NCBI)	b1529
marA	multiple antibiotic resistance; transcriptional activator of defense systems (VIMSS)	b1531
marB	hypothetical protein (NCBI)	b1532
ydeI	hypothetical protein (NCBI)	b1536
nohA	Qin prophage; predicted packaging protein (RefSeq)	b1548
b1550	orf, hypothetical protein (VIMSS)	b1550
cspB	Qin prophage; cold shock protein (NCBI)	b1557
cspF	Qin prophage; cold shock protein (NCBI)	b1558
rem	Qin prophage; predicted protein (NCBI)	b1561
relE	Qin prophage; toxin of the RelE-RelB toxin-antitoxin system (NCBI)	b1563
intK	Qin prophage; predicted protein (RefSeq)	b1567
ydfX	Qin prophage; predicted protein (RefSeq)	b1568
ydfB	orf, hypothetical protein (VIMSS)	b1572
ydfC	Qin prophage; predicted protein (RefSeq)	b1573
dicB	Qin prophage; cell division inhibition protein (NCBI)	b1575
rspA	predicted dehydratase (NCBI)	b1581
b1591	putative oxidoreductase component (VIMSS)	b1591
ydgC	conserved inner membrane protein associated with alginate biosynthesis (NCBI)	b1607
uidR	DNA-binding transcriptional repressor (NCBI)	b1618
rsxA	Na(+)-translocating NADH-quinone reductase subunit E (NCBI)	b1627
rsxB	electron transport complex protein RnfB (NCBI)	b1628
gst	glutathionine S-transferase (NCBI)	b1635
ydhH	anhydro-N-acetylmuramic acid kinase (NCBI)	b1640
slyA	transcriptional regulator for cryptic hemolysin (VIMSS)	b1642
ydhF	predicted oxidoreductase (NCBI)	b1647
ydhO	predicted lipoprotein (NCBI)	b1655
mdtK	multidrug efflux protein NorM (NCBI)	b1663
valW	tRNA-Val (NCBI)	b1666
ydhR	hypothetical protein (NCBI)	b1667
lpp	murein lipoprotein (NCBI)	b1677
sufC	cysteine desulfurase ATPase component (NCBI)	b1682
ynhE	orf, hypothetical protein (VIMSS)	b1683
ydiH	predicted protein (RefSeq)	b1685
ydiR	predicted electron transfer flavoprotein, FAD-binding (NCBI)	b1698
ydiT	predicted 4Fe-4S ferredoxin-type protein (NCBI)	b1700
aroH	3-deoxy-D-arabino-heptulosonate-7-phosphate synthase, tryptophan repressible (NCBI)	b1704
btuD	vitamin B12-transporter ATPase (NCBI)	b1709
ihfA	integration host factor subunit alpha (NCBI)	b1712
rpmI	50S ribosomal subunit protein A (VIMSS)	b1717
yniB	predicted inner membrane protein (NCBI)	b1726
yniC	predicted hydrolase (NCBI)	b1727
ydjM	predicted inner membrane protein regulated by LexA (RefSeq)	b1728
ydjO	predicted protein (RefSeq)	b1730
cedA	cell division modulator (RefSeq)	b1731
b1742	orf, hypothetical protein (VIMSS)	b1742
ydjZ	conserved inner membrane protein (NCBI)	b1752
ynjA	hypothetical protein (NCBI)	b1753
b1754	orf, hypothetical protein (VIMSS)	b1754
b1758	putative cytochrome oxidase (VIMSS)	b1758
nudG	pyrimidine (deoxy)nucleoside triphosphate pyrophosphohydrolase (NCBI)	b1759
ydjA	predicted oxidoreductase (NCBI)	b1765
ydjI	predicted aldolase (NCBI)	b1773
b1777	orf, hypothetical protein (VIMSS)	b1777
yeaI	predicted diguanylate cyclase (NCBI)	b1785
yoaF	conserved outer membrane protein (NCBI)	b1793
manY	mannose-specific enzyme IIC component of PTS (NCBI)	b1818
cspC	stress protein, member of the CspA-family (NCBI)	b1823
yobF	hypothetical protein (NCBI)	b1824
prc	carboxy-terminal protease for penicillin-binding protein 3 (NCBI)	b1830
proQ	putative solute/DNA competence effector (NCBI)	b1831
yebU	putative nucleolar proteins (VIMSS)	b1835
yebV	orf, hypothetical protein (VIMSS)	b1836
yebY	hypothetical protein (NCBI)	b1839
yobA	hypothetical protein (NCBI)	b1841
holE	DNA polymerase III, theta subunit (NCBI)	b1842
yebF	predicted protein (RefSeq)	b1847
yebG	conserved protein regulated by LexA (NCBI)	b1848
yebA	orf, hypothetical protein (VIMSS)	b1856
nudB	dATP pyrophosphohydrolase (NCBI)	b1865
yecO	predicted methyltransferase (NCBI)	b1870
cutC	copper homeostasis protein (NCBI)	b1874
cheZ	chemotaxis regulator, protein phosphatase for CheY (NCBI)	b1881
cheY	chemotaxis regulator transmitting signal to flagellar motor component (NCBI)	b1882
otsB	trehalose-6-phosphate phosphatase, biosynthetic (NCBI)	b1897
yecS	predicted transporter subunit: membrane component of ABC superfamily (NCBI)	b1918
fliT	predicted chaperone (NCBI)	b1926
yedK	hypothetical protein (NCBI)	b1931
intG	predicted defective phage integrase (pseudogene) (RefSeq)	b1936
fliQ	flagellar biosynthesis protein Q (NCBI)	b1949
rcsA	DNA-binding transcriptional activator, co-regulator with RcsB (NCBI)	b1951
dsrA	regulatory antisense RNA (NCBI)	b1954
yodC	hypothetical protein (NCBI)	b1957
dcm	DNA cytosine methylase (NCBI)	b1961
yedJ	predicted phosphohydrolase (NCBI)	b1962
asnT	tRNA-Asn (NCBI)	b1977
asnW	tRNA-Asn (NCBI)	b1984
asnV	tRNA-Asn (NCBI)	b1989
cobS	cobalamin synthase (NCBI)	b1992
flu	CP4-44 prophage; antigen 43 (Ag43) phase-variable biofilm formation autotransporter (NCBI)	b2000
yeeX	conserved protein (RefSeq)	b2007
hisA	N-(5'-phospho-L-ribosyl-formimino)-5-amino-1-(5'- phosphoribosyl)-4-imidazolecarboxamide isomerase (VIMSS)	b2024
rfbC	dTDP-4-deoxyrhamnose-3,5-epimerase (NCBI)	b2038
rfbD	dTDP-4-dehydrorhamnose reductase subunit, NAD(P)-binding, of dTDP-L-rhamnose synthase (NCBI)	b2040
wcaH	GDP-mannose mannosyl hydrolase (VIMSS)	b2051
yegJ	hypothetical protein (NCBI)	b2071
b2080	orf, hypothetical protein (VIMSS)	b2080
ogrK	DNA-binding transcriptional regulator prophage P2 remnant (NCBI)	b2082
gatB	galactitol-specific enzyme IIB component of PTS (NCBI)	b2093
thiM	hydroxyethylthiazole kinase (NCBI)	b2104
yehD	predicted fimbrial-like adhesin protein (NCBI)	b2111
yohJ	hypothetical protein (NCBI)	b2141
yeiG	predicted esterase (NCBI)	b2154
fruK	1-phosphofructokinase (NCBI)	b2168
fruB	fused fructose-specific PTS enzymes: IIA component/HPr component (NCBI)	b2169
spr	predicted peptidase, outer membrane lipoprotein (NCBI)	b2175
yejL	hypothetical protein (NCBI)	b2187
proL	tRNA-Pro (NCBI)	b2189
ccmD	cytochrome c biogenesis protein (NCBI)	b2198
napD	assembly protein for periplasmic nitrate reductase (NCBI)	b2207
rcsD	phosphotransfer intermediate protein in two-component regulatory system with RcsBC (NCBI)	b2216
rcsB	DNA-binding response regulator in two-component regulatory system with RcsC and YojN (NCBI)	b2217
rcsC	hybrid sensory kinase in two-component regulatory system with RcsB and YojN (RefSeq)	b2218
yfaE	predicted 2Fe-2S cluster-containing protein (NCBI)	b2236
yfaH	hypothetical protein (RefSeq)	b2238
yfaX	predicted DNA-binding transcriptional regulator (NCBI)	b2248
b2258	putative transport/receptor protein (VIMSS)	b2258
nuoK	NADH dehydrogenase subunit K (NCBI)	b2279
nuoA	NADH dehydrogenase I chain A (VIMSS)	b2288
b2343	orf, hypothetical protein (VIMSS)	b2343
yfdM	orf, hypothetical protein (VIMSS)	b2356
cysK	cysteine synthase A, O-acetylserine sulfhydrolase A subunit (NCBI)	b2414
yfeK	hypothetical protein (NCBI)	b2419
yfeY	hypothetical protein (NCBI)	b2432
amiA	N-acetylmuramoyl-l-alanine amidase I (NCBI)	b2435
yffM	CPZ-55 prophage; predicted protein (NCBI)	b2444
purC	phosphoribosylaminoimidazole-succinocarboxamidesynthase (NCBI)	b2476
b2490	putative protein processing element (VIMSS)	b2490
yfgL	protein assembly complex, lipoprotein component (NCBI)	b2512
yfhA	predicted DNA-binding response regulator in two-component system (NCBI)	b2554
rseB	periplasmic negative regulator of sigmaE (NCBI)	b2571
yfiD	pyruvate formate lyase subunit (NCBI)	b2579
trxC	thioredoxin 2 (NCBI)	b2582
smpA	small membrane protein A (VIMSS)	b2617
yfjO	orf, hypothetical protein (VIMSS)	b2631
yfjT	CP4-57 prophage; predicted protein (NCBI)	b2637
yfjW	CP4-57 prophage; predicted inner membrane protein (NCBI)	b2642
ypjF	CP4-57 prophage; toxin of the YpjF-YfjZ toxin-antitoxin system (NCBI)	b2646
ileY	tRNA-Ile (NCBI)	b2652
proX	glycine betaine transporter subunit (NCBI)	b2679
mprA	DNA-binding transcriptional repressor of microcin B17 synthesis and multidrug efflux (NCBI)	b2684
ygaD	competence damage-inducible protein A (NCBI)	b2700
gutQ	orf, hypothetical protein (VIMSS)	b2708
rpoS	RNA polymerase sigma factor (NCBI)	b2741
nlpD	predicted outer membrane lipoprotein (NCBI)	b2742
cysC	adenylylsulfate kinase (NCBI)	b2750
cysH	phosphoadenosine phosphosulfate reductase (NCBI)	b2762
chpA	toxin of the ChpA-ChpR toxin-antitoxin system, endoribonuclease (NCBI)	b2782
relA	(p)ppGpp synthetase I/GTP pyrophosphokinase (NCBI)	b2784
yqcC	hypothetical protein (NCBI)	b2792
metZ	tRNA-Met (NCBI)	b2814
b2817	putative amidase (VIMSS)	b2817
ygdB	orf, hypothetical protein (VIMSS)	b2824
yqeI	predicted transcriptional regulator (NCBI)	b2847
ygeO	hypothetical protein (RefSeq)	b2859
glyU	tRNA-Gly (NCBI)	b2864
ygfY	hypothetical protein (NCBI)	b2897
gcvH	glycine cleavage system protein H (NCBI)	b2904
ssrS	6S regulatory RNA (NCBI)	b2911
ygfA	putative ligase (VIMSS)	b2912
yggD	predicted DNA-binding transcriptional regulator (NCBI)	b2929
cmtB	predicted mannitol-specific enzyme IIA component of PTS (NCBI)	b2934
galP	D-galactose transporter (NCBI)	b2943
yggS	predicted enzyme (NCBI)	b2951
yghD	predicted secretion pathway M-type protein, membrane anchored (NCBI)	b2968
yqhA	hypothetical protein (NCBI)	b3002
exbD	membrane spanning protein in TonB-ExbB-ExbD complex (NCBI)	b3005
exbB	membrane spanning protein in TonB-ExbB-ExbD complex (NCBI)	b3006
metC	cystathionine beta-lyase (NCBI)	b3008
sufI	repressor protein for FtsI (NCBI)	b3017
ygiT	predicted DNA-binding transcriptional regulator (NCBI)	b3021
qseC	sensory histidine kinase in two-component regulatory system with QseB (NCBI)	b3026
ygiN	quinol monooxygenase (NCBI)	b3029
yqjD	hypothetical protein (NCBI)	b3098
yqjF	orf, hypothetical protein (VIMSS)	b3101
agaR	DNA-binding transcriptional dual regulator (NCBI)	b3131
yraN	hypothetical protein (NCBI)	b3148
yraP	hypothetical protein (NCBI)	b3150
nlpI	hypothetical protein (NCBI)	b3163
rbfA	ribosome-binding factor A (NCBI)	b3167
argG	argininosuccinate synthase (NCBI)	b3172
greA	transcription elongation factor: cleaves 3' nucleotide of paused mRNA (VIMSS)	b3181
npr	phosphohistidinoprotein-hexose phosphotransferase component of N-regulated PTS system (Npr) (NCBI)	b3206
yrbL	hypothetical protein (NCBI)	b3207
gltB	glutamate synthase, large subunit (NCBI)	b3212
mdh	malate dehydrogenase (NCBI)	b3236
mreC	cell wall structural complex MreBCD transmembrane component MreC (NCBI)	b3250
fis	DNA-binding protein Fis (NCBI)	b3261
rpsG	30S ribosomal protein S7 (NCBI)	b3341
cysG	fused siroheme synthase 1,3-dimethyluroporphyriongen III dehydrogenase and siroheme ferrochelatase/uroporphyrinogen methyltransferase (NCBI)	b3368
aroK	shikimate kinase I (NCBI)	b3390
yrfF	predicted inner membrane protein (NCBI)	b3398
ompR	osmolarity response regulator (NCBI)	b3405
glpD	sn-glycerol-3-phosphate dehydrogenase, aerobic, FAD/NAD(P)-binding (NCBI)	b3426
livJ	leucine/isoleucine/valine transporter subunit (NCBI)	b3460
ftsX	predicted transporter subunit: membrane component of ABC superfamily (NCBI)	b3462
GadE	acid-responsive regulator of gadA and gadBC (Katherine Huang)	b3512
proK	tRNA-Pro (NCBI)	b3545
yiaD	predicted outer membrane lipoprotien (NCBI)	b3552
rfaZ	lipopolysaccharide core biosynthesis protein (NCBI)	b3624
rfaY	lipopolysaccharide core biosynthesis protein (NCBI)	b3625
rfaI	UDP-D-galactose:(glucosyl)lipopolysaccharide- alpha-1,3-D-galactosyltransferase (NCBI)	b3627
rfaP	kinase that phosphorylates core heptose of lipopolysaccharide (NCBI)	b3630
rfaG	glucosyltransferase I (NCBI)	b3631
rfaQ	lipopolysaccharide core biosynthesis protein (NCBI)	b3632
rpmG	50S ribosomal protein L33 (NCBI)	b3636
selC	tRNA-Sec (NCBI)	b3658
trmE	tRNA modification GTPase (NCBI)	b3706
yieK	hypothetical protein (NCBI)	b3718
mioC	flavodoxin (NCBI)	b3742
rbsR	DNA-binding transcriptional repressor of ribose metabolism (NCBI)	b3753
yieP	predicted transcriptional regulator (NCBI)	b3755
aspT	tRNA-Asp (NCBI)	b3760
trpT	tRNA-Trp (NCBI)	b3761
ilvE	branched-chain amino acid aminotransferase (NCBI)	b3770
ilvD	dihydroxy-acid dehydratase (NCBI)	b3771
ilvA	threonine dehydratase (NCBI)	b3772
ilvC	ketol-acid reductoisomerase (NCBI)	b3774
rffC	TDP-fucosamine acetyltransferase (RefSeq)	b3790
rhtC	threonine efflux system (NCBI)	b3823
rhtB	neutral amino-acid efflux system (NCBI)	b3824
ysgA	predicted hydrolase (NCBI)	b3830
b3836	orf, hypothetical protein (VIMSS)	b3836
tatC	TatABCE protein translocation system subunit (NCBI)	b3839
rfaH	transcriptional activator RfaH (NCBI)	b3842
sodA	superoxide dismutase, manganese (VIMSS)	b3908
metF	5,10-methylenetetrahydrofolate reductase (NCBI)	b3941
argH	argininosuccinate lyase (NCBI)	b3960
udhA	putative oxidoreductase (VIMSS)	b3962
birA	biotin--protein ligase (NCBI)	b3973
tyrU	tRNA-Tyr (NCBI)	b3977
hupA	HU, DNA-binding transcriptional regulator, alpha subunit (NCBI)	b4000
metA	homoserine O-succinyltransferase (NCBI)	b4013
pgi	glucose-6-phosphate isomerase (NCBI)	b4025
plsB	glycerol-3-phosphate acyltransferase (VIMSS)	b4041
yjbJ	predicted stress response protein (NCBI)	b4045
yjbM	hypothetical protein (NCBI)	b4048
yjeI	orf, hypothetical protein (VIMSS)	b4144
glyY	tRNA-Gly (NCBI)	b4165
cycA	D-alanine/D-serine/glycine transporter (NCBI)	b4208
cysQ	PAPS (adenosine 3'-phosphate 5'-phosphosulfate) 3'(2'),5'-bisphosphate nucleotidase (NCBI)	b4214
ytfK	orf, hypothetical protein (VIMSS)	b4217
pyrB	aspartate carbamoyltransferase catalytic subunit (NCBI)	b4245
pyrL	pyrBI operon leader peptide (NCBI)	b4246
insA-7	KpLE2 phage-like element; IS1 repressor protein InsA (NCBI)	b4294
mcrC	5-methylcytosine-specific restriction enzyme McrBC, subunit McrC (NCBI)	b4345
leuV	tRNA-Leu (NCBI)	b4368
leuP	tRNA-Leu (NCBI)	b4369
rimI	ribosomal-protein-alanine N-acetyltransferase (NCBI)	b4373
deoC	deoxyribose-phosphate aldolase (NCBI)	b4381
yjjY	hypothetical protein (NCBI)	b4402
yaeP	hypothetical protein (NCBI)	b4406
thiS	sulfur carrier protein ThiS (NCBI)	b4407
blr	beta-lactam resistance membrane protein (NCBI)	b4409
rybA	unknown RNA (NCBI)	b4416
sraB	unknown RNA (NCBI)	b4418
isrA	unknown RNA (NCBI)	b4426
rprA	Positive regulatory sRNA for RpoS translation; non-essential gene (RefSeq)	b4431
isrC	unknown RNA (NCBI)	b4435
cyaR	sRNA effector of ompX mRNA instability, cAMP-induced; hfq-dependent (RefSeq)	b4438
glmY	sRNA activator of glmS mRNA (RefSeq)	b4441
omrB	sRNA down regulates OM proteins; positively regulated by OmpR/EnvZ; binds Hfq (RefSeq)	b4445
rygC	Novel sRNA, function unknown; paralogous to the other QUAD sRNA genes (RefSeq)	b4446
ldrD	toxic polypeptide, small (NCBI)	b4453
araH	fused L-arabinose transporter subunits of ABC superfamily: membrane components (RefSeq)	b4460
dgoD	galactonate dehydratase (NCBI)	b4478
dgoR	predicted DNA-binding transcriptional regulator (NCBI)	b4479
cpxP	periplasmic protein combats stress (NCBI)	b4484
yjdP	hypothetical protein (NCBI)	b4487
torI	response regulator inhibitor for tor operon (NCBI)	b4501
insX	predicted IS protein (RefSeq)	b4505
peaD	putative sensory transduction regulator (VIMSS)	b4508
ybgT	hypothetical protein (NCBI)	b4515
ymgF	hypothetical protein (NCBI)	b4520
ycgI	hypothetical protein (NCBI)	b4521
b1354	orf, hypothetical protein (VIMSS)	b4527
yncN	orf, hypothetical protein (VIMSS)	b4532
ynfO	Qin prophage; predicted protein (NCBI)	b4533
yobH	hypothetical protein (NCBI)	b4536
yoeF	hypothetical protein (RefSeq)	b4538
yoeB	toxin of the YoeB-YefM toxin-antitoxin system (NCBI)	b4539
ypaA	predicted protein (NCBI)	b4543
yfbW	hypothetical protein (NCBI)	b4544
ypeB	hypothetical protein (NCBI)	b4546
ypfN	hypothetical protein (NCBI)	b4547
yheV	hypothetical protein (NCBI)	b4551
yibT	hypothetical protein (NCBI)	b4554
sgrS	small antisense RNA (NCBI)	b4577
ylcI	hypothetical protein (RefSeq)	b4589
ybfK	hypothetical protein (RefSeq)	b4590
yccB	hypothetical protein (RefSeq)	b4592
ymgI	hypothetical protein (RefSeq)	b4593
ymgJ	hypothetical protein (RefSeq)	b4594
yciY	hypothetical protein (RefSeq)	b4595
yciZ	hypothetical protein (RefSeq)	b4596
yncL	hypothetical protein (RefSeq)	b4598
rseX	sRNA regulating ompA and ompC translation, with Hfq (RefSeq)	b4603
ryfD	Novel sRNA, function unknown (RefSeq)	b4609
tisB	lexA-regulated toxic peptide (RefSeq)	b4618
ptwF	tRNA-OTHER (RefSeq)	b4629
azuC	expressed protein (RefSeq)	b4663
yoaJ	expressed protein (RefSeq)	b4675
yoeI	expressed protein (RefSeq)	b4678
yshB	expressed protein (RefSeq)	b4686
shoB	toxic membrane protein (RefSeq)	b4687
mgrR	sRNA antisense regulator down regulates YgdQ and EptB, PhoPQ-regulated, Hfq-dependent; affects sensitivity to antimicrobial peptides (RefSeq)	b4698
fnrS	FNR-activated anaerobic sRNA antisense regulator down regulates cydDC, metE, sodA, sodB, Hfq-dependent; mediates negative FNR regulation (RefSeq)	b4699
sokE	sRNA at remnant mokE/hokE locus (RefSeq)	b4700
sokX	sok-related sRNA, function unknown (RefSeq)	b4701
