## Supplementary Data 4 for "From iron to antibiotics: Identification of conserved bacterial-fungal interactions across diverse partners"

### Sheet: P. psychrophila-Fungi Sig Genes
Gene	Function
Ga0212129_11350	pyruvate dehydrogenase E1 component
Ga0212129_113563	2-desacetyl-2-hydroxyethyl bacteriochlorophyllide A dehydrogenase
Ga0212129_113740	predicted amidohydrolase
Ga0212129_114192	peroxiredoxin (alkyl hydroperoxide reductase subunit C)
Ga0212129_114119	mannose-1-phosphate guanylyltransferase
Ga0212129_111353	putative transcriptional regulator
Ga0212129_11653	LytTR family two component transcriptional regulator
Ga0212129_11292	N-acetylmuramoyl-L-alanine amidase
Ga0212129_113211	LysR family glycine cleavage system transcriptional activator
Ga0212129_114047	LysR family transcriptional regulator
Ga0212129_112538	Arc-like DNA binding dprotein
Ga0212129_114578	Crp/Fnr family transcriptional regulator
Ga0212129_111480	bis(5'nucleosyl)-tetraphosphatase ApaH
Ga0212129_113426	epimerase transport system membrane fusion protein
Ga0212129_113974	outer membrane protein AprF
Ga0212129_111109	N-acetylglutamate kinase
Ga0212129_111508	N-acetyl-gamma-glutamyl-phosphate reductase
Ga0212129_11654	argininosuccinate lyase
Ga0212129_114201	hypothetical protein
Ga0212129_114613	dTDP-4-amino-4,6-dideoxygalactose transaminase
Ga0212129_113057	chorismate synthase
Ga0212129_11413	shikimate kinase
Ga0212129_113909	ArsR family transcriptional regulator
Ga0212129_113484	response regulator receiver domain-containing protein
Ga0212129_113931	aspartate aminotransferase
Ga0212129_112299	3-oxoacid CoA-transferase subunit B
Ga0212129_113437	3-oxoacid CoA-transferase subunit B
Ga0212129_113904	4-azaleucine resistance transporter AzlC
Ga0212129_114446	Beta-barrel assembly machine subunit BamA
Ga0212129_112124	Beta-barrel assembly machine subunit BamB
Ga0212129_114160	gluconate 5-dehydrogenase
Ga0212129_111374	adenosylmethionine-8-amino-7-oxononanoate aminotransferase
Ga0212129_111418	biotin synthase
Ga0212129_111421	malonyl-CoA O-methyltransferase
Ga0212129_111422	dethiobiotin synthetase
Ga0212129_111419	8-amino-7-oxononanoate synthase
Ga0212129_111420	pimeloyl-[acyl-carrier protein] methyl ester esterase
Ga0212129_113111	biotin-dependent enzyme
Ga0212129_115772	carbamoyl-phosphate synthase large subunit
Ga0212129_114562	cbb3-type cytochrome c oxidase subunit II
Ga0212129_11814	cyclopropane-fatty-acyl-phospholipid synthase
Ga0212129_113481	CheR-type MCP methyltransferase
Ga0212129_112992	CheW protein
Ga0212129_112985	chemotaxis phosphatase CheZ
Ga0212129_113861	excinuclease Cho
Ga0212129_111362	chemosensory pili system protein ChpC
Ga0212129_114676	ATP-dependent Clp protease ATP-binding subunit ClpA
Ga0212129_112737	ATP-dependent Clp protease proteolytic subunit ClpP
Ga0212129_114271	cytosine deaminase
Ga0212129_115323	antitoxin CptB
Ga0212129_113371	camphor resistance protein CrcB
Ga0212129_111872	CreA protein
Ga0212129_115271	hypothetical protein
Ga0212129_113138	putative cold-shock DNA-binding protein
Ga0212129_114678	putative cold-shock DNA-binding protein
Ga0212129_112531	carbon storage regulator CsrA
Ga0212129_113166	carbon storage regulator CsrA
Ga0212129_114426	carbon storage regulator CsrA
Ga0212129_112058	cytochrome bo3 quinol oxidase subunit 1 apoprotein
Ga0212129_112059	cytochrome bo3 quinol oxidase subunit 3
Ga0212129_112060	cytochrome bo3 quinol oxidase subunit 4
Ga0212129_112061	protoheme IX farnesyltransferase
Ga0212129_114770	LysR family cys regulon transcriptional activator
Ga0212129_115582	adenylylsulfate kinase /sulfate adenylyltransferase subunit 1
Ga0212129_115583	sulfate adenylyltransferase subunit 2
Ga0212129_115288	phosphoadenylylsulfate reductase (thioredoxin)
Ga0212129_114711	tripartite ATP-independent transporter DctP family solute receptor
Ga0212129_112037	D-alanine--D-alanine ligase
Ga0212129_113632	membrane protein DedA with SNARE-associated domain
Ga0212129_114959	dGTPase
Ga0212129_114420	dihydropyrimidinase
Ga0212129_115737	TraR/DksA family transcriptional regulator
Ga0212129_113884	L-aminopeptidase DmpA
Ga0212129_113187	DNA replication protein DnaC
Ga0212129_115777	molecular chaperone DnaK
Ga0212129_11196	tRNA-U20-dihydrouridine synthase
Ga0212129_113997	ecotin
Ga0212129_112461	6-phosphogluconate dehydratase
Ga0212129_114198	iron uptake system component EfeO
Ga0212129_112162	phosphotransferase system EIIB protein
Ga0212129_112848	epoxide hydrolase
Ga0212129_113527	outer membrane transport energization protein ExbD
Ga0212129_115062	3-oxoacyl-[acyl-carrier-protein] synthase II
Ga0212129_114935	3-ketoacyl-CoA thiolase
Ga0212129_114936	short chain enoyl-CoA hydratase /3-hydroxyacyl-CoA dehydrogenase
Ga0212129_115558	fumarylacetoacetate hydrolase
Ga0212129_115793	hypothetical protein
Ga0212129_113398	Fe(3+) dicitrate transport protein
Ga0212129_113950	iron complex transport system ATP-binding protein
Ga0212129_112997	flagellar biosynthesis protein
Ga0212129_112981	RNA polymerase sigma factor (sigma-70 family)
Ga0212129_112968	flagellar biosynthetic protein FliR
Ga0212129_112964	flagellar motor switch protein FliN/FliY
Ga0212129_111764	ferredoxin--NADP+ reductase
Ga0212129_113895	outer membrane receptor for ferric coprogen and ferric-rhodotorulic acid
Ga0212129_115768	membrane protease FtsH catalytic subunit
Ga0212129_11427	cell division protein FtsN
Ga0212129_113710	LuxR family two component transcriptional regulator
Ga0212129_112406	multi-sensor hybrid histidine kinase
Ga0212129_114019	UDP-glucose pyrophosphorylase
Ga0212129_114922	glyceraldehyde 3-phosphate dehydrogenase
Ga0212129_113565	DNA-binding FadR family transcriptional regulator
Ga0212129_114190	lactoylglutathione lyase
Ga0212129_112208	homodimeric glycerol 3-phosphate dehydrogenase (quinone)
Ga0212129_112200	membrane protein GlpM
Ga0212129_11410	glutamate synthase (NADPH) large subunit
Ga0212129_11409	glutamate synthase (NADPH) small subunit
Ga0212129_113048	glutaredoxin
Ga0212129_112215	monothiol glutaredoxin
Ga0212129_114603	guanine deaminase
Ga0212129_114336	hydrogen cyanide synthase HcnB
Ga0212129_112472	RpiR family transcriptional regulator
Ga0212129_11289	RNA-binding protein Hfq
Ga0212129_113368	HTH-type transcriptional regulator/antitoxin HigA
Ga0212129_11430	phosphoribosylformimino-5-aminoimidazole carboxamide ribotide isomerase
Ga0212129_11510	1-(5-phosphoribosyl)-5-[(5-phosphoribosylamino)methylideneamino] imidazole-4-carboxamide isomerase
Ga0212129_115588	ATP phosphoribosyltransferase (homohexameric)
Ga0212129_11436	phosphoribosyl-AMP cyclohydrolase
Ga0212129_11285	ATP phosphoribosyltransferase regulatory subunit
Ga0212129_115664	HrpF protein
Ga0212129_114515	molecular chaperone IbpA
Ga0212129_113147	integration host factor subunit alpha
Ga0212129_114627	integration host factor subunit beta
Ga0212129_115724	acetolactate synthase large subunit
Ga0212129_115722	ketol-acid reductoisomerase
Ga0212129_111249	dihydroxyacid dehydratase
Ga0212129_111969	colicin immunity protein/pyocin immunity protein
Ga0212129_112116	FeS assembly protein IscX
Ga0212129_114800	winged helix family two component transcriptional regulator
Ga0212129_114134	plasmid replication DNA-binding protein KfrA
Ga0212129_113920	D-lactate dehydrogenase (cytochrome)
Ga0212129_114326	3-isopropylmalate dehydrogenase
Ga0212129_112779	hydroxymethylglutaryl-CoA lyase
Ga0212129_115789	L-lactate dehydrogenase complex protein LldF
Ga0212129_111661	LPS-assembly lipoprotein
Ga0212129_112725	UDP-2,3-diacylglucosamine hydrolase
Ga0212129_111204	diaminopimelate decarboxylase
Ga0212129_1135	McrBC 5-methylcytosine restriction system component
Ga0212129_111511	murein DD-endopeptidase MepM/ murein hydrolase activator NlpD
Ga0212129_112188	LysR family transcriptional regulator
Ga0212129_111340	homoserine O-acetyltransferase
Ga0212129_114315	O-succinylhomoserine sulfhydrylase
Ga0212129_114153	membrane fusion protein (multidrug efflux system)
Ga0212129_113581	LysR family transcriptional regulator
Ga0212129_113277	diguanylate cyclase (GGDEF)-like protein
Ga0212129_111634	UDP-N-acetylmuramate: L-alanyl-gamma-D-glutamyl-meso-diaminopimelate ligase
Ga0212129_111989	malate dehydrogenase (quinone)
Ga0212129_115619	rod shape-determining protein MreC
Ga0212129_115205	ATP-binding cassette subfamily B protein
Ga0212129_115206	ATP-binding cassette subfamily B protein
Ga0212129_113597	AraC family transcriptional regulator
Ga0212129_115481	8-oxo-dGTP pyrophosphatase MutT (NUDIX family)
Ga0212129_113813	hypothetical protein
Ga0212129_112710	quinolinate synthetase
Ga0212129_111939	nicotinate-nucleotide pyrophosphorylase [carboxylating]
Ga0212129_113158	nucleoid-associated protein
Ga0212129_113473	Fe/S biogenesis protein NfuA
Ga0212129_1169	assimilatory nitrite reductase (NAD(P)H) small subunit
Ga0212129_111608	transcriptional repressor NrdR
Ga0212129_11496	Fis family nitrogen metabolism transcriptional regulator NtrC
Ga0212129_114690	NADH-quinone oxidoreductase B subunit
Ga0212129_114691	NADH dehydrogenase subunit C /NADH dehydrogenase subunit D
Ga0212129_114693	NADH dehydrogenase subunit F
Ga0212129_114697	NADH dehydrogenase subunit J
Ga0212129_114700	NADH dehydrogenase subunit M
Ga0212129_115760	NusA antitermination factor
Ga0212129_111937	methylated-DNA-[protein]-cysteine S-methyltransferase
Ga0212129_111573	porin
Ga0212129_113588	outer membrane OprD family porin
Ga0212129_114777	uncharacterized protein DUF3359
Ga0212129_114152	NodT family efflux transporter outer membrane factor (OMF) lipoprotein
Ga0212129_112020	osmotically-inducible protein OsmY
Ga0212129_115689	P pilus assembly chaperone PapD
Ga0212129_114514	murein-DD-endopeptidase
Ga0212129_115203	amino acid adenylation domain-containing protein
Ga0212129_115204	pyochelin synthetase
Ga0212129_115198	AraC family transcriptional regulator
Ga0212129_115743	poly(A) polymerase
Ga0212129_115747	glucose-6-phosphate isomerase
Ga0212129_112474	6-phosphogluconolactonase
Ga0212129_113258	multisubunit potassium/proton antiporter PhaF subunit
Ga0212129_114632	chorismate mutase
Ga0212129_112930	phenylalanine 4-hydroxylase
Ga0212129_113463	broad specificity phosphatase PhoE
Ga0212129_111668	phosphate starvation-inducible protein PhoH
Ga0212129_111909	type IV pilus assembly protein PilA/prepilin peptidase dependent protein D
Ga0212129_111884	type IV pilus assembly protein PilE
Ga0212129_114213	nicotinamide mononucleotide transporter
Ga0212129_111052	DNA polymerase I
Ga0212129_112726	peptidyl-prolyl cis-trans isomerase B (cyclophilin B)
Ga0212129_11629	polyphosphate kinase
Ga0212129_111216	oligopeptidase A
Ga0212129_114132	putative colanic acid biosynthesis UDP-glucose lipid carrier transferase
Ga0212129_114123	rhamnosyltransferase
Ga0212129_114113	protein-tyrosine phosphatase
Ga0212129_115605	phosphocarrier protein
Ga0212129_111019	PTSINtr with GAF domain PtsP
Ga0212129_114316	amidophosphoribosyltransferase
Ga0212129_11774	5-(carboxyamino)imidazole ribonucleotide synthase
Ga0212129_112419	phosphoribosylformylglycinamidine cyclo-ligase
Ga0212129_112627	formyltetrahydrofolate deformylase
Ga0212129_111350	aspartate carbamoyltransferase
Ga0212129_111108	orotate phosphoribosyltransferase
Ga0212129_111968	hypothetical protein
Ga0212129_112933	colicin D
Ga0212129_113130	monosaccharide ABC transporter membrane protein (CUT2 family)
Ga0212129_113737	monosaccharide ABC transporter membrane protein (CUT2 family)
Ga0212129_113133	D-ribose pyranase
Ga0212129_112305	RecA protein
Ga0212129_11118	DNA helicase/exodeoxyribonuclease V beta subunit
Ga0212129_11119	DNA helicase/exodeoxyribonuclease V gamma subunit
Ga0212129_115803	ATP-dependent DNA helicase RecG
Ga0212129_1354	RepA protein
Ga0212129_114111	transcription elongation factor/antiterminator RfaH
Ga0212129_114622	dTDP-4-dehydrorhamnose 3,5-epimerase
Ga0212129_114619	dTDP-4-dehydrorhamnose reductase
Ga0212129_113730	enamine deaminase RidA (YjgF/YER057c/UK114 family)
Ga0212129_115624	rare lipoprotein A
Ga0212129_115076	RNAse E
Ga0212129_112120	cytoskeleton protein RodZ
Ga0212129_111982	Fis family two component transcriptional regulator
Ga0212129_111491	ribulose-5-phosphate 3-epimerase
Ga0212129_11268	LSU ribosomal protein L9P
Ga0212129_112616	RNA polymerase sigma-70 factor (ECF subfamily)
Ga0212129_115098	RNA polymerase sigma-70 factor (ECF subfamily)
Ga0212129_113934	regulator of RNase E activity RraA
Ga0212129_111646	ribosome-associated protein
Ga0212129_11298	ribosome biogenesis GTPase
Ga0212129_113633	anti-sigma-K factor RskA
Ga0212129_113579	flavin reductase (DIM6/NTAB) family NADH-FMN oxidoreductase RutF
Ga0212129_112652	Holliday junction DNA helicase subunit RuvA
Ga0212129_114392	serine transporter
Ga0212129_115764	protein translocase subunit secG
Ga0212129_11975	D-3-phosphoglycerate dehydrogenase
Ga0212129_111878	FKBP-type peptidyl-prolyl cis-trans isomerase SlpA
Ga0212129_115579	FKBP-type peptidyl prolyl cis-trans isomerase /apo-metallochaperone SlyD
Ga0212129_111099	RelA/SpoT family (p)ppGpp synthetase
Ga0212129_112394	SprT protein
Ga0212129_114500	serine/threonine transporter
Ga0212129_11466	antitoxin StbD
Ga0212129_114918	pyruvate/2-oxoglutarate dehydrogenase complex dihydrolipoamide dehydrogenase (E3) component
Ga0212129_114723	succinyl-CoA synthetase (ADP-forming) beta subunit
Ga0212129_114722	succinyl-CoA synthetase (ADP-forming) alpha subunit
Ga0212129_114005	5'/3'-nucleotidase SurE
Ga0212129_11438	sec-independent protein translocase protein TatA
Ga0212129_1182	tellurite resistance protein TerB
Ga0212129_114048	predicted tellurium resistance membrane protein TerC
Ga0212129_1181	tellurite resistance protein TerC
Ga0212129_114145	thymidylate kinase
Ga0212129_112065	outer membrane protein TolC
Ga0212129_114379	thiol peroxidase (atypical 2-Cys peroxiredoxin)
Ga0212129_13171	conjugal transfer ATP-binding protein TraC
Ga0212129_13163	conjugal transfer pilus assembly protein TraE
Ga0212129_141	TraM-binding TraD/TraG-like protein
Ga0212129_13164	conjugal transfer pilus assembly protein TraK
Ga0212129_13148	conjugal transfer mating pair stabilization protein TraN
Ga0212129_112909	trk system potassium uptake protein TrkH
Ga0212129_11868	tRNA modification GTPase trmE
Ga0212129_112851	tRNA(Leu) C34 or U34 (ribose-2'-O)-methylase TrmL
Ga0212129_11956	tryptophan synthase alpha chain
Ga0212129_11957	tryptophan synthase beta chain
Ga0212129_111497	indole-3-glycerol phosphate synthase
Ga0212129_111496	anthranilate phosphoribosyltransferase
Ga0212129_111493	anthranilate synthase component I
Ga0212129_114321	phosphoribosylanthranilate isomerase
Ga0212129_111495	anthranilate synthase component II
Ga0212129_112401	thiol-disulfide isomerase/thioredoxin
Ga0212129_114544	thiol-disulfide isomerase/thioredoxin
Ga0212129_11434	ubiquinone biosynthesis protein UbiJ
Ga0212129_113381	urease subunit gamma
Ga0212129_11231	urease subunit beta
Ga0212129_113376	urease accessory protein
Ga0212129_113513	vanillate O-demethylase monooxygenase subunit
Ga0212129_114615	glycosyltransferase involved in cell wall biosynthesis
Ga0212129_114121	glycosyltransferase involved in cell wall biosynthesis
Ga0212129_114114	tyrosine-protein kinase Etk/Wzc
Ga0212129_114042	site-specific recombinase XerC
Ga0212129_111107	exodeoxyribonuclease-3
Ga0212129_111621	exodeoxyribonuclease VII small subunit
Ga0212129_113666	benzoate/toluate 1,2-dioxygenase reductase subunit
Ga0212129_111905	hypothetical protein
Ga0212129_112660	tol-pal system protein YbgF
Ga0212129_114428	uncharacterized protein YbjQ (UPF0145 family)
Ga0212129_11770	acyl-CoA thioesterase YciA
Ga0212129_113232	amino acid ABC transporter membrane protein 2 (PAAT family)
Ga0212129_111205	predicted small lipoprotein YifL
Ga0212129_114304	uncharacterized membrane protein YkvA (DUF1232 family)
Ga0212129_11773	uncharacterized membrane protein YeaQ/YmgE (transglycosylase-associated protein family)
Ga0212129_113653	uncharacterized membrane protein YoaK (UPF0700 family)
Ga0212129_115013	ElaB/YqjD/DUF883 family membrane-anchored ribosome-binding protein
Ga0212129_115674	type III secretion system (T3SS) protein YscO
Ga0212129_111311	cell division protein ZapA (FtsZ GTPase activity inhibitor)
Ga0212129_11603	cell division protein ZapB
Ga0212129_112009	cell division protein ZapE
Ga0212129_11100	hypothetical protein
Ga0212129_111005	hypothetical protein
Ga0212129_11106	hypothetical protein
Ga0212129_111098	endoribonuclease L-PSP
Ga0212129_111106	hypothetical protein
Ga0212129_111135	integrase-like protein
Ga0212129_111136	helix-turn-helix protein
Ga0212129_111145	hypothetical protein
Ga0212129_111149	relaxase/mobilization nuclease-like protein
Ga0212129_111158	hypothetical protein
Ga0212129_111160	hypothetical protein
Ga0212129_111191	Mg-chelatase subunit ChlI-like protein
Ga0212129_111198	hypothetical protein
Ga0212129_111215	hypothetical protein
Ga0212129_111347	hypothetical protein
Ga0212129_111399	hypothetical protein
Ga0212129_111440	hypothetical protein
Ga0212129_111441	hypothetical protein
Ga0212129_111443	hypothetical protein
Ga0212129_111451	hypothetical protein
Ga0212129_111519	hypothetical protein
Ga0212129_111570	predicted MFS family arabinose efflux permease
Ga0212129_111658	alternative ribosome-rescue factor
Ga0212129_111701	hypothetical protein
Ga0212129_111713	hypothetical protein
Ga0212129_111721	transposase
Ga0212129_111783	ArsR family transcriptional regulator
Ga0212129_111813	hypothetical protein
Ga0212129_111814	hypothetical protein
Ga0212129_111822	copper chaperone
Ga0212129_111824	hypothetical protein
Ga0212129_111849	hypothetical protein
Ga0212129_111970	hypothetical protein
Ga0212129_111986	hypothetical protein
Ga0212129_112006	hypothetical protein
Ga0212129_112017	ubiquinol-cytochrome c reductase cytochrome c1 subunit
Ga0212129_112023	hypothetical protein
Ga0212129_112073	TetR family transcriptional regulator
Ga0212129_1121	hypothetical protein
Ga0212129_11211	putative addiction module killer protein
Ga0212129_112123	predicted negative regulator of RcsB-dependent stress response
Ga0212129_11213	hypothetical protein
Ga0212129_112135	hypothetical protein
Ga0212129_112139	hypothetical protein
Ga0212129_11214	hypothetical protein
Ga0212129_112171	ATP dependent PIM1 peptidase
Ga0212129_112212	Cys-tRNA(Pro)/Cys-tRNA(Cys) deacylase
Ga0212129_112231	regulatory LuxR family protein
Ga0212129_112232	hypothetical protein
Ga0212129_112256	outer membrane protein OmpA-like peptidoglycan-associated protein
Ga0212129_112360	hypothetical protein
Ga0212129_112373	hypothetical protein
Ga0212129_11238	psiF repeat-containing protein
Ga0212129_112384	hypothetical protein
Ga0212129_112423	cell wall-associated NlpC family hydrolase
Ga0212129_112443	hypothetical protein
Ga0212129_112477	hypothetical protein
Ga0212129_112506	hypothetical protein
Ga0212129_112584	hypothetical protein
Ga0212129_112613	predicted DNA-binding ribbon-helix-helix protein
Ga0212129_112620	homodimeric fumarase (class I)
Ga0212129_112665	hypothetical protein
Ga0212129_112669	AraC family transcriptional regulator
Ga0212129_11269	hypothetical protein
Ga0212129_112712	TusA-related sulfurtransferase
Ga0212129_112746	microcin C transport system permease protein
Ga0212129_112751	hypothetical protein
Ga0212129_112756	hypothetical protein
Ga0212129_112768	AsnC family transcriptional regulator
Ga0212129_112793	hypothetical protein
Ga0212129_112798	uncharacterized protein DUF2790
Ga0212129_112813	acetyltransferase (GNAT) family protein
Ga0212129_112839	putative redox protein
Ga0212129_112842	signal transduction histidine kinase
Ga0212129_112853	spermine/spermidine synthase
Ga0212129_112880	hypothetical protein
Ga0212129_112892	hypothetical protein
Ga0212129_112899	uncharacterized protein
Ga0212129_112906	selenoprotein W-related protein
Ga0212129_112923	ribosome-associated protein
Ga0212129_112926	hypothetical protein
Ga0212129_112927	hypothetical protein
Ga0212129_112947	hypothetical protein
Ga0212129_112960	HPt (histidine-containing phosphotransfer) domain-containing protein
Ga0212129_1130	type I restriction enzyme R subunit
Ga0212129_113062	uncharacterized protein DUF3509
Ga0212129_113063	hypothetical protein
Ga0212129_113090	hypothetical protein
Ga0212129_113099	hypothetical protein
Ga0212129_1131	hypothetical protein
Ga0212129_113102	peptide/nickel transport system permease protein
Ga0212129_113106	helix-turn-helix protein
Ga0212129_113124	uncharacterized protein DUF1654
Ga0212129_113137	peptidase inhibitor I78 family protein
Ga0212129_113153	hypothetical protein
Ga0212129_113156	hypothetical protein
Ga0212129_113159	hypothetical protein
Ga0212129_113164	hypothetical protein
Ga0212129_113165	hypothetical protein
Ga0212129_113168	hypothetical protein
Ga0212129_113169	hypothetical protein
Ga0212129_113174	transposase
Ga0212129_113177	hypothetical protein
Ga0212129_113178	hypothetical protein
Ga0212129_113182	hypothetical protein
Ga0212129_113191	hypothetical protein
Ga0212129_113192	hypothetical protein
Ga0212129_113197	terminase family protein
Ga0212129_113201	hypothetical protein
Ga0212129_113202	hypothetical protein
Ga0212129_113204	HeH/LEM domain-containing protein
Ga0212129_113217	nicotinamidase-related amidase
Ga0212129_113266	phage integrase family protein
Ga0212129_113272	hypothetical protein
Ga0212129_113293	uncharacterized protein DUF4381
Ga0212129_113294	uncharacterized protein DUF58
Ga0212129_113295	MoxR-like ATPase
Ga0212129_113297	predicted TIM-barrel fold metal-dependent hydrolase
Ga0212129_113307	anti-anti-sigma factor
Ga0212129_113331	acetaldehyde dehydrogenase
Ga0212129_113333	2-hydroxy-6-ketonona-2,4-dienedioate hydrolase
Ga0212129_113342	His/Glu/Gln/Arg/opine family amino acid ABC transporter permease subunit
Ga0212129_113344	amino acid ABC transporter membrane protein 2 (PAAT family)
Ga0212129_113359	uncharacterized protein DUF4381
Ga0212129_113364	outer membrane putative beta-barrel porin/alpha-amylase
Ga0212129_113378	urease accessory protein
Ga0212129_113397	4-hydroxy-2-oxoheptanedioate aldolase
Ga0212129_113404	hypothetical protein
Ga0212129_113410	hypothetical protein
Ga0212129_113413	hypothetical protein
Ga0212129_113416	hypothetical protein
Ga0212129_113418	N-acetylglutamate synthase-like GNAT family acetyltransferase
Ga0212129_113432	probable addiction module antidote protein
Ga0212129_113433	putative addiction module killer protein
Ga0212129_113442	4,5:9,10-diseco-3-hydroxy-5,9,17-trioxoandrosta-1(10),2-diene-4-oate hydrolase
Ga0212129_113444	3-oxoacyl-[acyl-carrier protein] reductase
Ga0212129_113450	uncharacterized protein DUF1302
Ga0212129_113460	NAD(P)-dependent dehydrogenase (short-subunit alcohol dehydrogenase family)
Ga0212129_113475	cobalt-precorrin 5A hydrolase
Ga0212129_113488	1-aminocyclopropane-1-carboxylate deaminase
Ga0212129_113490	hypothetical protein
Ga0212129_113514	hypothetical protein
Ga0212129_113516	NitT/TauT family transport system substrate-binding protein
Ga0212129_113517	NitT/TauT family transport system ATP-binding protein
Ga0212129_113522	cytidine deaminase
Ga0212129_113535	hypothetical protein
Ga0212129_113538	taurine transport system substrate-binding protein
Ga0212129_113546	hypothetical protein
Ga0212129_113549	HAD superfamily hydrolase (TIGR01509 family)
Ga0212129_113582	NADPH:quinone reductase-like Zn-dependent oxidoreductase
Ga0212129_113587	phospho-acceptor domain-containing protein
Ga0212129_113608	microcin C transport system permease protein
Ga0212129_113621	peptide/nickel transport system permease protein
Ga0212129_113623	peptide/nickel transport system substrate-binding protein
Ga0212129_113625	RpiR family transcriptional regulator
Ga0212129_113626	hypothetical protein
Ga0212129_113627	trimeric autotransporter adhesin
Ga0212129_113628	polyketide cyclase/dehydrase/lipid transport protein
Ga0212129_113629	DNA-binding MarR family transcriptional regulator
Ga0212129_113636	uncharacterized protein DUF4174
Ga0212129_113640	photosystem II stability/assembly factor-like uncharacterized protein
Ga0212129_113643	NAD(P)-dependent dehydrogenase (short-subunit alcohol dehydrogenase family)
Ga0212129_113646	AraC family transcriptional regulator
Ga0212129_113651	uncharacterized protein DUF903
Ga0212129_113690	probable addiction module antidote protein
Ga0212129_113691	putative addiction module killer protein
Ga0212129_113695	acetyl-CoA C-acetyltransferase
Ga0212129_113697	short chain enoyl-CoA hydratase
Ga0212129_113701	enoyl-CoA hydratase/isomerase-like protein
Ga0212129_113708	gp16 family phage-associated protein
Ga0212129_113716	hypothetical protein
Ga0212129_113729	uncharacterized Ntn-hydrolase superfamily protein
Ga0212129_11373	acyl carrier protein
Ga0212129_113733	uncharacterized protein DUF3574
Ga0212129_113734	amino acid/polyamine/organocation transporter (APC superfamily)
Ga0212129_113746	AAA domain-containing protein
Ga0212129_113747	hypothetical protein
Ga0212129_113757	integrating conjugative element protein (TIGR03755 family)
Ga0212129_113758	integrating conjugative element protein (TIGR03756 family)
Ga0212129_113763	conjugative transfer region lipoprotein (TIGR03751 family)
Ga0212129_113770	RAQPRD family integrative conjugative element protein
Ga0212129_113771	hypothetical protein
Ga0212129_113775	TIR domain-containing protein
Ga0212129_113784	SnoaL-like protein
Ga0212129_113785	LysR family transcriptional regulator
Ga0212129_113821	hypothetical protein
Ga0212129_113823	P22 coat protein Gp5
Ga0212129_113856	hypothetical protein
Ga0212129_113869	predicted MFS family arabinose efflux permease
Ga0212129_113870	4-hydroxy-2-oxovalerate aldolase
Ga0212129_113871	acetaldehyde dehydrogenase
Ga0212129_113882	acyl-CoA synthetase (AMP-forming)/AMP-acid ligase II
Ga0212129_113886	regulatory LuxR family protein
Ga0212129_113887	(R)-amidase
Ga0212129_113890	nickel transport system ATP-binding protein
Ga0212129_113905	uncharacterized membrane protein
Ga0212129_113910	tRNA (adenine22-N1)-methyltransferase
Ga0212129_113911	LysR family transcriptional regulator
Ga0212129_113918	sugar phosphate permease
Ga0212129_113921	methyltransferase family protein
Ga0212129_113925	acetyltransferase (GNAT) family protein
Ga0212129_113943	hypothetical protein
Ga0212129_113954	outer membrane protein with beta-barrel domain
Ga0212129_113963	hypothetical protein
Ga0212129_113968	sugar phosphate isomerase/epimerase
Ga0212129_113979	predicted DNA-binding protein (MmcQ/YjbR family)
Ga0212129_114003	ArsR family transcriptional regulator
Ga0212129_114015	hypothetical protein
Ga0212129_114038	hypothetical protein
Ga0212129_114041	hemerythrin HHE cation binding domain-containing protein
Ga0212129_114043	phospholipase D-like protein
Ga0212129_114055	hypothetical protein
Ga0212129_114084	hypothetical protein
Ga0212129_114089	hypothetical protein
Ga0212129_114104	integrase-like protein
Ga0212129_114107	hypothetical protein
Ga0212129_114108	IS66 Orf2 like protein
Ga0212129_114109	hypothetical protein
Ga0212129_114120	hypothetical protein
Ga0212129_114126	hypothetical protein
Ga0212129_114158	hypothetical protein
Ga0212129_114172	transcriptional regulator
Ga0212129_114178	putative sugar diacid recognition protein
Ga0212129_114186	uncharacterized membrane protein
Ga0212129_114214	nicotinamide riboside kinase
Ga0212129_114218	hypothetical protein
Ga0212129_114219	hypothetical protein
Ga0212129_114235	hypothetical protein
Ga0212129_114246	HPP family protein
Ga0212129_114252	DNA-binding transcriptional MerR regulator
Ga0212129_114254	hypothetical protein
Ga0212129_114259	uncharacterized protein DUF3649
Ga0212129_114260	uncharacterized iron-regulated membrane protein
Ga0212129_114273	IS4 family transposase /IS5 family transposase
Ga0212129_114278	hypothetical protein
Ga0212129_114285	hypothetical protein
Ga0212129_114310	phage integrase family protein
Ga0212129_114317	membrane protein required for colicin V production
Ga0212129_114332	nicotinamidase-related amidase
Ga0212129_114367	hypothetical protein
Ga0212129_114368	hypothetical protein
Ga0212129_114370	hypothetical protein
Ga0212129_114372	TraR/DksA family transcriptional regulator
Ga0212129_114381	hypothetical protein
Ga0212129_114384	hypothetical protein
Ga0212129_114395	AraC family transcriptional regulator
Ga0212129_114400	hypothetical protein
Ga0212129_114402	endonuclease/exonuclease/phosphatase family metal-dependent hydrolase
Ga0212129_114424	TetR family transcriptional regulator
Ga0212129_114425	hypothetical protein
Ga0212129_114439	pyroglutamyl-peptidase I
Ga0212129_114443	hypothetical protein
Ga0212129_114448	helix-turn-helix protein
Ga0212129_114450	hypothetical protein
Ga0212129_114458	AraC-like protein
Ga0212129_114462	hypothetical protein
Ga0212129_114488	integrase-like protein
Ga0212129_114512	predicted secreted protein with PEP-CTERM sorting signal
Ga0212129_114513	putative transcriptional regulator
Ga0212129_114517	acyl-CoA thioester hydrolase
Ga0212129_114537	TyrR family helix-turn-helix protein
Ga0212129_114547	amino acid ABC transporter substrate-binding protein (PAAT family)
Ga0212129_114549	hypothetical protein
Ga0212129_114560	hypothetical protein
Ga0212129_114571	hypothetical protein
Ga0212129_114582	hypothetical protein
Ga0212129_114616	EpsG-like putative glucosyltransferase
Ga0212129_114617	glycosyl transferase family 2
Ga0212129_114620	O-antigen/teichoic acid export membrane protein
Ga0212129_114621	hypothetical protein
Ga0212129_114660	GNAT-family acetyltransferase (TIGR03103 family)
Ga0212129_114685	50S ribosomal protein L16 3-hydroxylase
Ga0212129_114706	predicted outer membrane protein
Ga0212129_114749	hypothetical protein
Ga0212129_114757	putative spermidine/putrescine transport system permease protein
Ga0212129_114763	hypothetical protein
Ga0212129_114767	hypothetical protein
Ga0212129_114773	hypothetical protein
Ga0212129_114776	hypothetical protein
Ga0212129_114779	hypothetical protein
Ga0212129_114790	hypothetical protein
Ga0212129_114795	hypothetical protein
Ga0212129_114809	hypothetical protein
Ga0212129_114835	hypothetical protein
Ga0212129_114840	peptidase S24-like protein
Ga0212129_114845	hypothetical protein
Ga0212129_114850	hypothetical protein
Ga0212129_114862	hypothetical protein
Ga0212129_114871	probable addiction module antidote protein
Ga0212129_114895	hypothetical protein
Ga0212129_114934	uncharacterized protein DUF1653
Ga0212129_114937	hypothetical protein
Ga0212129_114938	universal stress protein A
Ga0212129_114948	uncharacterized protein DUF903
Ga0212129_114961	hypothetical protein
Ga0212129_114965	DNA invertase Pin-like site-specific DNA recombinase
Ga0212129_114978	DNA invertase Pin-like site-specific DNA recombinase
Ga0212129_114984	transcriptional regulator with XRE-family HTH domain
Ga0212129_115021	hypothetical protein
Ga0212129_115023	putative hydrolase of HD superfamily
Ga0212129_115034	regulator of ribonuclease activity B
Ga0212129_115051	hypothetical protein
Ga0212129_115052	uncharacterized protein DUF4823
Ga0212129_115091	hypothetical protein
Ga0212129_115097	glycine betaine/proline transport system substrate-binding protein
Ga0212129_115106	Mb-OB3b family methanobactin precursor
Ga0212129_115112	hypothetical protein
Ga0212129_115124	hypothetical protein
Ga0212129_115126	hypothetical protein
Ga0212129_115136	hypothetical protein
Ga0212129_115150	carbonic anhydrase/acetyltransferase-like protein (isoleucine patch superfamily)
Ga0212129_115184	single-strand DNA-binding protein
Ga0212129_115201	ABC-type transport system involved in multi-copper enzyme maturation permease subunit
Ga0212129_115202	ABC-type multidrug transport system ATPase subunit
Ga0212129_115218	integrating conjugative element protein (TIGR03758 family)
Ga0212129_115219	integrating conjugative element membrane protein (TIGR03745 family)
Ga0212129_115226	hypothetical protein
Ga0212129_115232	uncharacterized protein DUF3742
Ga0212129_115236	hypothetical protein
Ga0212129_115240	hypothetical protein
Ga0212129_115241	hypothetical protein
Ga0212129_115245	transcriptional regulator with XRE-family HTH domain
Ga0212129_115282	GntR family transcriptional regulator
Ga0212129_115283	hypothetical protein
Ga0212129_115320	hypothetical protein
Ga0212129_115385	periplasmic chaperone for outer membrane proteins Skp
Ga0212129_115387	site-2 protease
Ga0212129_115396	transposase InsO family protein
Ga0212129_115439	methyltransferase family protein
Ga0212129_115461	PAS domain S-box-containing protein
Ga0212129_115468	acyl-CoA hydrolase
Ga0212129_115479	hypothetical protein
Ga0212129_115484	hypothetical protein
Ga0212129_11550	hypothetical protein
Ga0212129_115525	hypothetical protein
Ga0212129_115532	hypothetical protein
Ga0212129_115551	sigma 54 modulation/S30EA-like ribosomal protein
Ga0212129_115595	phospholipid/cholesterol/gamma-HCH transport system ATP-binding protein
Ga0212129_115602	sigma 54 modulation protein
Ga0212129_115692	minor fimbrial subunit
Ga0212129_115695	LuxR family two component transcriptional regulator
Ga0212129_115698	putative iron-dependent peroxidase
Ga0212129_115800	hypothetical protein
Ga0212129_115808	hypothetical protein
Ga0212129_11587	AsnC family transcriptional regulator
Ga0212129_11607	hypothetical protein
Ga0212129_1164	hypothetical protein
Ga0212129_11656	hypothetical protein
Ga0212129_11683	hypothetical protein
Ga0212129_11837	transposase
Ga0212129_11849	hypothetical protein
Ga0212129_11896	hypothetical protein
Ga0212129_11897	bacteriophage replication gene A protein
Ga0212129_11909	hypothetical protein
Ga0212129_11918	hypothetical protein
Ga0212129_11965	uncharacterized protein DUF1161
Ga0212129_11966	hypothetical protein
Ga0212129_1214	TnpA family transposase
Ga0212129_1222	hypothetical protein
Ga0212129_1228	hypothetical protein
Ga0212129_1229	hypothetical protein
Ga0212129_123	hypothetical protein
Ga0212129_1230	hypothetical protein
Ga0212129_1233	hypothetical protein
Ga0212129_1241	DNA invertase Pin-like site-specific DNA recombinase
Ga0212129_1242	TnpA family transposase
Ga0212129_1244	TnpA family transposase
Ga0212129_1256	phage-related protein
Ga0212129_13101	hypothetical protein
Ga0212129_13121	hypothetical protein
Ga0212129_13125	hypothetical protein
Ga0212129_13126	hypothetical protein
Ga0212129_13127	hypothetical protein
Ga0212129_13134	hypothetical protein
Ga0212129_13142	hypothetical protein
Ga0212129_13144	hypothetical protein
Ga0212129_13146	DNA (cytosine-5)-methyltransferase 1
Ga0212129_13147	hypothetical protein
Ga0212129_13152	hypothetical protein
Ga0212129_13154	hypothetical protein
Ga0212129_13155	protein-disulfide isomerase
Ga0212129_13160	uncharacterized protein DUF4400
Ga0212129_13194	hypothetical protein
Ga0212129_1346	hypothetical protein
Ga0212129_1352	hypothetical protein
Ga0212129_1362	hypothetical protein
Ga0212129_1364	hypothetical protein
Ga0212129_1381	hypothetical protein
Ga0212129_1385	hypothetical protein
Ga0212129_1389	hypothetical protein
Ga0212129_1391	hypothetical protein
Ga0212129_1395	hypothetical protein
Ga0212129_1397	hypothetical protein
Ga0212129_142	hypothetical protein
Ga0212129_143	hypothetical protein
Ga0212129_144	hypothetical protein
Ga0212129_145	hypothetical protein
Ga0212129_151	hypothetical protein
