## Supplementary Data 5 for "From iron to antibiotics: Identification of conserved bacterial-fungal interactions across diverse partners"

### Sheet: E.coli-Fungi Intersect
Intersection	Number of Genes	Gene
Candida 135E, Debaryomyces 135B, Fusarium 554A, Penicillium 12, Penicillium RS17, Penicillium SAM3, Scop. 165-5, Scop. JB370,	30	yfaE
		yneF
		nhaA
		fepC
		sraB
		sokE
		yliL
		b2080
		yebV
		b2343
		greA
		fnrS
		ymjA
		fepG
		ymgJ
		ymgF
		dsrA
		yoeF
		cycA
		uxaB
		rpmG
		yoeB
		ygiT
		exbD
		fepA
		proQ
		yciZ
		fdnI
		sokX
		rem
Candida 135E, Fusarium 554A, Penicillium 12, Penicillium RS17, Penicillium SAM3, Scop. 165-5, Scop. JB370,	2	tisB
		fepB
Candida 135E, Debaryomyces 135B, Fusarium 554A, Penicillium 12, Penicillium RS17, Penicillium SAM3, Scop. 165-5,	3	osmC
		cspB
		araH
Candida 135E, Debaryomyces 135B, Fusarium 554A, Penicillium RS17, Penicillium SAM3, Scop. 165-5, Scop. JB370,	5	rygC
		yfjW
		ptwF
		gatB
		ihfA
Candida 135E, Debaryomyces 135B, Fusarium 554A, Penicillium 12, Penicillium SAM3, Scop. 165-5, Scop. JB370,	1	leuP
Candida 135E, Debaryomyces 135B, Fusarium 554A, Penicillium 12, Penicillium RS17, Scop. 165-5, Scop. JB370,	6	ydcN
		ynfO
		yodC
		dicB
		cheY
		yqeI
Debaryomyces 135B, Penicillium 12, Penicillium RS17, Penicillium SAM3, Scop. 165-5, Scop. JB370,	1	aspT
Candida 135E, Penicillium 12, Penicillium RS17, Penicillium SAM3, Scop. 165-5, Scop. JB370,	1	sapB
Debaryomyces 135B, Fusarium 554A, Penicillium 12, Penicillium RS17, Penicillium SAM3, Scop. 165-5,	1	yobH
Candida 135E, Fusarium 554A, Penicillium 12, Penicillium RS17, Penicillium SAM3, Scop. 165-5,	1	udhA
Candida 135E, Debaryomyces 135B, Penicillium 12, Penicillium RS17, Penicillium SAM3, Scop. 165-5,	1	ydjO
Candida 135E, Debaryomyces 135B, Penicillium RS17, Penicillium SAM3, Scop. 165-5, Scop. JB370,	1	glpD
Candida 135E, Fusarium 554A, Penicillium 12, Penicillium SAM3, Scop. 165-5, Scop. JB370,	2	fepD
		purU
Candida 135E, Debaryomyces 135B, Penicillium 12, Penicillium SAM3, Scop. 165-5, Scop. JB370,	1	glyU
Candida 135E, Debaryomyces 135B, Fusarium 554A, Penicillium 12, Penicillium SAM3, Scop. 165-5,	2	ybjQ
		ydcL
Candida 135E, Debaryomyces 135B, Fusarium 554A, Penicillium SAM3, Scop. 165-5, Scop. JB370,	1	isrC
Candida 135E, Debaryomyces 135B, Fusarium 554A, Penicillium 12, Penicillium RS17, Scop. 165-5,	3	yedK
		tonB
		exbB
Candida 135E, Debaryomyces 135B, Fusarium 554A, Penicillium RS17, Scop. 165-5, Scop. JB370,	2	torD
		ykgH
Debaryomyces 135B, Fusarium 554A, Penicillium 12, Penicillium RS17, Penicillium SAM3, Scop. JB370,	1	ydfX
Candida 135E, Fusarium 554A, Penicillium 12, Penicillium RS17, Penicillium SAM3, Scop. JB370,	1	ssrS
Candida 135E, Debaryomyces 135B, Penicillium 12, Penicillium RS17, Penicillium SAM3, Scop. JB370,	1	yjeI
Candida 135E, Debaryomyces 135B, Fusarium 554A, Penicillium 12, Penicillium SAM3, Scop. JB370,	1	ydhF
Penicillium 12, Penicillium RS17, Penicillium SAM3, Scop. 165-5, Scop. JB370,	1	lpp
Debaryomyces 135B, Penicillium 12, Penicillium RS17, Penicillium SAM3, Scop. 165-5,	1	ycgI
Debaryomyces 135B, Fusarium 554A, Penicillium RS17, Penicillium SAM3, Scop. 165-5,	1	yegJ
Fusarium 554A, Penicillium 12, Penicillium SAM3, Scop. 165-5, Scop. JB370,	2	cyaR
		fes
Candida 135E, Fusarium 554A, Penicillium 12, Penicillium SAM3, Scop. 165-5,	1	yfbW
Candida 135E, Debaryomyces 135B, Penicillium 12, Penicillium SAM3, Scop. 165-5,	4	rpoS
		valZ
		rprA
		peaD
Debaryomyces 135B, Penicillium 12, Penicillium RS17, Scop. 165-5, Scop. JB370,	1	sucA
Debaryomyces 135B, Fusarium 554A, Penicillium 12, Penicillium RS17, Scop. 165-5,	1	ygiN
Candida 135E, Fusarium 554A, Penicillium 12, Penicillium RS17, Scop. 165-5,	1	paaF
Candida 135E, Debaryomyces 135B, Penicillium 12, Penicillium RS17, Scop. 165-5,	2	ccmD
		cheZ
Debaryomyces 135B, Fusarium 554A, Penicillium RS17, Scop. 165-5, Scop. JB370,	1	trkG
Candida 135E, Debaryomyces 135B, Penicillium 12, Scop. 165-5, Scop. JB370,	1	narV
Fusarium 554A, Penicillium 12, Penicillium RS17, Penicillium SAM3, Scop. JB370,	1	msyB
Debaryomyces 135B, Penicillium 12, Penicillium RS17, Penicillium SAM3, Scop. JB370,	1	hcr
Candida 135E, Penicillium 12, Penicillium RS17, Penicillium SAM3, Scop. JB370,	1	cspE
Debaryomyces 135B, Fusarium 554A, Penicillium 12, Penicillium RS17, Penicillium SAM3,	1	gltA
Candida 135E, Fusarium 554A, Penicillium 12, Penicillium RS17, Penicillium SAM3,	2	insA-7
		nohA
Candida 135E, Fusarium 554A, Penicillium RS17, Penicillium SAM3, Scop. JB370,	1	chpA
Candida 135E, Fusarium 554A, Penicillium 12, Penicillium SAM3, Scop. JB370,	1	thiS
Candida 135E, Debaryomyces 135B, Fusarium 554A, Penicillium 12, Penicillium RS17,	2	marB
		yeeX
Candida 135E, Debaryomyces 135B, Fusarium 554A, Penicillium RS17, Scop. JB370,	1	yaeP
Penicillium 12, Penicillium RS17, Penicillium SAM3, Scop. 165-5,	2	b1462
		oppD
Fusarium 554A, Penicillium RS17, Penicillium SAM3, Scop. 165-5,	1	gcvH
Candida 135E, Penicillium RS17, Penicillium SAM3, Scop. 165-5,	1	leuV
Penicillium 12, Penicillium SAM3, Scop. 165-5, Scop. JB370,	3	appY
		rfaH
		dnaK
Candida 135E, Penicillium SAM3, Scop. 165-5, Scop. JB370,	1	ycfF
Debaryomyces 135B, Fusarium 554A, Penicillium SAM3, Scop. 165-5,	1	rpmI
Candida 135E, Fusarium 554A, Penicillium RS17, Scop. 165-5,	1	fis
Candida 135E, Debaryomyces 135B, Penicillium RS17, Scop. 165-5,	1	ompR
Debaryomyces 135B, Penicillium 12, Scop. 165-5, Scop. JB370,	1	yfaH
Candida 135E, Penicillium 12, Scop. 165-5, Scop. JB370,	3	ydhO
		pspC
		rnk
Candida 135E, Fusarium 554A, Penicillium 12, Scop. 165-5,	3	chaB
		yejL
		gadB
Candida 135E, Debaryomyces 135B, Penicillium 12, Scop. 165-5,	1	ydiT
Debaryomyces 135B, Fusarium 554A, Scop. 165-5, Scop. JB370,	1	ilvC
Candida 135E, Fusarium 554A, Scop. 165-5, Scop. JB370,	1	b1591
Candida 135E, Debaryomyces 135B, Fusarium 554A, Scop. 165-5,	1	yciF
Penicillium 12, Penicillium RS17, Penicillium SAM3, Scop. JB370,	2	rseX
		ybfK
Debaryomyces 135B, Penicillium 12, Penicillium RS17, Penicillium SAM3,	1	torI
Debaryomyces 135B, Fusarium 554A, Penicillium RS17, Penicillium SAM3,	1	cedA
Candida 135E, Debaryomyces 135B, Penicillium RS17, Penicillium SAM3,	1	flgM
Candida 135E, Penicillium 12, Penicillium SAM3, Scop. JB370,	1	yjjY
Debaryomyces 135B, Fusarium 554A, Penicillium 12, Penicillium SAM3,	1	yfeK
Candida 135E, Fusarium 554A, Penicillium 12, Penicillium SAM3,	2	rbfA
		aroK
Candida 135E, Debaryomyces 135B, Penicillium 12, Penicillium SAM3,	1	rmf
Debaryomyces 135B, Fusarium 554A, Penicillium SAM3, Scop. JB370,	1	rpsG
Candida 135E, Fusarium 554A, Penicillium SAM3, Scop. JB370,	3	ygaD
		afuB
		yncL
Candida 135E, Debaryomyces 135B, Fusarium 554A, Penicillium SAM3,	1	yfaX
Candida 135E, Penicillium 12, Penicillium RS17, Scop. JB370,	1	ymfM
Debaryomyces 135B, Fusarium 554A, Penicillium 12, Penicillium RS17,	1	amiA
Candida 135E, Debaryomyces 135B, Fusarium 554A, Scop. JB370,	2	ilvE
		intG
Penicillium RS17, Penicillium SAM3, Scop. 165-5,	1	cobS
Fusarium 554A, Penicillium SAM3, Scop. 165-5,	2	yecS
		trxC
Candida 135E, Penicillium SAM3, Scop. 165-5,	1	ydeI
Debaryomyces 135B, Penicillium RS17, Scop. 165-5,	1	ygfY
Candida 135E, Penicillium RS17, Scop. 165-5,	1	sodA
Fusarium 554A, Penicillium 12, Scop. 165-5,	1	yobA
Fusarium 554A, Scop. 165-5, Scop. JB370,	1	npr
Debaryomyces 135B, Scop. 165-5, Scop. JB370,	2	yaiN
		yebY
Candida 135E, Scop. 165-5, Scop. JB370,	1	cmtB
Debaryomyces 135B, Fusarium 554A, Scop. 165-5,	1	serC
Candida 135E, Debaryomyces 135B, Scop. 165-5,	1	yedJ
Penicillium 12, Penicillium RS17, Penicillium SAM3,	3	trpT
		b1742
		yjbJ
Penicillium RS17, Penicillium SAM3, Scop. JB370,	1	ydjI
Fusarium 554A, Penicillium RS17, Penicillium SAM3,	1	mcrC
Penicillium 12, Penicillium SAM3, Scop. JB370,	6	nlpD
		yraP
		ysgA
		b3836
		yshB
		selC
Fusarium 554A, Penicillium 12, Penicillium SAM3,	3	ypaA
		yoeI
		yebF
Debaryomyces 135B, Penicillium 12, Penicillium SAM3,	2	valW
		ypfN
Candida 135E, Penicillium 12, Penicillium SAM3,	1	wcaH
Debaryomyces 135B, Penicillium SAM3, Scop. JB370,	1	lsrG
Candida 135E, Debaryomyces 135B, Penicillium SAM3,	3	yneG
		yneH
		ldrD
Fusarium 554A, Penicillium 12, Penicillium RS17,	1	intK
Debaryomyces 135B, Penicillium 12, Penicillium RS17,	1	b1550
Candida 135E, Penicillium 12, Penicillium RS17,	1	rlpB
Candida 135E, Penicillium RS17, Scop. JB370,	1	otsB
Debaryomyces 135B, Fusarium 554A, Penicillium RS17,	4	ydfB
		asnV
		asnW
		asnT
Candida 135E, Fusarium 554A, Penicillium RS17,	2	ydcQ
		ymfR
Candida 135E, Debaryomyces 135B, Penicillium RS17,	2	cysQ
		galP
Fusarium 554A, Penicillium 12, Scop. JB370,	1	ycdT
Debaryomyces 135B, Fusarium 554A, Penicillium 12,	1	dcm
Candida 135E, Fusarium 554A, Penicillium 12,	1	yggS
		manY
Candida 135E, Debaryomyces 135B, Scop. JB370,	2	paaA
		b1777
Candida 135E, Debaryomyces 135B, Fusarium 554A,	2	yfeY
		metC
Penicillium SAM3, Scop. 165-5,	2	mgrR
		omrB
Penicillium RS17, Scop. 165-5,	1	rcsB
Penicillium 12, Scop. 165-5,	1	yecO
Scop. 165-5, Scop. JB370,	2	fnr
		ycgX
Fusarium 554A, Scop. 165-5,	1	clpS
Debaryomyces 135B, Scop. 165-5,	2	yghD
		metZ
Candida 135E, Scop. 165-5,	1	thrC
Penicillium RS17, Penicillium SAM3,	3	b1355
		sapC
		fruK
Penicillium 12, Penicillium SAM3,	22	ypeB
		blr
		yheV
		cspC
		flu
		mdtK
		rhtB
		rhtC
		ylcI
		trmE
		yobF
		yiaD
		dgoR
		yciY
		yoaJ
		yebA
		yrfF
		paaK
		yieK
		cysK
		dgoD
		dnaJ
Penicillium SAM3, Scop. JB370,	5	pyrB
		trpB
		trpA
		b2817
		glmY
Debaryomyces 135B, Penicillium SAM3,	1	purC
Candida 135E, Penicillium SAM3,	1	thrW
Penicillium RS17, Scop. JB370,	2	ssuE
		ymfJ
Fusarium 554A, Penicillium RS17,	2	tyrT
		ydiH
Debaryomyces 135B, Penicillium RS17,	2	btuD
		fliQ
Candida 135E, Penicillium RS17,	2	sucC
		rybA
Penicillium 12, Scop. JB370,	3	rseB
		nudG
		yffM
Fusarium 554A, Penicillium 12,	2	yncA
		ymfI
Debaryomyces 135B, Penicillium 12,	1	ymgI
Candida 135E, Penicillium 12,	5	hupA
		birA
		ileY
		pyrC
		flgH
Fusarium 554A, Scop. JB370,	2	nudB
		ygeO
Debaryomyces 135B, Scop. JB370,	3	holE
		fixX
		yoaF
Candida 135E, Scop. JB370,	2	ycfL
		plsB
Debaryomyces 135B, Fusarium 554A,	3	ycfP
		ogrK
		murD
Candida 135E, Fusarium 554A,	2	b1758
		minD
Candida 135E, Debaryomyces 135B,	7	yacG
		ydaW
		yafQ
		yraN
		glyY
		prc
		metF
Scop. 165-5,	17	yciS
		pyrL
		ymfB
		oppF
		ydjA
		tyrU
		oppB
		nuoK
		mioC
		cueR
		oppC
		ynaA
		scop1655
		deoC
		oppA
		ygdB
		hisA
Penicillium SAM3,	39	livJ
		yceG
		yjbM
		rsxB
		ybfE
		relE
		ryfD
		cpxP
		relA
		b1171
		hflD
		yccB
		cspD
		sufC
		marA
		argH
		ynhE
		ydfC
		qseC
		yebG
		yieP
		rssB
		argG
		proL
		azuC
		yjdP
		yibT
		mcrA
		ytfK
		insH-5
		ygfA
		yebU
		gst
		ybdF
		yciG
		shoB
		sam
		isrA
		ybgT
Penicillium RS17,	22	citD
		dmsC
		yqhA
		carA
		ydcA
		yfgL
		flgC
		yqcC
		pgm
		rsxA
		GadE
		ymfO
		hyaC
		ynjA
		ydeT
		rs17
		yciT
		yafU
		paaY
		sra
		tatC
		gutQ
Penicillium 12,	42	yrbL
		sufI
		yciO
		yneL
		ycfZ
		smpA
		ihfB
		agaR
		puuR
		pyrF
		ycfQ
		rcsA
		ydaL
		cysC
		yncN
		rfaP
		rfaY
		rcsC
		rfaQ
		adhE
		b2258
		ydiR
		cutC
		nlpI
		yehD
		cysH
		ydgC
		pen12
		galM
		rcsD
		rbsR
		sgrS
		b1354
		yciB
		mdh
		crcB
		yqjF
		cysG
		ymfG
		cspF
		mprA
		b2490
Scop. JB370,	31	jb370
		slyA
		ycbC
		ydjM
		rfaI
		b1248
		mreC
		ypjF
		rfaZ
		rffC
		b1754
		uidR
		yeiG
		pgi
		yeaI
		spr
		hlpA
		aspC
		rspA
		rfbC
		rfaG
		yfhA
		rfbD
		puuC
		allA
		fliT
		fruB
		insX
		proK
		rimI
		tam
Fusarium 554A,	13	umuD
		ycgE
		yohJ
		yggD
		ychH
		yfjO
		b0965
		yniB
		nuoA
		fus
		ydjZ
		thiM
		marC
Debaryomyces 135B,	8	yfiD
		deb
		napD
		yniC
		moeA
		fabF
		ydhH
		ftsX
Candida 135E,	14	yqjD
		can
		ydhR
		thrB
		aroH
		betT
		proX
		metA
		ybcO
		gltB
		yneJ
		ydaQ
		yfjT
		ybiM
