## Supplementary Data 7 for "From iron to antibiotics: Identification of conserved bacterial-fungal interactions across diverse partners"

### Sheet: E. coli Func Enrich
Fungal Condition	ID	Description	pvalue	p.adjust	qvalue	geneID	Count
with Scopulariopsis 165-5	GO:0042886	amide transport	0.000767439	0.0267751	0.0231129	exbB/fepA/oppA/oppB/oppC/oppD/oppF/tonB	8
with Scopulariopsis 165-5	GO:0001121	bacterial transcription	0.000168901	0.00757642	0.00654015	fis/rfaH/rpoS	3
with Scopulariopsis JB370	GO:0009082	branched-chain amino acid biosynthetic process	6.1e-05	0.00410557	0.00363455	ilvA/ilvC/ilvI/ilvE/ilvD	5
with Fusarium 554A	GO:0009082	branched-chain amino acid biosynthetic process	2.36e-05	0.00100312	0.000829128	ilvA/ilvC/ilvI/ilvE/ilvD	5
with Debaryomyces 135B	GO:0009082	branched-chain amino acid biosynthetic process	3e-05	0.00265431	0.0022542	ilvA/ilvC/ilvI/ilvE/ilvD	5
with Scopulariopsis JB370	GO:0009081	branched-chain amino acid metabolic process	0.000184292	0.0088592	0.00784282	ilvA/ilvC/ilvI/ilvE/ilvD	5
with Fusarium 554A	GO:0009081	branched-chain amino acid metabolic process	7.26e-05	0.0026403	0.00218235	ilvA/ilvC/ilvI/ilvE/ilvD	5
with Debaryomyces 135B	GO:0009081	branched-chain amino acid metabolic process	9.17e-05	0.00569289	0.00483475	ilvA/ilvC/ilvI/ilvE/ilvD	5
with Penicillium #12	GO:0055080	cation homeostasis	0.00260622	0.0893645	0.077667	nhaA/fepA/fepG/fepD/gadB/cutC	6
with Scopulariopsis 165-5	GO:0055080	cation homeostasis	0.00487176	0.0961668	0.0830135	fepA/fepD/fepG/gadB/nhaA	5
with Fusarium 554A	GO:0055080	cation homeostasis	0.00235425	0.0489347	0.040447	nhaA/fepA/fepG/fepD/gadB	5
with Scopulariopsis 165-5	GO:0006812	cation transport	0.0013187	0.0414072	0.0357437	cycA/exbB/fepA/fepB/fepC/fepD/fepG/nhaA/proQ/sapB/trkG	11
with Fusarium 554A	GO:0006812	cation transport	0.00125727	0.0332605	0.0274915	nhaA/fepA/fepC/fepG/fepD/fepB/trkG/exbB/cycA/proQ	10
with Penicillium RS17	GO:0006812	cation transport	0.000541383	0.0230422	0.0201915	nhaA/fepA/fepC/fepG/fepB/sapC/sapB/trkG/exbB/cycA/proQ	11
with Candida 135E	GO:0006812	cation transport	0.000515763	0.0260031	0.0217616	nhaA/betT/fepA/fepC/fepG/fepD/fepB/sapB/proX/exbB/cycA/proQ	12
with Penicillium #12	GO:0030003	cellular cation homeostasis	0.00155246	0.0718272	0.0624253	nhaA/fepA/fepG/fepD/gadB/cutC	6
with Scopulariopsis 165-5	GO:0030003	cellular cation homeostasis	0.00316199	0.0756428	0.0652968	fepA/fepD/fepG/gadB/nhaA	5
with Fusarium 554A	GO:0030003	cellular cation homeostasis	0.00150791	0.0367692	0.0303916	nhaA/fepA/fepG/fepD/gadB	5
with Penicillium #12	GO:0055082	cellular chemical homeostasis	0.00293807	0.0893645	0.077667	nhaA/fepA/fepG/fepD/gadB/cutC	6
with Scopulariopsis 165-5	GO:0055082	cellular chemical homeostasis	0.00538535	0.0961668	0.0830135	fepA/fepD/fepG/gadB/nhaA	5
with Fusarium 554A	GO:0055082	cellular chemical homeostasis	0.00261103	0.04902	0.0405175	nhaA/fepA/fepG/fepD/gadB	5
with Scopulariopsis 165-5	GO:0019725	cellular homeostasis	0.00257272	0.0702465	0.0606386	fepA/fepD/fepG/gadB/nhaA/trxC	6
with Fusarium 554A	GO:0019725	cellular homeostasis	0.00108031	0.0299399	0.0247469	nhaA/fepA/fepG/fepD/gadB/trxC	6
with Penicillium #12	GO:0006873	cellular ion homeostasis	0.00177813	0.0771266	0.067031	nhaA/fepA/fepG/fepD/gadB/cutC	6
with Scopulariopsis 165-5	GO:0006873	cellular ion homeostasis	0.0035406	0.0794106	0.0685492	fepA/fepD/fepG/gadB/nhaA	5
with Fusarium 554A	GO:0006873	cellular ion homeostasis	0.00169408	0.0379212	0.0313438	nhaA/fepA/fepG/fepD/gadB	5
with Penicillium #12	GO:0006875	cellular metal ion homeostasis	0.00313756	0.0893645	0.077667	nhaA/fepA/fepG/fepD/cutC	5
with Fusarium 554A	GO:0006875	cellular metal ion homeostasis	0.00450317	0.0770837	0.0637136	nhaA/fepA/fepG/fepD	4
with Fusarium 554A	GO:0048878	chemical homeostasis	0.00384478	0.0699269	0.0577982	nhaA/fepA/fepG/fepD/gadB	5
with Penicillium RS17	GO:0015889	cobalamin transport	0.000244151	0.0123333	0.0108075	tonB/btuD/exbB	3
with Debaryomyces 135B	GO:0015889	cobalamin transport	0.000233077	0.0100223	0.00851157	tonB/btuD/exbB	3
with Penicillium #12	GO:0051181	cofactor transport	4.3e-05	0.0033146	0.00288073	fepA/fepC/fepG/fepD/fepB/tonB/ccmD/exbB	8
with Scopulariopsis 165-5	GO:0051181	cofactor transport	7.46e-06	0.000492792	0.00042539	ccmD/exbB/fepA/fepB/fepC/fepD/fepG/tonB	8
with Fusarium 554A	GO:0051181	cofactor transport	2.41e-05	0.00100312	0.000829128	fepA/fepC/fepG/fepD/fepB/tonB/exbB	7
with Penicillium RS17	GO:0051181	cofactor transport	3.39e-06	0.000491386	0.000430593	fepA/fepC/fepG/fepB/tonB/btuD/ccmD/exbB	8
with Debaryomyces 135B	GO:0051181	cofactor transport	3.32e-05	0.00265431	0.0022542	fepA/fepC/fepG/tonB/btuD/ccmD/exbB	7
with Candida 135E	GO:0051181	cofactor transport	1.02e-05	0.000683679	0.000572161	fepA/fepC/fepG/fepD/fepB/tonB/ccmD/exbB	8
with Penicillium #12	GO:0042914	colicin transport	0.00109689	0.0578569	0.0502836	fepA/tonB	2
with Scopulariopsis 165-5	GO:0042914	colicin transport	0.000684653	0.0252919	0.0218326	fepA/tonB	2
with Fusarium 554A	GO:0042914	colicin transport	0.000490186	0.0142644	0.0117903	fepA/tonB	2
with Penicillium RS17	GO:0042914	colicin transport	0.000557151	0.0230422	0.0201915	fepA/tonB	2
with Debaryomyces 135B	GO:0042914	colicin transport	0.000540008	0.0215617	0.0183115	fepA/tonB	2
with Candida 135E	GO:0042914	colicin transport	0.000743315	0.0299804	0.0250901	fepA/tonB	2
with Penicillium #12	GO:0006354	DNA-templated transcription, elongation	0.000139529	0.00968329	0.00841578	rnk/greA/rfaH	3
with Scopulariopsis 165-5	GO:0006354	DNA-templated transcription, elongation	6.89e-05	0.0034146	0.00294757	greA/rfaH/rnk	3
with Scopulariopsis JB370	GO:0006354	DNA-templated transcription, elongation	7.48e-05	0.00457691	0.00405182	rnk/greA/rfaH	3
with Penicillium #12	GO:0042930	enterobactin transport	1.45e-05	0.00143444	0.00124668	fepA/fepC/fepG/fepD/fepB	5
with Penicillium SAM3	GO:0042930	enterobactin transport	1.03e-05	0.00321487	0.00261817	fepA/fepC/fepG/fepD/fepB	5
with Scopulariopsis 165-5	GO:0042930	enterobactin transport	4.51e-06	0.000354083	0.000305653	fepA/fepB/fepC/fepD/fepG	5
with Scopulariopsis JB370	GO:0042930	enterobactin transport	5.17e-06	0.00174098	0.00154125	fepA/fepC/fepG/fepD/fepB	5
with Fusarium 554A	GO:0042930	enterobactin transport	1.96e-06	0.000162763	0.000134532	fepA/fepC/fepG/fepD/fepB	5
with Penicillium RS17	GO:0042930	enterobactin transport	8.49e-05	0.00546252	0.00478672	fepA/fepC/fepG/fepB	4
with Debaryomyces 135B	GO:0042930	enterobactin transport	0.00176772	0.0548976	0.0466224	fepA/fepC/fepG	3
with Candida 135E	GO:0042930	enterobactin transport	5.53e-06	0.00047821	0.000400207	fepA/fepC/fepG/fepD/fepB	5
with Penicillium #12	GO:0015682	ferric iron transport	1.64e-06	0.000228227	0.000198353	fepA/fepC/fepG/fepD/fepB/exbB	6
with Penicillium SAM3	GO:0015682	ferric iron transport	2.74e-05	0.00426224	0.00347115	fepA/fepC/fepG/fepD/fepB	5
with Scopulariopsis 165-5	GO:0015682	ferric iron transport	4.02e-07	5.05e-05	4.36e-05	exbB/fepA/fepB/fepC/fepD/fepG	6
with Scopulariopsis JB370	GO:0015682	ferric iron transport	1.38e-05	0.0018301	0.00162014	fepA/fepC/fepG/fepD/fepB	5
with Fusarium 554A	GO:0015682	ferric iron transport	1.47e-07	2.13e-05	1.76e-05	fepA/fepC/fepG/fepD/fepB/exbB	6
with Penicillium RS17	GO:0015682	ferric iron transport	7.24e-06	0.00069893	0.000612462	fepA/fepC/fepG/fepB/exbB	5
with Debaryomyces 135B	GO:0015682	ferric iron transport	0.000166997	0.00848649	0.00720725	fepA/fepC/fepG/exbB	4
with Candida 135E	GO:0015682	ferric iron transport	5.15e-07	6.23e-05	5.21e-05	fepA/fepC/fepG/fepD/fepB/exbB	6
with Penicillium #12	GO:0015685	ferric-enterobactin transport	4.16e-06	0.000481318	0.000418315	fepA/fepC/fepG/fepD/fepB	5
with Penicillium SAM3	GO:0015685	ferric-enterobactin transport	2.96e-06	0.00184235	0.0015004	fepA/fepC/fepG/fepD/fepB	5
with Scopulariopsis 165-5	GO:0015685	ferric-enterobactin transport	1.28e-06	0.000134187	0.000115833	fepA/fepB/fepC/fepD/fepG	5
with Scopulariopsis JB370	GO:0015685	ferric-enterobactin transport	1.47e-06	0.000990902	0.00087722	fepA/fepC/fepG/fepD/fepB	5
with Fusarium 554A	GO:0015685	ferric-enterobactin transport	5.53e-07	6.43e-05	5.32e-05	fepA/fepC/fepG/fepD/fepB	5
with Penicillium RS17	GO:0015685	ferric-enterobactin transport	3.36e-05	0.00277988	0.00243597	fepA/fepC/fepG/fepB	4
with Debaryomyces 135B	GO:0015685	ferric-enterobactin transport	0.000930692	0.0346838	0.0294556	fepA/fepC/fepG	3
with Candida 135E	GO:0015685	ferric-enterobactin transport	1.58e-06	0.00015887	0.000132956	fepA/fepC/fepG/fepD/fepB	5
with Scopulariopsis 165-5	GO:0042592	homeostatic process	0.00371041	0.0803496	0.0693598	fepA/fepD/fepG/gadB/nhaA/trxC	6
with Fusarium 554A	GO:0042592	homeostatic process	0.00157943	0.0367692	0.0303916	nhaA/fepA/fepG/fepD/gadB/trxC	6
with Penicillium #12	GO:0042968	homoserine transport	0.00321918	0.0893645	0.077667	rhtC/rhtB	2
with Penicillium SAM3	GO:0042968	homoserine transport	0.00281067	0.0833831	0.0679069	rhtC/rhtB	2
with Penicillium #12	GO:0098771	inorganic ion homeostasis	0.00293807	0.0893645	0.077667	nhaA/fepA/fepG/fepD/gadB/cutC	6
with Scopulariopsis 165-5	GO:0098771	inorganic ion homeostasis	0.00538535	0.0961668	0.0830135	fepA/fepD/fepG/gadB/nhaA	5
with Fusarium 554A	GO:0098771	inorganic ion homeostasis	0.00261103	0.04902	0.0405175	nhaA/fepA/fepG/fepD/gadB	5
with Penicillium #12	GO:0050801	ion homeostasis	0.00293807	0.0893645	0.077667	nhaA/fepA/fepG/fepD/gadB/cutC	6
with Scopulariopsis 165-5	GO:0050801	ion homeostasis	0.00538535	0.0961668	0.0830135	fepA/fepD/fepG/gadB/nhaA	5
with Fusarium 554A	GO:0050801	ion homeostasis	0.00261103	0.04902	0.0405175	nhaA/fepA/fepG/fepD/gadB	5
with Scopulariopsis 165-5	GO:0033212	iron assimilation	0.00325216	0.0756428	0.0652968	fepA/fepD/fepG	3
with Fusarium 554A	GO:0033212	iron assimilation	0.00201713	0.0434804	0.0359387	fepA/fepG/fepD	3
with Scopulariopsis 165-5	GO:0033214	iron assimilation by chelation and transport	0.00248586	0.0702465	0.0606386	fepA/fepD/fepG	3
with Scopulariopsis JB370	GO:0033214	iron assimilation by chelation and transport	0.00268995	0.0997222	0.0882815	fepA/fepG/fepD	3
with Fusarium 554A	GO:0033214	iron assimilation by chelation and transport	0.00153718	0.0367692	0.0303916	fepA/fepG/fepD	3
with Candida 135E	GO:0033214	iron assimilation by chelation and transport	0.00279581	0.099498	0.0832685	fepA/fepG/fepD	3
with Penicillium #12	GO:0015688	iron chelate transport	5.34e-07	0.000185362	0.000161099	fepA/fepC/fepG/fepD/fepB/tonB/exbB	7
with Penicillium SAM3	GO:0015688	iron chelate transport	0.000119228	0.0106112	0.00864175	fepA/fepC/fepG/fepD/fepB	5
with Scopulariopsis 165-5	GO:0015688	iron chelate transport	1.03e-07	3.25e-05	2.8e-05	exbB/fepA/fepB/fepC/fepD/fepG/tonB	7
with Scopulariopsis JB370	GO:0015688	iron chelate transport	6.1e-05	0.00410557	0.00363455	fepA/fepC/fepG/fepD/fepB	5
with Fusarium 554A	GO:0015688	iron chelate transport	3.18e-08	9.24e-06	7.64e-06	fepA/fepC/fepG/fepD/fepB/tonB/exbB	7
with Penicillium RS17	GO:0015688	iron chelate transport	1.45e-06	0.000278999	0.000244483	fepA/fepC/fepG/fepB/tonB/exbB	6
with Debaryomyces 135B	GO:0015688	iron chelate transport	3e-05	0.00265431	0.0022542	fepA/fepC/fepG/tonB/exbB	5
with Candida 135E	GO:0015688	iron chelate transport	1.38e-07	4.18e-05	3.5e-05	fepA/fepC/fepG/fepD/fepB/tonB/exbB	7
with Penicillium #12	GO:1901678	iron coordination entity transport	1.06e-06	0.000228227	0.000198353	fepA/fepC/fepG/fepD/fepB/tonB/ccmD/exbB	8
with Penicillium SAM3	GO:1901678	iron coordination entity transport	0.00101602	0.0527484	0.042958	fepA/fepC/fepG/fepD/fepB	5
with Scopulariopsis 165-5	GO:1901678	iron coordination entity transport	1.67e-07	3.5e-05	3.02e-05	ccmD/exbB/fepA/fepB/fepC/fepD/fepG/tonB	8
with Scopulariopsis JB370	GO:1901678	iron coordination entity transport	0.000535894	0.0225411	0.019955	fepA/fepC/fepG/fepD/fepB	5
with Fusarium 554A	GO:1901678	iron coordination entity transport	9.18e-07	8.9e-05	7.36e-05	fepA/fepC/fepG/fepD/fepB/tonB/exbB	7
with Penicillium RS17	GO:1901678	iron coordination entity transport	1.43e-06	0.000278999	0.000244483	fepA/fepC/fepG/fepB/tonB/ccmD/exbB	7
with Debaryomyces 135B	GO:1901678	iron coordination entity transport	2.08e-05	0.00265431	0.0022542	fepA/fepC/fepG/tonB/ccmD/exbB	6
with Candida 135E	GO:1901678	iron coordination entity transport	2.32e-07	4.67e-05	3.91e-05	fepA/fepC/fepG/fepD/fepB/tonB/ccmD/exbB	8
with Penicillium #12	GO:0006826	iron ion transport	3.07e-05	0.00266694	0.00231785	fepA/fepC/fepG/fepD/fepB/exbB	6
with Penicillium SAM3	GO:0006826	iron ion transport	0.000277471	0.0172999	0.014089	fepA/fepC/fepG/fepD/fepB	5
with Scopulariopsis 165-5	GO:0006826	iron ion transport	7.85e-06	0.000492792	0.00042539	exbB/fepA/fepB/fepC/fepD/fepG	6
with Scopulariopsis JB370	GO:0006826	iron ion transport	0.000143421	0.00742482	0.006573	fepA/fepC/fepG/fepD/fepB	5
with Fusarium 554A	GO:0006826	iron ion transport	2.93e-06	0.000213106	0.000176143	fepA/fepC/fepG/fepD/fepB/exbB	6
with Penicillium RS17	GO:0006826	iron ion transport	7.67e-05	0.00546252	0.00478672	fepA/fepC/fepG/fepB/exbB	5
with Debaryomyces 135B	GO:0006826	iron ion transport	0.00100012	0.0349417	0.0296747	fepA/fepC/fepG/exbB	4
with Candida 135E	GO:0006826	iron ion transport	9.98e-06	0.000683679	0.000572161	fepA/fepC/fepG/fepD/fepB/exbB	6
with Scopulariopsis JB370	GO:0009097	isoleucine biosynthetic process	1.63e-05	0.0018301	0.00162014	ilvA/ilvC/ilvI/ilvD	4
with Fusarium 554A	GO:0009097	isoleucine biosynthetic process	7.49e-06	0.000435715	0.00036014	ilvA/ilvC/ilvI/ilvD	4
with Debaryomyces 135B	GO:0009097	isoleucine biosynthetic process	9.09e-06	0.00254084	0.00215784	ilvA/ilvC/ilvI/ilvD	4
with Scopulariopsis JB370	GO:0006549	isoleucine metabolic process	1.63e-05	0.0018301	0.00162014	ilvA/ilvC/ilvI/ilvD	4
with Fusarium 554A	GO:0006549	isoleucine metabolic process	7.49e-06	0.000435715	0.00036014	ilvA/ilvC/ilvI/ilvD	4
with Debaryomyces 135B	GO:0006549	isoleucine metabolic process	9.09e-06	0.00254084	0.00215784	ilvA/ilvC/ilvI/ilvD	4
with Penicillium #12	GO:0030001	metal ion transport	0.00198231	0.0809249	0.0703321	nhaA/fepA/fepC/fepG/fepD/fepB/exbB	7
with Scopulariopsis 165-5	GO:0030001	metal ion transport	7.07e-05	0.0034146	0.00294757	exbB/fepA/fepB/fepC/fepD/fepG/nhaA/trkG	8
with Scopulariopsis JB370	GO:0030001	metal ion transport	0.000574326	0.0227366	0.0201281	nhaA/fepA/fepC/fepG/fepD/fepB/trkG	7
with Fusarium 554A	GO:0030001	metal ion transport	2.06e-05	0.00100086	0.000827262	nhaA/fepA/fepC/fepG/fepD/fepB/trkG/exbB	8
with Penicillium RS17	GO:0030001	metal ion transport	0.000255613	0.0123333	0.0108075	nhaA/fepA/fepC/fepG/fepB/trkG/exbB	7
with Debaryomyces 135B	GO:0030001	metal ion transport	0.00153611	0.0505108	0.0428969	nhaA/fepA/fepC/fepG/trkG/exbB	6
with Candida 135E	GO:0030001	metal ion transport	0.000623659	0.0290241	0.0242899	nhaA/fepA/fepC/fepG/fepD/fepB/exbB	7
with Penicillium SAM3	GO:0031324	negative regulation of cellular metabolic process	0.00205234	0.0799129	0.0650807	cspE/cspD/rmf/flgM/marA/relE/cspC/rpsG/yoeB/torI/cpxP	11
with Penicillium SAM3	GO:0032269	negative regulation of cellular protein metabolic process	0.00121675	0.0583104	0.0474877	rmf/flgM/relE/rpsG/yoeB	5
with Debaryomyces 135B	GO:0032269	negative regulation of cellular protein metabolic process	0.00320319	0.0852659	0.072413	rmf/flgM/rpsG/yoeB	4
with Penicillium #12	GO:0060567	negative regulation of DNA-templated transcription, termination	0.00321918	0.0893645	0.077667	cspE/cspC	2
with Penicillium SAM3	GO:0060567	negative regulation of DNA-templated transcription, termination	0.00281067	0.0833831	0.0679069	cspE/cspC	2
with Penicillium SAM3	GO:0051172	negative regulation of nitrogen compound metabolic process	0.00218242	0.0799794	0.0651349	cspE/cspD/rmf/flgM/marA/relE/cspC/rpsG/yoeB/torI/cpxP	11
with Penicillium #12	GO:0043242	negative regulation of protein complex disassembly	0.00321918	0.0893645	0.077667	cspE/cspC	2
with Penicillium SAM3	GO:0043242	negative regulation of protein complex disassembly	0.00281067	0.0833831	0.0679069	cspE/cspC	2
with Penicillium SAM3	GO:0051248	negative regulation of protein metabolic process	0.00199575	0.0799129	0.0650807	rmf/flgM/relE/rpsG/yoeB	5
with Penicillium SAM3	GO:0015804	neutral amino acid transport	0.00268563	0.0833831	0.0679069	cycA/proQ/livJ/rhtC/rhtB	5
with Penicillium #12	GO:0015850	organic hydroxy compound transport	0.00114885	0.0578569	0.0502836	fepA/fepC/fepG/fepD/fepB	5
with Penicillium SAM3	GO:0015850	organic hydroxy compound transport	8.35e-05	0.0104088	0.00847688	fepA/fepC/fepG/fepD/fepB/gatB	6
with Scopulariopsis 165-5	GO:0015850	organic hydroxy compound transport	3.23e-05	0.00184369	0.00159152	fepA/fepB/fepC/fepD/fepG/gatB	6
with Scopulariopsis JB370	GO:0015850	organic hydroxy compound transport	3.78e-05	0.00363697	0.00321971	fepA/fepC/fepG/fepD/fepB/gatB	6
with Fusarium 554A	GO:0015850	organic hydroxy compound transport	1.23e-05	0.000649078	0.000536496	fepA/fepC/fepG/fepD/fepB/gatB	6
with Penicillium RS17	GO:0015850	organic hydroxy compound transport	0.000239649	0.0123333	0.0108075	fepA/fepC/fepG/fepB/gatB	5
with Debaryomyces 135B	GO:0015850	organic hydroxy compound transport	0.00239138	0.0703569	0.0597514	fepA/fepC/fepG/gatB	4
with Candida 135E	GO:0015850	organic hydroxy compound transport	4.09e-05	0.00247261	0.00206929	fepA/fepC/fepG/fepD/fepB/gatB	6
with Scopulariopsis 165-5	GO:0071702	organic substance transport	0.00193419	0.0578414	0.0499301	araH/ccmD/cmtB/cycA/exbB/fepA/fepB/fepC/fepD/fepG/gatB/oppA/oppB/oppC/oppD/oppF/proQ/sapB/tonB	19
with Scopulariopsis 165-5	GO:0015833	peptide transport	0.000361108	0.0141735	0.0122349	exbB/fepA/oppA/oppB/oppC/oppD/oppF/tonB	8
with Scopulariopsis 165-5	GO:0015834	peptidoglycan-associated peptide transport	2.17e-06	0.000194994	0.000168323	oppB/oppC/oppD/oppF	4
with Scopulariopsis 165-5	GO:0048518	positive regulation of biological process	0.00292457	0.0734651	0.0634169	appY/cueR/fis/fnr/ompR/proQ/pspC/rcsB/rfaH	9
with Scopulariopsis 165-5	GO:0009891	positive regulation of biosynthetic process	0.00551274	0.0961668	0.0830135	appY/cueR/fnr/ompR/pspC/rcsB/rfaH	7
with Scopulariopsis 165-5	GO:0010557	positive regulation of macromolecule biosynthetic process	0.0051547	0.0961668	0.0830135	appY/cueR/fnr/ompR/pspC/rcsB/rfaH	7
with Scopulariopsis 165-5	GO:0010604	positive regulation of macromolecule metabolic process	0.00283539	0.0734651	0.0634169	appY/cueR/fis/fnr/ompR/pspC/rcsB/rfaH	8
with Scopulariopsis 165-5	GO:0009893	positive regulation of metabolic process	0.00444087	0.0929623	0.0802474	appY/cueR/fis/fnr/ompR/pspC/rcsB/rfaH	8
with Penicillium SAM3	GO:0010608	posttranscriptional regulation of gene expression	0.0018348	0.0799129	0.0650807	rmf/relE/rpsG/rfaH/proQ/yoeB	6
with Fusarium 554A	GO:0050821	protein stabilization	0.00469342	0.0780448	0.064508	exbD/exbB	2
with Scopulariopsis 165-5	GO:0065008	regulation of biological quality	0.00117989	0.0389984	0.0336644	exbB/exbD/fepA/fepD/fepG/gadB/gcvH/nhaA/paaF/trxC	10
with Fusarium 554A	GO:0065008	regulation of biological quality	0.000302462	0.00926489	0.0076579	nhaA/fepA/fepG/fepD/paaF/gadB/trxC/gcvH/exbD/exbB	10
with Fusarium 554A	GO:0051302	regulation of cell division	0.0039771	0.0701416	0.0579756	minD/dicB/cedA	3
with Penicillium SAM3	GO:0032268	regulation of cellular protein metabolic process	0.000439221	0.0248759	0.0202588	rmf/flgM/rssB/relE/rpsG/rfaH/yoeB	7
with Penicillium SAM3	GO:0051246	regulation of protein metabolic process	0.000154827	0.0120572	0.00981932	rmf/flgM/rssB/relE/rpsG/rfaH/yoeB/cpxP	8
with Penicillium SAM3	GO:0030162	regulation of proteolysis	0.000277687	0.0172999	0.014089	flgM/rssB/cpxP	3
with Penicillium #12	GO:0006970	response to osmotic stress	0.000504504	0.0318296	0.0276632	nhaA/flgH/osmC/rcsC/yraP/cysG/proQ	7
with Candida 135E	GO:0006970	response to osmotic stress	0.00107625	0.0406958	0.0340577	nhaA/flgH/osmC/otsB/proX/proQ	6
with Penicillium #12	GO:0015891	siderophore transport	5.34e-07	0.000185362	0.000161099	fepA/fepC/fepG/fepD/fepB/tonB/exbB	7
with Penicillium SAM3	GO:0015891	siderophore transport	0.000119228	0.0106112	0.00864175	fepA/fepC/fepG/fepD/fepB	5
with Scopulariopsis 165-5	GO:0015891	siderophore transport	1.03e-07	3.25e-05	2.8e-05	exbB/fepA/fepB/fepC/fepD/fepG/tonB	7
with Scopulariopsis JB370	GO:0015891	siderophore transport	6.1e-05	0.00410557	0.00363455	fepA/fepC/fepG/fepD/fepB	5
with Fusarium 554A	GO:0015891	siderophore transport	3.18e-08	9.24e-06	7.64e-06	fepA/fepC/fepG/fepD/fepB/tonB/exbB	7
with Penicillium RS17	GO:0015891	siderophore transport	1.45e-06	0.000278999	0.000244483	fepA/fepC/fepG/fepB/tonB/exbB	6
with Debaryomyces 135B	GO:0015891	siderophore transport	3e-05	0.00265431	0.0022542	fepA/fepC/fepG/tonB/exbB	5
with Candida 135E	GO:0015891	siderophore transport	1.38e-07	4.18e-05	3.5e-05	fepA/fepC/fepG/fepD/fepB/tonB/exbB	7
with Candida 135E	GO:0009088	threonine biosynthetic process	0.000743315	0.0299804	0.0250901	thrB/thrC	2
with Penicillium #12	GO:0000041	transition metal ion transport	0.00116714	0.0578569	0.0502836	fepA/fepC/fepG/fepD/fepB/exbB	6
with Scopulariopsis 165-5	GO:0000041	transition metal ion transport	0.000329944	0.0138137	0.0119243	exbB/fepA/fepB/fepC/fepD/fepG	6
with Scopulariopsis JB370	GO:0000041	transition metal ion transport	0.00281534	0.0997222	0.0882815	fepA/fepC/fepG/fepD/fepB	5
with Fusarium 554A	GO:0000041	transition metal ion transport	0.000130677	0.00447376	0.00369779	fepA/fepC/fepG/fepD/fepB/exbB	6
with Penicillium RS17	GO:0000041	transition metal ion transport	0.00157706	0.0608743	0.0533432	fepA/fepC/fepG/fepB/exbB	5
with Candida 135E	GO:0000041	transition metal ion transport	0.000412841	0.0227063	0.0190025	fepA/fepC/fepG/fepD/fepB/exbB	6
with Penicillium #12	GO:0072512	trivalent inorganic cation transport	1.64e-06	0.000228227	0.000198353	fepA/fepC/fepG/fepD/fepB/exbB	6
with Penicillium SAM3	GO:0072512	trivalent inorganic cation transport	2.74e-05	0.00426224	0.00347115	fepA/fepC/fepG/fepD/fepB	5
with Scopulariopsis 165-5	GO:0072512	trivalent inorganic cation transport	4.02e-07	5.05e-05	4.36e-05	exbB/fepA/fepB/fepC/fepD/fepG	6
with Scopulariopsis JB370	GO:0072512	trivalent inorganic cation transport	1.38e-05	0.0018301	0.00162014	fepA/fepC/fepG/fepD/fepB	5
with Fusarium 554A	GO:0072512	trivalent inorganic cation transport	1.47e-07	2.13e-05	1.76e-05	fepA/fepC/fepG/fepD/fepB/exbB	6
with Penicillium RS17	GO:0072512	trivalent inorganic cation transport	7.24e-06	0.00069893	0.000612462	fepA/fepC/fepG/fepB/exbB	5
with Debaryomyces 135B	GO:0072512	trivalent inorganic cation transport	0.000166997	0.00848649	0.00720725	fepA/fepC/fepG/exbB	4
with Candida 135E	GO:0072512	trivalent inorganic cation transport	5.15e-07	6.23e-05	5.21e-05	fepA/fepC/fepG/fepD/fepB/exbB	6
with Scopulariopsis JB370	GO:0009099	valine biosynthetic process	9.2e-05	0.00515994	0.00456797	ilvC/ilvI/ilvE/ilvD	4
with Fusarium 554A	GO:0009099	valine biosynthetic process	4.27e-05	0.00165708	0.00136966	ilvC/ilvI/ilvE/ilvD	4
with Debaryomyces 135B	GO:0009099	valine biosynthetic process	5.17e-05	0.00361402	0.00306924	ilvC/ilvI/ilvE/ilvD	4
with Scopulariopsis JB370	GO:0006573	valine metabolic process	0.000403801	0.0181172	0.0160387	ilvC/ilvI/ilvE/ilvD	4
with Fusarium 554A	GO:0006573	valine metabolic process	0.000190347	0.00615456	0.00508706	ilvC/ilvI/ilvE/ilvD	4
with Debaryomyces 135B	GO:0006573	valine metabolic process	0.000229701	0.0100223	0.00851157	ilvC/ilvI/ilvE/ilvD	4
with Debaryomyces 135B	GO:0051180	vitamin transport	0.00296296	0.0828147	0.0703313	tonB/btuD/exbB	3
