## Supplementary Data 8 for "From iron to antibiotics: Identification of conserved bacterial-fungal interactions across diverse partners"

### Sheet: P. psychrophila Func Enrich
Fungal Condition	ID	Description	pvalue	p.adjust	qvalue	geneID	Count
with Penicillium #12	GO:0009060	aerobic respiration	0.00136268	0.0385267	0.0370988	Ga0212129_112059/Ga0212129_112060/Ga0212129_114690/Ga0212129_114693/Ga0212129_114700/Ga0212129_114723/Ga0212129_115323	7
with Penicillium #12	GO:1901607	alpha-amino acid biosynthetic process	1.69e-06	0.000262459	0.000252731	Ga0212129_111109/Ga0212129_111340/Ga0212129_111496/Ga0212129_111508/Ga0212129_11409/Ga0212129_11410/Ga0212129_114315/Ga0212129_114321/Ga0212129_114326/Ga0212129_114632/Ga0212129_115583/Ga0212129_115724/Ga0212129_115772/Ga0212129_11654/Ga0212129_11957/Ga0212129_11975	16
with Penicillium SAM3	GO:1901607	alpha-amino acid biosynthetic process	6.17e-06	0.00359151	0.00348822	Ga0212129_111204/Ga0212129_111340/Ga0212129_111496/Ga0212129_11409/Ga0212129_11410/Ga0212129_114315/Ga0212129_114321/Ga0212129_114326/Ga0212129_115583/Ga0212129_115588/Ga0212129_115724/Ga0212129_115772/Ga0212129_11957/Ga0212129_11975	14
with Candida 135E	GO:1901607	alpha-amino acid biosynthetic process	0.000256604	0.0114445	0.00980498	Ga0212129_111204/Ga0212129_111340/Ga0212129_11409/Ga0212129_11410/Ga0212129_114315/Ga0212129_11436/Ga0212129_11510/Ga0212129_115583/Ga0212129_115772/Ga0212129_11975	10
with Penicillium #12	GO:1901605	alpha-amino acid metabolic process	3.15e-05	0.00280143	0.0026976	Ga0212129_111109/Ga0212129_111340/Ga0212129_111496/Ga0212129_111508/Ga0212129_111939/Ga0212129_11409/Ga0212129_11410/Ga0212129_114315/Ga0212129_114316/Ga0212129_114321/Ga0212129_114326/Ga0212129_114632/Ga0212129_115583/Ga0212129_115724/Ga0212129_115772/Ga0212129_11654/Ga0212129_11957/Ga0212129_11975	18
with Penicillium SAM3	GO:1901605	alpha-amino acid metabolic process	5.31e-05	0.0103044	0.0100081	Ga0212129_111204/Ga0212129_111340/Ga0212129_111496/Ga0212129_111939/Ga0212129_11409/Ga0212129_11410/Ga0212129_114315/Ga0212129_114316/Ga0212129_114321/Ga0212129_114326/Ga0212129_115583/Ga0212129_115588/Ga0212129_115724/Ga0212129_115772/Ga0212129_11957/Ga0212129_11975	16
with Debaryomyces 135B	GO:1901605	alpha-amino acid metabolic process	0.000669723	0.039705	0.0358528	Ga0212129_111340/Ga0212129_111939/Ga0212129_112710/Ga0212129_11409/Ga0212129_11410/Ga0212129_114315/Ga0212129_114316/Ga0212129_115583/Ga0212129_115724/Ga0212129_115772/Ga0212129_11975	11
with Candida 135E	GO:1901605	alpha-amino acid metabolic process	2.72e-05	0.00392321	0.00336116	Ga0212129_111204/Ga0212129_111340/Ga0212129_111939/Ga0212129_112710/Ga0212129_112930/Ga0212129_11409/Ga0212129_11410/Ga0212129_114315/Ga0212129_114316/Ga0212129_11436/Ga0212129_11510/Ga0212129_115583/Ga0212129_115772/Ga0212129_11975	14
with Penicillium #12	GO:0009073	aromatic amino acid family biosynthetic process	0.000504201	0.0209075	0.0201326	Ga0212129_111496/Ga0212129_113057/Ga0212129_11413/Ga0212129_114321/Ga0212129_114632/Ga0212129_11957	6
with Penicillium #12	GO:0009072	aromatic amino acid family metabolic process	0.00134146	0.0385267	0.0370988	Ga0212129_111496/Ga0212129_113057/Ga0212129_11413/Ga0212129_114321/Ga0212129_114632/Ga0212129_11957	6
with Penicillium #12	GO:0009102	biotin biosynthetic process	2.23e-05	0.00230766	0.00222213	Ga0212129_111374/Ga0212129_111418/Ga0212129_111419/Ga0212129_111421/Ga0212129_111422	5
with Scopulariopsis 165-5	GO:0009102	biotin biosynthetic process	2.13e-06	0.000497572	0.000478898	Ga0212129_111374/Ga0212129_111418/Ga0212129_111419/Ga0212129_111421/Ga0212129_111422	5
with Scopulariopsis JB370	GO:0009102	biotin biosynthetic process	2.13e-06	0.000480525	0.000431794	Ga0212129_111374/Ga0212129_111418/Ga0212129_111419/Ga0212129_111421/Ga0212129_111422	5
with Fusarium 554A	GO:0009102	biotin biosynthetic process	4.12e-06	0.00100002	0.000948685	Ga0212129_111374/Ga0212129_111418/Ga0212129_111419/Ga0212129_111421/Ga0212129_111422	5
with Penicillium RS17	GO:0009102	biotin biosynthetic process	2.13e-06	0.000507161	0.000458711	Ga0212129_111374/Ga0212129_111418/Ga0212129_111419/Ga0212129_111421/Ga0212129_111422	5
with Debaryomyces 135B	GO:0009102	biotin biosynthetic process	1.25e-06	0.00025986	0.000234649	Ga0212129_111374/Ga0212129_111418/Ga0212129_111419/Ga0212129_111421/Ga0212129_111422	5
with Candida 135E	GO:0009102	biotin biosynthetic process	2.35e-06	0.000525002	0.000449789	Ga0212129_111374/Ga0212129_111418/Ga0212129_111419/Ga0212129_111421/Ga0212129_111422	5
with Penicillium #12	GO:0006768	biotin metabolic process	2.23e-05	0.00230766	0.00222213	Ga0212129_111374/Ga0212129_111418/Ga0212129_111419/Ga0212129_111421/Ga0212129_111422	5
with Scopulariopsis 165-5	GO:0006768	biotin metabolic process	2.13e-06	0.000497572	0.000478898	Ga0212129_111374/Ga0212129_111418/Ga0212129_111419/Ga0212129_111421/Ga0212129_111422	5
with Scopulariopsis JB370	GO:0006768	biotin metabolic process	2.13e-06	0.000480525	0.000431794	Ga0212129_111374/Ga0212129_111418/Ga0212129_111419/Ga0212129_111421/Ga0212129_111422	5
with Fusarium 554A	GO:0006768	biotin metabolic process	4.12e-06	0.00100002	0.000948685	Ga0212129_111374/Ga0212129_111418/Ga0212129_111419/Ga0212129_111421/Ga0212129_111422	5
with Penicillium RS17	GO:0006768	biotin metabolic process	2.13e-06	0.000507161	0.000458711	Ga0212129_111374/Ga0212129_111418/Ga0212129_111419/Ga0212129_111421/Ga0212129_111422	5
with Debaryomyces 135B	GO:0006768	biotin metabolic process	1.25e-06	0.00025986	0.000234649	Ga0212129_111374/Ga0212129_111418/Ga0212129_111419/Ga0212129_111421/Ga0212129_111422	5
with Candida 135E	GO:0006768	biotin metabolic process	2.35e-06	0.000525002	0.000449789	Ga0212129_111374/Ga0212129_111418/Ga0212129_111419/Ga0212129_111421/Ga0212129_111422	5
with Penicillium #12	GO:0046394	carboxylic acid biosynthetic process	8.8e-07	0.00018243	0.000175668	Ga0212129_111109/Ga0212129_111340/Ga0212129_111374/Ga0212129_111418/Ga0212129_111419/Ga0212129_111421/Ga0212129_111422/Ga0212129_111496/Ga0212129_111508/Ga0212129_113057/Ga0212129_11409/Ga0212129_11410/Ga0212129_11413/Ga0212129_114315/Ga0212129_114321/Ga0212129_114326/Ga0212129_114632/Ga0212129_115062/Ga0212129_115583/Ga0212129_115724/Ga0212129_115772/Ga0212129_11654/Ga0212129_11957/Ga0212129_119…	24
with Penicillium SAM3	GO:0046394	carboxylic acid biosynthetic process	0.000532766	0.062014	0.0602306	Ga0212129_111204/Ga0212129_111340/Ga0212129_111418/Ga0212129_111419/Ga0212129_111422/Ga0212129_111496/Ga0212129_11409/Ga0212129_11410/Ga0212129_114315/Ga0212129_114321/Ga0212129_114326/Ga0212129_115583/Ga0212129_115588/Ga0212129_115724/Ga0212129_115772/Ga0212129_11957/Ga0212129_11975	17
with Debaryomyces 135B	GO:0046394	carboxylic acid biosynthetic process	0.000157682	0.0109063	0.00984821	Ga0212129_111340/Ga0212129_111374/Ga0212129_111418/Ga0212129_111419/Ga0212129_111421/Ga0212129_111422/Ga0212129_112710/Ga0212129_11409/Ga0212129_11410/Ga0212129_114315/Ga0212129_115583/Ga0212129_115724/Ga0212129_115772/Ga0212129_11975	14
with Candida 135E	GO:0046394	carboxylic acid biosynthetic process	4.4e-05	0.00392321	0.00336116	Ga0212129_111204/Ga0212129_111340/Ga0212129_111374/Ga0212129_111418/Ga0212129_111419/Ga0212129_111421/Ga0212129_111422/Ga0212129_112710/Ga0212129_11409/Ga0212129_11410/Ga0212129_114315/Ga0212129_11436/Ga0212129_11510/Ga0212129_115583/Ga0212129_115772/Ga0212129_11975	16
with Penicillium #12	GO:0019752	carboxylic acid metabolic process	0.000331415	0.0171784	0.0165417	Ga0212129_111109/Ga0212129_111340/Ga0212129_111374/Ga0212129_111418/Ga0212129_111419/Ga0212129_111421/Ga0212129_111422/Ga0212129_111496/Ga0212129_111508/Ga0212129_111939/Ga0212129_113057/Ga0212129_11409/Ga0212129_11410/Ga0212129_11413/Ga0212129_114315/Ga0212129_114316/Ga0212129_114321/Ga0212129_114326/Ga0212129_114632/Ga0212129_114723/Ga0212129_114936/Ga0212129_115062/Ga0212129_115323/Ga0212129_1…	29
with Candida 135E	GO:0019752	carboxylic acid metabolic process	0.000113435	0.00668374	0.00572622	Ga0212129_111204/Ga0212129_111340/Ga0212129_111374/Ga0212129_111418/Ga0212129_111419/Ga0212129_111421/Ga0212129_111422/Ga0212129_111939/Ga0212129_112461/Ga0212129_112710/Ga0212129_112930/Ga0212129_113563/Ga0212129_11409/Ga0212129_11410/Ga0212129_114315/Ga0212129_114316/Ga0212129_11436/Ga0212129_11510/Ga0212129_115323/Ga0212129_115583/Ga0212129_115772/Ga0212129_11975	22
with Penicillium #12	GO:0008652	cellular amino acid biosynthetic process	2.02e-07	0.000125362	0.000120716	Ga0212129_111109/Ga0212129_111340/Ga0212129_111496/Ga0212129_111508/Ga0212129_113057/Ga0212129_11409/Ga0212129_11410/Ga0212129_11413/Ga0212129_114315/Ga0212129_114321/Ga0212129_114326/Ga0212129_114632/Ga0212129_115583/Ga0212129_115724/Ga0212129_115772/Ga0212129_11654/Ga0212129_11957/Ga0212129_11975	18
with Penicillium SAM3	GO:0008652	cellular amino acid biosynthetic process	1.86e-05	0.00540754	0.00525203	Ga0212129_111204/Ga0212129_111340/Ga0212129_111496/Ga0212129_11409/Ga0212129_11410/Ga0212129_114315/Ga0212129_114321/Ga0212129_114326/Ga0212129_115583/Ga0212129_115588/Ga0212129_115724/Ga0212129_115772/Ga0212129_11957/Ga0212129_11975	14
with Candida 135E	GO:0008652	cellular amino acid biosynthetic process	0.000542707	0.018619	0.0159516	Ga0212129_111204/Ga0212129_111340/Ga0212129_11409/Ga0212129_11410/Ga0212129_114315/Ga0212129_11436/Ga0212129_11510/Ga0212129_115583/Ga0212129_115772/Ga0212129_11975	10
with Penicillium #12	GO:0006520	cellular amino acid metabolic process	9.91e-05	0.0077025	0.00741703	Ga0212129_111109/Ga0212129_111340/Ga0212129_111496/Ga0212129_111508/Ga0212129_111939/Ga0212129_113057/Ga0212129_11409/Ga0212129_11410/Ga0212129_11413/Ga0212129_114315/Ga0212129_114316/Ga0212129_114321/Ga0212129_114326/Ga0212129_114632/Ga0212129_115583/Ga0212129_115724/Ga0212129_115772/Ga0212129_11654/Ga0212129_11957/Ga0212129_11975	20
with Penicillium SAM3	GO:0006520	cellular amino acid metabolic process	0.00113125	0.090579	0.0879742	Ga0212129_111204/Ga0212129_111340/Ga0212129_111496/Ga0212129_111939/Ga0212129_11409/Ga0212129_11410/Ga0212129_114315/Ga0212129_114316/Ga0212129_114321/Ga0212129_114326/Ga0212129_115583/Ga0212129_115588/Ga0212129_115724/Ga0212129_115772/Ga0212129_11957/Ga0212129_11975	16
with Candida 135E	GO:0006520	cellular amino acid metabolic process	0.000470521	0.0174877	0.0149824	Ga0212129_111204/Ga0212129_111340/Ga0212129_111939/Ga0212129_112710/Ga0212129_112930/Ga0212129_11409/Ga0212129_11410/Ga0212129_114315/Ga0212129_114316/Ga0212129_11436/Ga0212129_11510/Ga0212129_115583/Ga0212129_115772/Ga0212129_11975	14
with Penicillium #12	GO:0045333	cellular respiration	0.000175025	0.0120962	0.0116479	Ga0212129_112059/Ga0212129_112060/Ga0212129_112061/Ga0212129_114690/Ga0212129_114691/Ga0212129_114693/Ga0212129_114700/Ga0212129_114723/Ga0212129_115323	9
with Penicillium SAM3	GO:0031669	cellular response to nutrient levels	0.00186761	0.090579	0.0879742	Ga0212129_111099/Ga0212129_113473/Ga0212129_113538/Ga0212129_114192/Ga0212129_114326	5
with Penicillium SAM3	GO:0009267	cellular response to starvation	0.000691217	0.0670481	0.0651199	Ga0212129_111099/Ga0212129_113473/Ga0212129_113538/Ga0212129_114192/Ga0212129_114326	5
with Penicillium #12	GO:0015990	electron transport coupled proton transport	0.00105312	0.0344757	0.033198	Ga0212129_112059/Ga0212129_112060/Ga0212129_114690/Ga0212129_114700	4
with Penicillium #12	GO:0015988	energy coupled proton transmembrane transport, against electrochemical gradient	0.00105312	0.0344757	0.033198	Ga0212129_112059/Ga0212129_112060/Ga0212129_114690/Ga0212129_114700	4
with Penicillium #12	GO:0015980	energy derivation by oxidation of organic compounds	0.000206817	0.012864	0.0123872	Ga0212129_112059/Ga0212129_112060/Ga0212129_112061/Ga0212129_112531/Ga0212129_114690/Ga0212129_114691/Ga0212129_114693/Ga0212129_114700/Ga0212129_114723/Ga0212129_115323	10
with Penicillium #12	GO:0006091	generation of precursor metabolites and energy	0.00087954	0.0321808	0.0309881	Ga0212129_112059/Ga0212129_112060/Ga0212129_112061/Ga0212129_112208/Ga0212129_112531/Ga0212129_114690/Ga0212129_114691/Ga0212129_114693/Ga0212129_114700/Ga0212129_114723/Ga0212129_115323	11
with Penicillium #12	GO:0009084	glutamine family amino acid biosynthetic process	0.00134146	0.0385267	0.0370988	Ga0212129_111109/Ga0212129_111508/Ga0212129_11409/Ga0212129_11410/Ga0212129_115772/Ga0212129_11654	6
with Penicillium #12	GO:0009064	glutamine family amino acid metabolic process	0.00324052	0.0746519	0.0718852	Ga0212129_111109/Ga0212129_111508/Ga0212129_11409/Ga0212129_11410/Ga0212129_114316/Ga0212129_115772/Ga0212129_11654	7
with Penicillium #12	GO:0046219	indolalkylamine biosynthetic process	0.00260443	0.063038	0.0607017	Ga0212129_111496/Ga0212129_114321/Ga0212129_11957	3
with Penicillium SAM3	GO:0046219	indolalkylamine biosynthetic process	0.00162437	0.090579	0.0879742	Ga0212129_111496/Ga0212129_114321/Ga0212129_11957	3
with Penicillium #12	GO:0006586	indolalkylamine metabolic process	0.00495841	0.0994881	0.0958009	Ga0212129_111496/Ga0212129_114321/Ga0212129_11957	3
with Penicillium #12	GO:0042435	indole-containing compound biosynthetic process	0.00260443	0.063038	0.0607017	Ga0212129_111496/Ga0212129_114321/Ga0212129_11957	3
with Penicillium SAM3	GO:0042435	indole-containing compound biosynthetic process	0.00162437	0.090579	0.0879742	Ga0212129_111496/Ga0212129_114321/Ga0212129_11957	3
with Penicillium #12	GO:0042430	indole-containing compound metabolic process	0.00495841	0.0994881	0.0958009	Ga0212129_111496/Ga0212129_114321/Ga0212129_11957	3
with Penicillium #12	GO:0016053	organic acid biosynthetic process	8.8e-07	0.00018243	0.000175668	Ga0212129_111109/Ga0212129_111340/Ga0212129_111374/Ga0212129_111418/Ga0212129_111419/Ga0212129_111421/Ga0212129_111422/Ga0212129_111496/Ga0212129_111508/Ga0212129_113057/Ga0212129_11409/Ga0212129_11410/Ga0212129_11413/Ga0212129_114315/Ga0212129_114321/Ga0212129_114326/Ga0212129_114632/Ga0212129_115062/Ga0212129_115583/Ga0212129_115724/Ga0212129_115772/Ga0212129_11654/Ga0212129_11957/Ga0212129_119…	24
with Penicillium SAM3	GO:0016053	organic acid biosynthetic process	0.000532766	0.062014	0.0602306	Ga0212129_111204/Ga0212129_111340/Ga0212129_111418/Ga0212129_111419/Ga0212129_111422/Ga0212129_111496/Ga0212129_11409/Ga0212129_11410/Ga0212129_114315/Ga0212129_114321/Ga0212129_114326/Ga0212129_115583/Ga0212129_115588/Ga0212129_115724/Ga0212129_115772/Ga0212129_11957/Ga0212129_11975	17
with Debaryomyces 135B	GO:0016053	organic acid biosynthetic process	0.000157682	0.0109063	0.00984821	Ga0212129_111340/Ga0212129_111374/Ga0212129_111418/Ga0212129_111419/Ga0212129_111421/Ga0212129_111422/Ga0212129_112710/Ga0212129_11409/Ga0212129_11410/Ga0212129_114315/Ga0212129_115583/Ga0212129_115724/Ga0212129_115772/Ga0212129_11975	14
with Candida 135E	GO:0016053	organic acid biosynthetic process	4.4e-05	0.00392321	0.00336116	Ga0212129_111204/Ga0212129_111340/Ga0212129_111374/Ga0212129_111418/Ga0212129_111419/Ga0212129_111421/Ga0212129_111422/Ga0212129_112710/Ga0212129_11409/Ga0212129_11410/Ga0212129_114315/Ga0212129_11436/Ga0212129_11510/Ga0212129_115583/Ga0212129_115772/Ga0212129_11975	16
with Penicillium #12	GO:0006082	organic acid metabolic process	0.000485005	0.0209075	0.0201326	Ga0212129_111109/Ga0212129_111340/Ga0212129_111374/Ga0212129_111418/Ga0212129_111419/Ga0212129_111421/Ga0212129_111422/Ga0212129_111496/Ga0212129_111508/Ga0212129_111939/Ga0212129_113057/Ga0212129_11409/Ga0212129_11410/Ga0212129_11413/Ga0212129_114315/Ga0212129_114316/Ga0212129_114321/Ga0212129_114326/Ga0212129_114632/Ga0212129_114723/Ga0212129_114936/Ga0212129_115062/Ga0212129_115323/Ga0212129_1…	29
with Candida 135E	GO:0006082	organic acid metabolic process	0.000157955	0.00782756	0.00670617	Ga0212129_111204/Ga0212129_111340/Ga0212129_111374/Ga0212129_111418/Ga0212129_111419/Ga0212129_111421/Ga0212129_111422/Ga0212129_111939/Ga0212129_112461/Ga0212129_112710/Ga0212129_112930/Ga0212129_113563/Ga0212129_11409/Ga0212129_11410/Ga0212129_114315/Ga0212129_114316/Ga0212129_11436/Ga0212129_11510/Ga0212129_115323/Ga0212129_115583/Ga0212129_115772/Ga0212129_11975	22
with Penicillium #12	GO:0055114	oxidation-reduction process	0.00343787	0.0763698	0.0735394	Ga0212129_111508/Ga0212129_111989/Ga0212129_112059/Ga0212129_112060/Ga0212129_112061/Ga0212129_112208/Ga0212129_112531/Ga0212129_11409/Ga0212129_11410/Ga0212129_114192/Ga0212129_114326/Ga0212129_114690/Ga0212129_114691/Ga0212129_114693/Ga0212129_114697/Ga0212129_114700/Ga0212129_114723/Ga0212129_114936/Ga0212129_115288/Ga0212129_115323/Ga0212129_11975	21
with Penicillium #12	GO:0043436	oxoacid metabolic process	0.000331415	0.0171784	0.0165417	Ga0212129_111109/Ga0212129_111340/Ga0212129_111374/Ga0212129_111418/Ga0212129_111419/Ga0212129_111421/Ga0212129_111422/Ga0212129_111496/Ga0212129_111508/Ga0212129_111939/Ga0212129_113057/Ga0212129_11409/Ga0212129_11410/Ga0212129_11413/Ga0212129_114315/Ga0212129_114316/Ga0212129_114321/Ga0212129_114326/Ga0212129_114632/Ga0212129_114723/Ga0212129_114936/Ga0212129_115062/Ga0212129_115323/Ga0212129_1…	29
with Candida 135E	GO:0043436	oxoacid metabolic process	0.000113435	0.00668374	0.00572622	Ga0212129_111204/Ga0212129_111340/Ga0212129_111374/Ga0212129_111418/Ga0212129_111419/Ga0212129_111421/Ga0212129_111422/Ga0212129_111939/Ga0212129_112461/Ga0212129_112710/Ga0212129_112930/Ga0212129_113563/Ga0212129_11409/Ga0212129_11410/Ga0212129_114315/Ga0212129_114316/Ga0212129_11436/Ga0212129_11510/Ga0212129_115323/Ga0212129_115583/Ga0212129_115772/Ga0212129_11975	22
with Debaryomyces 135B	GO:0046874	quinolinate metabolic process	0.00140801	0.0730407	0.0659543	Ga0212129_111939/Ga0212129_112710	2
with Candida 135E	GO:0046874	quinolinate metabolic process	0.00180389	0.0574668	0.049234	Ga0212129_111939/Ga0212129_112710	2
with Penicillium SAM3	GO:0042594	response to starvation	0.00186761	0.090579	0.0879742	Ga0212129_111099/Ga0212129_113473/Ga0212129_113538/Ga0212129_114192/Ga0212129_114326	5
with Penicillium #12	GO:0044283	small molecule biosynthetic process	0.000465096	0.0209075	0.0201326	Ga0212129_111109/Ga0212129_111340/Ga0212129_111374/Ga0212129_111418/Ga0212129_111419/Ga0212129_111421/Ga0212129_111422/Ga0212129_111496/Ga0212129_111508/Ga0212129_113057/Ga0212129_11409/Ga0212129_11410/Ga0212129_11413/Ga0212129_114315/Ga0212129_114321/Ga0212129_114326/Ga0212129_114632/Ga0212129_114959/Ga0212129_115062/Ga0212129_115583/Ga0212129_115724/Ga0212129_115772/Ga0212129_11654/Ga0212129_11…	25
with Candida 135E	GO:0044283	small molecule biosynthetic process	0.0019952	0.0593239	0.050825	Ga0212129_111204/Ga0212129_111340/Ga0212129_111374/Ga0212129_111418/Ga0212129_111419/Ga0212129_111421/Ga0212129_111422/Ga0212129_112710/Ga0212129_11409/Ga0212129_11410/Ga0212129_114315/Ga0212129_11436/Ga0212129_114959/Ga0212129_11510/Ga0212129_115583/Ga0212129_115772/Ga0212129_11975	17
with Candida 135E	GO:0044281	small molecule metabolic process	0.00278644	0.0776721	0.0665447	Ga0212129_111099/Ga0212129_111204/Ga0212129_111340/Ga0212129_111374/Ga0212129_111418/Ga0212129_111419/Ga0212129_111421/Ga0212129_111422/Ga0212129_111939/Ga0212129_112419/Ga0212129_112461/Ga0212129_112710/Ga0212129_112930/Ga0212129_113133/Ga0212129_113563/Ga0212129_11409/Ga0212129_11410/Ga0212129_114315/Ga0212129_114316/Ga0212129_11436/Ga0212129_114959/Ga0212129_11510/Ga0212129_115323/Ga0212129_11…	26
with Penicillium #12	GO:0044272	sulfur compound biosynthetic process	0.00263503	0.063038	0.0607017	Ga0212129_111340/Ga0212129_111374/Ga0212129_111418/Ga0212129_111419/Ga0212129_111421/Ga0212129_111422/Ga0212129_114315/Ga0212129_115583	8
with Scopulariopsis JB370	GO:0044272	sulfur compound biosynthetic process	0.000707443	0.0797642	0.0716751	Ga0212129_111340/Ga0212129_111374/Ga0212129_111418/Ga0212129_111419/Ga0212129_111421/Ga0212129_111422/Ga0212129_114315	7
with Penicillium RS17	GO:0044272	sulfur compound biosynthetic process	0.000707443	0.0841857	0.0761432	Ga0212129_111340/Ga0212129_111374/Ga0212129_111418/Ga0212129_111419/Ga0212129_111421/Ga0212129_111422/Ga0212129_114315	7
with Debaryomyces 135B	GO:0044272	sulfur compound biosynthetic process	4.77e-05	0.00494449	0.00446478	Ga0212129_111340/Ga0212129_111374/Ga0212129_111418/Ga0212129_111419/Ga0212129_111421/Ga0212129_111422/Ga0212129_114315/Ga0212129_115583	8
with Candida 135E	GO:0044272	sulfur compound biosynthetic process	0.000119888	0.00668374	0.00572622	Ga0212129_111340/Ga0212129_111374/Ga0212129_111418/Ga0212129_111419/Ga0212129_111421/Ga0212129_111422/Ga0212129_114315/Ga0212129_115583	8
with Penicillium #12	GO:0006790	sulfur compound metabolic process	0.000750356	0.0291701	0.028089	Ga0212129_111340/Ga0212129_111374/Ga0212129_111418/Ga0212129_111419/Ga0212129_111421/Ga0212129_111422/Ga0212129_112116/Ga0212129_113473/Ga0212129_114315/Ga0212129_115582/Ga0212129_115583	11
with Scopulariopsis JB370	GO:0006790	sulfur compound metabolic process	0.000333786	0.0501792	0.0450904	Ga0212129_111340/Ga0212129_111374/Ga0212129_111418/Ga0212129_111419/Ga0212129_111421/Ga0212129_111422/Ga0212129_112116/Ga0212129_113473/Ga0212129_114315	9
with Penicillium RS17	GO:0006790	sulfur compound metabolic process	0.000333786	0.0529607	0.0479012	Ga0212129_111340/Ga0212129_111374/Ga0212129_111418/Ga0212129_111419/Ga0212129_111421/Ga0212129_111422/Ga0212129_112116/Ga0212129_113473/Ga0212129_114315	9
with Debaryomyces 135B	GO:0006790	sulfur compound metabolic process	2.2e-05	0.00303783	0.0027431	Ga0212129_111340/Ga0212129_111374/Ga0212129_111418/Ga0212129_111419/Ga0212129_111421/Ga0212129_111422/Ga0212129_112116/Ga0212129_113473/Ga0212129_114315/Ga0212129_115583	10
with Candida 135E	GO:0006790	sulfur compound metabolic process	0.000389273	0.0157832	0.0135221	Ga0212129_111340/Ga0212129_111374/Ga0212129_111418/Ga0212129_111419/Ga0212129_111421/Ga0212129_111422/Ga0212129_113473/Ga0212129_114315/Ga0212129_115583	9
with Penicillium #12	GO:0000162	tryptophan biosynthetic process	0.00260443	0.063038	0.0607017	Ga0212129_111496/Ga0212129_114321/Ga0212129_11957	3
with Penicillium SAM3	GO:0000162	tryptophan biosynthetic process	0.00162437	0.090579	0.0879742	Ga0212129_111496/Ga0212129_114321/Ga0212129_11957	3
with Penicillium #12	GO:0006568	tryptophan metabolic process	0.00495841	0.0994881	0.0958009	Ga0212129_111496/Ga0212129_114321/Ga0212129_11957	3
