## Supplementary Data 10 for "From iron to antibiotics: Identification of conserved bacterial-fungal interactions across diverse partners"

### Sheet: RNASeq Iron Genes
E. coli gene	Annotation	baseMean	log2FoldChange	lfcSE	stat	pvalue	padj
bfd	bacterioferritin-associated ferredoxin (NCBI)	118.247	2.54269	0.296646	8.57146	1.02e-17	2.04e-16
bfr	bacterioferritin, iron storage and detoxification protein (NCBI)	3584.52	-3.71834	0.647875	-5.73928	9.51e-09	7.38e-08
cirA	ferric iron-catecholate outer membrane transporter (NCBI)	386.553	3.07389	0.192847	15.9395	3.37e-57	6.44e-55
entA	2,3-dihydroxybenzoate-2,3-dehydrogenase (NCBI)	382.968	4.81699	0.29866	16.1287	1.6e-58	3.21e-56
entB	isochorismatase (NCBI)	452.127	5.80021	0.256026	22.6547	1.25e-113	1.1e-110
entC	isochorismate synthase (NCBI)	629.93	5.95013	0.288098	20.6532	9.14e-95	4.47e-92
entD	phosphopantetheinyltransferase component of enterobactin synthase multienzyme complex (NCBI)	43.7426	1.82199	0.39486	4.61426	3.95e-06	2.06e-05
entE	2,3-dihydroxybenzoate-AMP ligase component of enterobactin synthase multienzyme complex (NCBI)	550.791	5.67511	0.287539	19.7368	1.04e-86	3.81e-84
entF	enterobactin synthase multienzyme complex component, ATP-dependent (NCBI)	255.057	3.48435	0.24732	14.0884	4.47e-45	4.37e-43
entH	proofreading thioesterase in enterobactin biosynthesis	195.083	5.15027	0.324803	15.8566	1.27e-56	2.32e-54
entS	enterobactin exporter EntS	97.9687	3.63579	0.370351	9.81714	9.5e-23	2.75e-21
exbB	membrane spanning protein in TonB-ExbB-ExbD complex (NCBI)	2621.57	4.12811	0.264146	15.6281	4.68e-55	7.1e-53
exbD	membrane spanning protein in TonB-ExbB-ExbD complex (NCBI)	571.175	3.57156	0.245924	14.523	8.66e-48	1.03e-45
fecA	KpLE2 phage-like element; ferric citrate outer membrane transporter (NCBI)	74.3131	2.18376	0.304591	7.16949	7.53e-13	9.24e-12
fecI	KpLE2 phage-like element; RNA polymerase, sigma 19 factor (NCBI)	145.115	4.08915	0.287951	14.2008	9.05e-46	9.04e-44
fecR	KpLE2 phage-like element; transmembrane signal transducer for ferric citrate transport (NCBI)	70.3086	4.86069	0.389222	12.4882	8.66e-36	5.44e-34
feoA	ferrous iron transport protein A (NCBI)	110.042	3.51074	0.555954	6.31481	2.71e-10	2.56e-09
feoB	ferrous iron transport protein B (NCBI)	543.168	2.90868	0.661414	4.39767	1.09e-05	5.33e-05
feoC	ferrous iron transport protein	14.6707	1.71008	0.520255	3.28701	0.00101257	0.00325384
fepA	iron-enterobactin outer membrane transporter (NCBI)	795.058	4.31256	0.259575	16.6139	5.53e-62	1.28e-59
fepB	iron-enterobactin transporter subunit (NCBI)	205.981	3.68037	0.316934	11.6124	3.56e-31	1.65e-29
fepC	iron-enterobactin transporter subunit (NCBI)	26.4328	2.83539	0.438466	6.46663	1e-10	9.92e-10
fepD	iron-enterobactin transporter subunit (NCBI)	103.008	3.64883	0.265957	13.7196	7.75e-43	6.95e-41
fepG	iron-enterobactin transporter subunit (NCBI)	29.1625	2.47739	0.441291	5.61396	1.98e-08	1.47e-07
fes	enterobactin/ferric enterobactin esterase (NCBI)	163.782	4.97814	0.319099	15.6006	7.21e-55	1.06e-52
fhuA	ferrichrome outer membrane transporter (NCBI)	802.608	2.37102	0.240052	9.8771	5.23e-23	1.58e-21
fhuB	fused iron-hydroxamate transporter subunits of ABC superfamily: membrane components (NCBI)	125.799	1.88674	0.246291	7.66059	1.85e-14	2.62e-13
fhuC	iron-hydroxamate transporter subunit (NCBI)	92.3441	1.94303	0.255025	7.61898	2.56e-14	3.58e-13
fhuD	iron-hydroxamate transporter subunit (NCBI)	69.0468	2.60438	0.304191	8.56167	1.11e-17	2.2e-16
fhuE	ferric-rhodotorulic acid outer membrane transporter (NCBI)	319.427	2.90248	0.234609	12.3716	3.72e-35	2.15e-33
fhuF	ferric iron reductase involved in ferric hydroximate transport (NCBI)	631.314	3.64198	0.307536	11.8425	2.35e-32	1.16e-30
fiu	predicted iron outer membrane transporter (NCBI)	139.485	2.6367	0.246144	10.712	8.94e-27	3.14e-25
ryhB	Regulatory sRNA mediating positive Fur regulon response; requires Hfq for function; global iron regulator; degraded by RNase E when bound to target (RefSeq)	21.1863	4.81488	0.721237	6.67586	2.46e-11	2.58e-10
ybdZ	enterobactin biosynthesis protein	13.3776	5.79324	0.985545	5.87821	4.15e-09	3.46e-08
yqjH	predicted siderophore interacting protein (NCBI)	145.7	3.65652	0.271853	13.4503	3.06e-41	2.49e-39
