## Supplementary Data 14 for "From iron to antibiotics: Identification of conserved bacterial-fungal interactions across diverse partners"

### Sheet: laeA GO enrich
More expressed in LaeA mutant													More expressed in WT
#Term	Database	ID	Input number	Background number	P-Value	Corrected P-Value	Input	Hyperlink					#Term	Database	ID	Input number	Background number	P-Value	Corrected P-Value	Input	Hyperlink
nucleoside metabolic process	Gene Ontology Slim	GO:0009116	19	31	1.91e-10	3.68e-07	gene_07368.t1|gene_06786.t1|gene_10844.t1|gene_02001.t1|gene_05754.t1|gene_09682.t1|gene_11133.t1|gene_10840.t1|gene_10620.t1|gene_12299.t1|gene_06787.t1|gene_10585.t1|gene_00992.t1|gene_03088.t1|gene_11922.t1|gene_13169.t1|gene_02038.t1|gene_06755.t1|gene_10006.t1	http://amigo.geneontology.org/amigo/term/GO:0009116					transmembrane transport	Gene Ontology Slim	GO:0055085	103	507	7.74461e-12	1.58997e-08	gene_04934.t1|gene_12426.t1|gene_10861.t1|gene_09285.t1|gene_12677.t1|gene_10542.t1|gene_08976.t1|gene_11825.t1|gene_12072.t1|gene_03331.t1|gene_08322.t1|gene_12768.t1|gene_04120.t1|gene_09884.t1|gene_06594.t1|gene_08355.t1|gene_02941.t1|gene_03629.t1|gene_05691.t1|gene_02819.t1|gene_07011.t1|gene_07484.t1|gene_03093.t1|gene_02559.t1|gene_04851.t1|gene_04375.t1|gene_05892.t1|gene_02546.t1|gene_01…	http://amigo.geneontology.org/amigo/term/GO:0055085
glycosyl compound metabolic process	Gene Ontology Slim	GO:1901657	19	34	6.16e-10	5.94e-07	gene_07368.t1|gene_06786.t1|gene_10844.t1|gene_02001.t1|gene_05754.t1|gene_09682.t1|gene_11133.t1|gene_10840.t1|gene_10620.t1|gene_12299.t1|gene_06787.t1|gene_10585.t1|gene_00992.t1|gene_03088.t1|gene_11922.t1|gene_13169.t1|gene_02038.t1|gene_06755.t1|gene_10006.t1	http://amigo.geneontology.org/amigo/term/GO:1901657					integral component of membrane	Gene Ontology Slim	GO:0016021	91	512	4.70764e-08	4.8324e-05	gene_12426.t1|gene_04976.t1|gene_10861.t1|gene_09285.t1|gene_12677.t1|gene_10542.t1|gene_08976.t1|gene_00699.t1|gene_12072.t1|gene_03331.t1|gene_08322.t1|gene_12768.t1|gene_04120.t1|gene_09884.t1|gene_06594.t1|gene_08355.t1|gene_02941.t1|gene_03629.t1|gene_02819.t1|gene_07011.t1|gene_07484.t1|gene_02559.t1|gene_04851.t1|gene_04375.t1|gene_05892.t1|gene_02546.t1|gene_01244.t1|gene_03044.t1|gene_00…	http://amigo.geneontology.org/amigo/term/GO:0016021
fungal-type cell wall	Gene Ontology Slim	GO:0009277	21	70	4.83e-07	0.000310584	gene_05880.t1|gene_01618.t1|gene_13067.t1|gene_12133.t1|gene_12686.t1|gene_06610.t1|gene_05128.t1|gene_07809.t1|gene_04402.t1|gene_04444.t1|gene_00653.t1|gene_00943.t1|gene_02959.t1|gene_07613.t1|gene_10717.t1|gene_09137.t1|gene_12104.t1|gene_00496.t1|gene_08985.t1|gene_01718.t1|gene_09222.t1	http://amigo.geneontology.org/amigo/term/GO:0009277					intrinsic component of membrane	Gene Ontology Slim	GO:0031224	92	527	8.23853e-08	5.6379e-05	gene_12426.t1|gene_04976.t1|gene_10861.t1|gene_09285.t1|gene_12677.t1|gene_10542.t1|gene_08976.t1|gene_00699.t1|gene_12072.t1|gene_03331.t1|gene_08322.t1|gene_12768.t1|gene_04120.t1|gene_09884.t1|gene_06594.t1|gene_08355.t1|gene_02941.t1|gene_03629.t1|gene_02819.t1|gene_07011.t1|gene_07484.t1|gene_02559.t1|gene_04851.t1|gene_04375.t1|gene_05892.t1|gene_02546.t1|gene_01244.t1|gene_03044.t1|gene_00…	http://amigo.geneontology.org/amigo/term/GO:0031224
cell wall	Gene Ontology Slim	GO:0005618	21	75	1.24e-06	0.000572489	gene_05880.t1|gene_01618.t1|gene_13067.t1|gene_12133.t1|gene_12686.t1|gene_06610.t1|gene_05128.t1|gene_07809.t1|gene_04402.t1|gene_04444.t1|gene_00653.t1|gene_00943.t1|gene_02959.t1|gene_07613.t1|gene_10717.t1|gene_09137.t1|gene_12104.t1|gene_00496.t1|gene_08985.t1|gene_01718.t1|gene_09222.t1	http://amigo.geneontology.org/amigo/term/GO:0005618					transmembrane transporter activity	Gene Ontology Slim	GO:0022857	61	301	1.97208e-07	0.000101217	gene_01226.t1|gene_03146.t1|gene_04934.t1|gene_10861.t1|gene_03350.t1|gene_05892.t1|gene_05493.t1|gene_02546.t1|gene_02996.t1|gene_06609.t1|gene_10312.t1|gene_10255.t1|gene_00361.t1|gene_05151.t1|gene_10542.t1|gene_05551.t1|gene_01912.t1|gene_08976.t1|gene_08470.t1|gene_03100.t1|gene_11825.t1|gene_02797.t1|gene_12072.t1|gene_00704.t1|gene_05802.t1|gene_02278.t1|gene_01835.t1|gene_03044.t1|gene_12…	http://amigo.geneontology.org/amigo/term/GO:0022857
external encapsulating structure	Gene Ontology Slim	GO:0030312	21	76	1.48e-06	0.000572489	gene_05880.t1|gene_01618.t1|gene_13067.t1|gene_12133.t1|gene_12686.t1|gene_06610.t1|gene_05128.t1|gene_07809.t1|gene_04402.t1|gene_04444.t1|gene_00653.t1|gene_00943.t1|gene_02959.t1|gene_07613.t1|gene_10717.t1|gene_09137.t1|gene_12104.t1|gene_00496.t1|gene_08985.t1|gene_01718.t1|gene_09222.t1	http://amigo.geneontology.org/amigo/term/GO:0030312					plasma membrane	Gene Ontology Slim	GO:0005886	73	397	3.53378e-07	0.000125987	gene_02819.t1|gene_04851.t1|gene_06626.t1|gene_12426.t1|gene_10861.t1|gene_10192.t1|gene_07845.t1|gene_04375.t1|gene_05892.t1|gene_05493.t1|gene_00514.t1|gene_02546.t1|gene_07780.t1|gene_01244.t1|gene_01475.t1|gene_13042.t1|gene_09285.t1|gene_12581.t1|gene_12737.t1|gene_12677.t1|gene_01912.t1|gene_03100.t1|gene_05909.t1|gene_01226.t1|gene_11544.t1|gene_09456.t1|gene_12072.t1|gene_11107.t1|gene_07…	http://amigo.geneontology.org/amigo/term/GO:0005886
ion transmembrane transporter activity	Gene Ontology Slim	GO:0015075	32	167	3.6e-06	0.00096974	gene_11591.t1|gene_09098.t1|gene_10979.t1|gene_11963.t1|gene_09520.t1|gene_10716.t1|gene_11844.t1|gene_12521.t1|gene_10309.t1|gene_07099.t1|gene_08053.t1|gene_05960.t1|gene_11532.t1|gene_03815.t1|gene_07299.t1|gene_05785.t1|gene_06869.t1|gene_08349.t1|gene_01816.t1|gene_05752.t1|gene_02235.t1|gene_08801.t1|gene_00406.t1|gene_06165.t1|gene_04506.t1|gene_08531.t1|gene_12641.t1|gene_04919.t1|gene_12…	http://amigo.geneontology.org/amigo/term/GO:0015075					response to toxic substance	Gene Ontology Slim	GO:0009636	26	77	3.68203e-07	0.000125987	gene_03660.t1|gene_11767.t1|gene_10861.t1|gene_06183.t1|gene_05365.t1|gene_01126.t1|gene_01912.t1|gene_11079.t1|gene_11197.t1|gene_10544.t1|gene_11354.t1|gene_07156.t1|gene_12485.t1|gene_07010.t1|gene_03509.t1|gene_08976.t1|gene_11163.t1|gene_01007.t1|gene_10336.t1|gene_06907.t1|gene_11250.t1|gene_02941.t1|gene_05599.t1|gene_07011.t1|gene_02942.t1|gene_07155.t1	http://amigo.geneontology.org/amigo/term/GO:0009636
ion transmembrane transport	Gene Ontology Slim	GO:0034220	34	185	4.02e-06	0.00096974	gene_11591.t1|gene_09098.t1|gene_01482.t1|gene_10979.t1|gene_11963.t1|gene_09520.t1|gene_10716.t1|gene_11844.t1|gene_12521.t1|gene_10309.t1|gene_07099.t1|gene_08053.t1|gene_05960.t1|gene_11532.t1|gene_03815.t1|gene_07299.t1|gene_05785.t1|gene_02333.t1|gene_06869.t1|gene_08349.t1|gene_01816.t1|gene_05752.t1|gene_02235.t1|gene_08801.t1|gene_00406.t1|gene_06165.t1|gene_04506.t1|gene_08531.t1|gene_12…	http://amigo.geneontology.org/amigo/term/GO:0034220					melanin metabolic process	Gene Ontology Slim	GO:0006582	11	11	5.15411e-07	0.000151163	gene_01776.t1|gene_01711.t1|gene_00442.t1|gene_11278.t1|gene_03032.t1|gene_00441.t1|gene_01710.t1|gene_01712.t1|gene_11165.t1|gene_01715.t1|gene_08995.t1	http://amigo.geneontology.org/amigo/term/GO:0006582
divalent metal ion transport	Gene Ontology Slim	GO:0070838	13	31	4.02e-06	0.00096974	gene_02333.t1|gene_08531.t1|gene_08053.t1|gene_01816.t1|gene_09098.t1|gene_05960.t1|gene_11963.t1|gene_12131.t1|gene_06869.t1|gene_08349.t1|gene_06357.t1|gene_06165.t1|gene_07299.t1	http://amigo.geneontology.org/amigo/term/GO:0070838					transporter activity	Gene Ontology Slim	GO:0005215	62	320	6.06482e-07	0.000155638	gene_01226.t1|gene_06613.t1|gene_03146.t1|gene_04934.t1|gene_10861.t1|gene_03350.t1|gene_05892.t1|gene_05493.t1|gene_02546.t1|gene_02996.t1|gene_06609.t1|gene_10312.t1|gene_10255.t1|gene_00361.t1|gene_05151.t1|gene_10542.t1|gene_05551.t1|gene_01912.t1|gene_08976.t1|gene_08470.t1|gene_03100.t1|gene_11825.t1|gene_02797.t1|gene_12072.t1|gene_00704.t1|gene_05802.t1|gene_02278.t1|gene_01835.t1|gene_03…	http://amigo.geneontology.org/amigo/term/GO:0005215
cation transmembrane transport	Gene Ontology Slim	GO:0098655	29	147	6.3e-06	0.00134932	gene_09098.t1|gene_01482.t1|gene_11963.t1|gene_09520.t1|gene_10716.t1|gene_11844.t1|gene_06869.t1|gene_10309.t1|gene_08053.t1|gene_05960.t1|gene_11532.t1|gene_07299.t1|gene_05785.t1|gene_02333.t1|gene_12521.t1|gene_08349.t1|gene_01816.t1|gene_05752.t1|gene_02235.t1|gene_08801.t1|gene_06165.t1|gene_04506.t1|gene_08531.t1|gene_12641.t1|gene_04919.t1|gene_12131.t1|gene_06492.t1|gene_03872.t1|gene_06…	http://amigo.geneontology.org/amigo/term/GO:0098655					secondary metabolite biosynthetic process	Gene Ontology Slim	GO:0044550	39	162	9.68708e-07	0.000220973	gene_04875.t1|gene_06041.t1|gene_01711.t1|gene_03660.t1|gene_00442.t1|gene_09428.t1|gene_02546.t1|gene_08237.t1|gene_08736.t1|gene_11165.t1|gene_08465.t1|gene_05176.t1|gene_11250.t1|gene_10541.t1|gene_04873.t1|gene_10544.t1|gene_00441.t1|gene_04385.t1|gene_04874.t1|gene_01712.t1|gene_09262.t1|gene_03404.t1|gene_01715.t1|gene_11278.t1|gene_10543.t1|gene_08241.t1|gene_07985.t1|gene_01776.t1|gene_08…	http://amigo.geneontology.org/amigo/term/GO:0044550
transporter activity	Gene Ontology Slim	GO:0005215	48	320	7.36e-06	0.00142069	gene_11591.t1|gene_09098.t1|gene_10979.t1|gene_11963.t1|gene_09520.t1|gene_10716.t1|gene_11844.t1|gene_12521.t1|gene_10309.t1|gene_07099.t1|gene_01465.t1|gene_07924.t1|gene_08053.t1|gene_03815.t1|gene_03771.t1|gene_06250.t1|gene_05960.t1|gene_11532.t1|gene_00641.t1|gene_11738.t1|gene_09257.t1|gene_07299.t1|gene_05785.t1|gene_06869.t1|gene_11200.t1|gene_08349.t1|gene_01816.t1|gene_05752.t1|gene_12…	http://amigo.geneontology.org/amigo/term/GO:0005215					secondary metabolic process	Gene Ontology Slim	GO:0019748	44	200	1.61831e-06	0.000318132	gene_04875.t1|gene_06041.t1|gene_01711.t1|gene_03660.t1|gene_00442.t1|gene_09428.t1|gene_02546.t1|gene_04873.t1|gene_08237.t1|gene_08527.t1|gene_11165.t1|gene_08465.t1|gene_05176.t1|gene_11250.t1|gene_10541.t1|gene_09764.t1|gene_10544.t1|gene_05913.t1|gene_00441.t1|gene_08736.t1|gene_04385.t1|gene_04874.t1|gene_01712.t1|gene_09262.t1|gene_00074.t1|gene_01715.t1|gene_11278.t1|gene_10543.t1|gene_03…	http://amigo.geneontology.org/amigo/term/GO:0019748
divalent inorganic cation transport	Gene Ontology Slim	GO:0072511	13	34	9.02e-06	0.00158182	gene_02333.t1|gene_08531.t1|gene_08053.t1|gene_01816.t1|gene_09098.t1|gene_05960.t1|gene_11963.t1|gene_12131.t1|gene_06869.t1|gene_08349.t1|gene_06357.t1|gene_06165.t1|gene_07299.t1	http://amigo.geneontology.org/amigo/term/GO:0072511					melanin biosynthetic process	Gene Ontology Slim	GO:0042438	10	10	1.73198e-06	0.000318132	gene_01776.t1|gene_01711.t1|gene_00442.t1|gene_11278.t1|gene_00441.t1|gene_01710.t1|gene_01712.t1|gene_11165.t1|gene_01715.t1|gene_08995.t1	http://amigo.geneontology.org/amigo/term/GO:0042438
aspartate family amino acid metabolic process	Gene Ontology Slim	GO:0009066	13	35	1.16e-05	0.00186718	gene_05880.t1|gene_02105.t1|gene_00653.t1|gene_11085.t1|gene_04402.t1|gene_04774.t1|gene_10717.t1|gene_04401.t1|gene_08279.t1|gene_00496.t1|gene_04347.t1|gene_12550.t1|gene_09222.t1	http://amigo.geneontology.org/amigo/term/GO:0009066					integral component of plasma membrane	Gene Ontology Slim	GO:0005887	41	181	1.95241e-06	0.000318132	gene_02819.t1|gene_04851.t1|gene_12426.t1|gene_10861.t1|gene_10192.t1|gene_07845.t1|gene_04375.t1|gene_05892.t1|gene_00514.t1|gene_03695.t1|gene_07780.t1|gene_01244.t1|gene_01475.t1|gene_09285.t1|gene_12677.t1|gene_05909.t1|gene_11544.t1|gene_07000.t1|gene_03487.t1|gene_03331.t1|gene_03501.t1|gene_02789.t1|gene_09492.t1|gene_08158.t1|gene_04027.t1|gene_02796.t1|gene_07819.t1|gene_02995.t1|gene_00…	http://amigo.geneontology.org/amigo/term/GO:0005887
cation transmembrane transporter activity	Gene Ontology Slim	GO:0008324	26	132	1.93e-05	0.0028625	gene_09098.t1|gene_11963.t1|gene_09520.t1|gene_10716.t1|gene_11844.t1|gene_06869.t1|gene_10309.t1|gene_08053.t1|gene_05960.t1|gene_11532.t1|gene_07299.t1|gene_12521.t1|gene_08349.t1|gene_01816.t1|gene_05752.t1|gene_06357.t1|gene_02235.t1|gene_08801.t1|gene_06165.t1|gene_04506.t1|gene_08531.t1|gene_12641.t1|gene_12131.t1|gene_06492.t1|gene_03872.t1|gene_05785.t1	http://amigo.geneontology.org/amigo/term/GO:0008324					oxidoreductase activity	Gene Ontology Slim	GO:0016491	112	740	2.01447e-06	0.000318132	gene_03756.t1|gene_09759.t1|gene_06980.t1|gene_06183.t1|gene_11165.t1|gene_11079.t1|gene_07501.t1|gene_02521.t1|gene_07951.t1|gene_04873.t1|gene_02297.t1|gene_00443.t1|gene_04874.t1|gene_06352.t1|gene_09548.t1|gene_13185.t1|gene_04502.t1|gene_07002.t1|gene_10191.t1|gene_03076.t1|gene_08995.t1|gene_10761.t1|gene_09142.t1|gene_09262.t1|gene_12736.t1|gene_03659.t1|gene_04813.t1|gene_00186.t1|gene_10…	http://amigo.geneontology.org/amigo/term/GO:0016491
defense response	Gene Ontology Slim	GO:0006952	9	16	2.13e-05	0.00294011	gene_05880.t1|gene_10717.t1|gene_04402.t1|gene_03088.t1|gene_06787.t1|gene_12423.t1|gene_00496.t1|gene_11922.t1|gene_06755.t1	http://amigo.geneontology.org/amigo/term/GO:0006952					intrinsic component of plasma membrane	Gene Ontology Slim	GO:0031226	42	189	2.23645e-06	0.000327959	gene_02819.t1|gene_04851.t1|gene_12426.t1|gene_10861.t1|gene_10192.t1|gene_07845.t1|gene_04375.t1|gene_05892.t1|gene_00514.t1|gene_03695.t1|gene_07780.t1|gene_01244.t1|gene_01475.t1|gene_09285.t1|gene_12677.t1|gene_05909.t1|gene_11544.t1|gene_07000.t1|gene_03487.t1|gene_03331.t1|gene_03501.t1|gene_02789.t1|gene_09492.t1|gene_08158.t1|gene_04027.t1|gene_02796.t1|gene_07819.t1|gene_11215.t1|gene_02…	http://amigo.geneontology.org/amigo/term/GO:0031226
transmembrane transporter activity	Gene Ontology Slim	GO:0022857	44	301	3.1e-05	0.00399273	gene_11591.t1|gene_09098.t1|gene_10979.t1|gene_11963.t1|gene_09520.t1|gene_10716.t1|gene_11844.t1|gene_12521.t1|gene_10309.t1|gene_07099.t1|gene_07924.t1|gene_08053.t1|gene_03815.t1|gene_06250.t1|gene_05960.t1|gene_11532.t1|gene_00641.t1|gene_11738.t1|gene_09257.t1|gene_07299.t1|gene_05785.t1|gene_06869.t1|gene_08349.t1|gene_01816.t1|gene_05752.t1|gene_12401.t1|gene_02235.t1|gene_04656.t1|gene_08…	http://amigo.geneontology.org/amigo/term/GO:0022857					oxidation-reduction process	Gene Ontology Slim	GO:0055114	117	794	3.70936e-06	0.000507688	gene_03756.t1|gene_09759.t1|gene_06980.t1|gene_06183.t1|gene_11165.t1|gene_11079.t1|gene_07501.t1|gene_02521.t1|gene_07951.t1|gene_04873.t1|gene_02297.t1|gene_00443.t1|gene_04874.t1|gene_06352.t1|gene_09548.t1|gene_13185.t1|gene_04502.t1|gene_07002.t1|gene_10191.t1|gene_03076.t1|gene_08995.t1|gene_10761.t1|gene_09142.t1|gene_09262.t1|gene_12736.t1|gene_03659.t1|gene_04813.t1|gene_00186.t1|gene_10…	http://amigo.geneontology.org/amigo/term/GO:0055114
ion transport	Gene Ontology Slim	GO:0006811	37	235	3.32e-05	0.0039986	gene_11591.t1|gene_09098.t1|gene_01482.t1|gene_10979.t1|gene_11963.t1|gene_09520.t1|gene_10716.t1|gene_11844.t1|gene_12521.t1|gene_10309.t1|gene_07099.t1|gene_01465.t1|gene_08053.t1|gene_03771.t1|gene_05960.t1|gene_11532.t1|gene_03815.t1|gene_07299.t1|gene_05785.t1|gene_02333.t1|gene_06869.t1|gene_11200.t1|gene_08349.t1|gene_01816.t1|gene_05752.t1|gene_02235.t1|gene_08801.t1|gene_00406.t1|gene_06…	http://amigo.geneontology.org/amigo/term/GO:0006811					response to hydrogen peroxide	Gene Ontology Slim	GO:0042542	11	15	4.091e-06	0.000524927	gene_11163.t1|gene_11250.t1|gene_11767.t1|gene_07010.t1|gene_10336.t1|gene_10544.t1|gene_11197.t1|gene_07156.t1|gene_05599.t1|gene_12485.t1|gene_07155.t1	http://amigo.geneontology.org/amigo/term/GO:0042542
inorganic molecular entity transmembrane transporter activity	Gene Ontology Slim	GO:0015318	28	155	3.71e-05	0.00420617	gene_11591.t1|gene_10979.t1|gene_11963.t1|gene_09520.t1|gene_10716.t1|gene_11844.t1|gene_10309.t1|gene_07099.t1|gene_08053.t1|gene_05960.t1|gene_11532.t1|gene_03815.t1|gene_07299.t1|gene_06869.t1|gene_08349.t1|gene_01816.t1|gene_05752.t1|gene_06357.t1|gene_08801.t1|gene_06165.t1|gene_04506.t1|gene_08531.t1|gene_09098.t1|gene_04919.t1|gene_12131.t1|gene_06492.t1|gene_03872.t1|gene_05785.t1	http://amigo.geneontology.org/amigo/term/GO:0015318					cell periphery	Gene Ontology Slim	GO:0071944	84	523	6.06745e-06	0.000732734	gene_01226.t1|gene_04851.t1|gene_06626.t1|gene_12426.t1|gene_10861.t1|gene_10192.t1|gene_07845.t1|gene_04375.t1|gene_05892.t1|gene_05493.t1|gene_00514.t1|gene_02546.t1|gene_07780.t1|gene_01244.t1|gene_07166.t1|gene_01475.t1|gene_13042.t1|gene_11609.t1|gene_09285.t1|gene_12581.t1|gene_05332.t1|gene_02301.t1|gene_12677.t1|gene_11854.t1|gene_01912.t1|gene_12737.t1|gene_03100.t1|gene_09492.t1|gene_04…	http://amigo.geneontology.org/amigo/term/GO:0071944
cation transport	Gene Ontology Slim	GO:0006812	29	169	6.15e-05	0.00658929	gene_09098.t1|gene_01482.t1|gene_11963.t1|gene_09520.t1|gene_10716.t1|gene_11844.t1|gene_06869.t1|gene_10309.t1|gene_08053.t1|gene_05960.t1|gene_11532.t1|gene_07299.t1|gene_05785.t1|gene_02333.t1|gene_12521.t1|gene_08349.t1|gene_01816.t1|gene_05752.t1|gene_02235.t1|gene_08801.t1|gene_06165.t1|gene_04506.t1|gene_08531.t1|gene_12641.t1|gene_04919.t1|gene_12131.t1|gene_06492.t1|gene_03872.t1|gene_06…	http://amigo.geneontology.org/amigo/term/GO:0006812					response to antibiotic	Gene Ontology Slim	GO:0046677	13	26	1.24841e-05	0.00142389	gene_11163.t1|gene_11250.t1|gene_11767.t1|gene_07565.t1|gene_07010.t1|gene_02209.t1|gene_10336.t1|gene_10544.t1|gene_11197.t1|gene_07156.t1|gene_05599.t1|gene_12485.t1|gene_07155.t1	http://amigo.geneontology.org/amigo/term/GO:0046677
alpha-amino acid metabolic process	Gene Ontology Slim	GO:1901605	24	127	7.1e-05	0.00721116	gene_05880.t1|gene_02105.t1|gene_02116.t1|gene_04339.t1|gene_00496.t1|gene_12550.t1|gene_04774.t1|gene_11085.t1|gene_04402.t1|gene_06343.t1|gene_08279.t1|gene_00653.t1|gene_01313.t1|gene_06349.t1|gene_10846.t1|gene_11803.t1|gene_10717.t1|gene_07782.t1|gene_11015.t1|gene_04401.t1|gene_09815.t1|gene_04347.t1|gene_13169.t1|gene_09222.t1	http://amigo.geneontology.org/amigo/term/GO:1901605					organic hydroxy compound biosynthetic process	Gene Ontology Slim	GO:1901617	28	112	1.80723e-05	0.00195276	gene_01711.t1|gene_03660.t1|gene_00442.t1|gene_09262.t1|gene_00186.t1|gene_08237.t1|gene_11165.t1|gene_10541.t1|gene_10544.t1|gene_00441.t1|gene_04874.t1|gene_01712.t1|gene_03404.t1|gene_01715.t1|gene_11278.t1|gene_13185.t1|gene_01081.t1|gene_10543.t1|gene_07985.t1|gene_01710.t1|gene_01776.t1|gene_08995.t1|gene_04569.t1|gene_07882.t1|gene_10225.t1|gene_09259.t1|gene_09142.t1|gene_11344.t1	http://amigo.geneontology.org/amigo/term/GO:1901617
hyphal cell wall	Gene Ontology Slim	GO:0030446	11	32	9.69e-05	0.00934777	gene_05880.t1|gene_00653.t1|gene_06610.t1|gene_04402.t1|gene_10717.t1|gene_00943.t1|gene_02959.t1|gene_07613.t1|gene_00496.t1|gene_08985.t1|gene_09222.t1	http://amigo.geneontology.org/amigo/term/GO:0030446					phosphopantetheine binding	Gene Ontology Slim	GO:0031177	14	33	2.48992e-05	0.0025559	gene_09262.t1|gene_04875.t1|gene_06041.t1|gene_00074.t1|gene_10541.t1|gene_09764.t1|gene_10225.t1|gene_09259.t1|gene_05913.t1|gene_09142.t1|gene_08736.t1|gene_08237.t1|gene_08527.t1|gene_01776.t1	http://amigo.geneontology.org/amigo/term/GO:0031177
calcium ion transmembrane transport	Gene Ontology Slim	GO:0070588	8	16	0.000116323	0.0106851	gene_02333.t1|gene_08053.t1|gene_01816.t1|gene_05960.t1|gene_11963.t1|gene_12131.t1|gene_08349.t1|gene_06357.t1	http://amigo.geneontology.org/amigo/term/GO:0070588					phenol-containing compound biosynthetic process	Gene Ontology Slim	GO:0046189	16	44	3.10006e-05	0.00303068	gene_11278.t1|gene_09262.t1|gene_08995.t1|gene_04569.t1|gene_03404.t1|gene_00442.t1|gene_01776.t1|gene_10225.t1|gene_00441.t1|gene_09142.t1|gene_01711.t1|gene_08237.t1|gene_01710.t1|gene_11165.t1|gene_01715.t1|gene_01712.t1	http://amigo.geneontology.org/amigo/term/GO:0046189
cellular calcium ion homeostasis	Gene Ontology Slim	GO:0006874	9	22	0.000145815	0.0127854	gene_02333.t1|gene_09055.t1|gene_08053.t1|gene_01816.t1|gene_05960.t1|gene_11963.t1|gene_12131.t1|gene_08349.t1|gene_06357.t1	http://amigo.geneontology.org/amigo/term/GO:0006874					phenol-containing compound metabolic process	Gene Ontology Slim	GO:0018958	17	51	4.37621e-05	0.0040838	gene_11278.t1|gene_09262.t1|gene_08995.t1|gene_04569.t1|gene_03404.t1|gene_00442.t1|gene_01776.t1|gene_10225.t1|gene_03032.t1|gene_00441.t1|gene_09142.t1|gene_01711.t1|gene_08237.t1|gene_01710.t1|gene_11165.t1|gene_01715.t1|gene_01712.t1	http://amigo.geneontology.org/amigo/term/GO:0018958
inorganic cation transmembrane transporter activity	Gene Ontology Slim	GO:0022890	21	109	0.000156708	0.0127859	gene_05785.t1|gene_09520.t1|gene_08531.t1|gene_08053.t1|gene_08349.t1|gene_01816.t1|gene_05752.t1|gene_09098.t1|gene_05960.t1|gene_11963.t1|gene_11532.t1|gene_10716.t1|gene_12131.t1|gene_06869.t1|gene_03872.t1|gene_10309.t1|gene_06357.t1|gene_06165.t1|gene_04506.t1|gene_08801.t1|gene_07299.t1	http://amigo.geneontology.org/amigo/term/GO:0022890					pigment metabolic process	Gene Ontology Slim	GO:0042440	15	41	5.15775e-05	0.00460386	gene_11278.t1|gene_08995.t1|gene_01711.t1|gene_00442.t1|gene_01776.t1|gene_02389.t1|gene_03032.t1|gene_00441.t1|gene_08076.t1|gene_02278.t1|gene_01710.t1|gene_01712.t1|gene_11165.t1|gene_01715.t1|gene_03093.t1	http://amigo.geneontology.org/amigo/term/GO:0042440
calcium ion transport	Gene Ontology Slim	GO:0006816	8	17	0.000161022	0.0127859	gene_02333.t1|gene_08053.t1|gene_01816.t1|gene_05960.t1|gene_11963.t1|gene_12131.t1|gene_08349.t1|gene_06357.t1	http://amigo.geneontology.org/amigo/term/GO:0006816					cellular response to toxic substance	Gene Ontology Slim	GO:0097237	18	58	5.71643e-05	0.00488993	gene_10544.t1|gene_11250.t1|gene_11079.t1|gene_11163.t1|gene_03660.t1|gene_07010.t1|gene_01007.t1|gene_10336.t1|gene_06907.t1|gene_11197.t1|gene_11354.t1|gene_06183.t1|gene_07156.t1|gene_05599.t1|gene_07011.t1|gene_12485.t1|gene_03509.t1|gene_01126.t1	http://amigo.geneontology.org/amigo/term/GO:0097237
cell surface	Gene Ontology Slim	GO:0009986	15	62	0.000165707	0.0127859	gene_05880.t1|gene_10717.t1|gene_02582.t1|gene_02122.t1|gene_06610.t1|gene_04402.t1|gene_00943.t1|gene_02959.t1|gene_07613.t1|gene_07808.t1|gene_09137.t1|gene_00496.t1|gene_05503.t1|gene_07003.t1|gene_09222.t1	http://amigo.geneontology.org/amigo/term/GO:0009986					cellular response to hydrogen peroxide	Gene Ontology Slim	GO:0070301	9	14	6.61614e-05	0.00543318	gene_11163.t1|gene_11250.t1|gene_07010.t1|gene_10336.t1|gene_10544.t1|gene_11197.t1|gene_07156.t1|gene_05599.t1|gene_12485.t1	http://amigo.geneontology.org/amigo/term/GO:0070301
calcium ion homeostasis	Gene Ontology Slim	GO:0055074	9	23	0.000190851	0.0141597	gene_02333.t1|gene_09055.t1|gene_08053.t1|gene_01816.t1|gene_05960.t1|gene_11963.t1|gene_12131.t1|gene_08349.t1|gene_06357.t1	http://amigo.geneontology.org/amigo/term/GO:0055074					membrane	Gene Ontology Slim	GO:0016020	133	1003	8.36801e-05	0.00660751	gene_11107.t1|gene_12426.t1|gene_04976.t1|gene_10861.t1|gene_07166.t1|gene_09285.t1|gene_04521.t1|gene_12677.t1|gene_10542.t1|gene_08976.t1|gene_00699.t1|gene_07951.t1|gene_11825.t1|gene_12072.t1|gene_04934.t1|gene_03331.t1|gene_08322.t1|gene_08635.t1|gene_12768.t1|gene_08861.t1|gene_08241.t1|gene_09884.t1|gene_08351.t1|gene_06594.t1|gene_08355.t1|gene_02941.t1|gene_03629.t1|gene_05691.t1|gene_02…	http://amigo.geneontology.org/amigo/term/GO:0016020
cellular amino acid metabolic process	Gene Ontology Slim	GO:0006520	30	193	0.000220956	0.0148478	gene_05880.t1|gene_02105.t1|gene_02116.t1|gene_00496.t1|gene_04339.t1|gene_07633.t1|gene_12550.t1|gene_05592.t1|gene_06141.t1|gene_04774.t1|gene_11085.t1|gene_04402.t1|gene_06343.t1|gene_08279.t1|gene_00653.t1|gene_01313.t1|gene_06349.t1|gene_10846.t1|gene_04401.t1|gene_07589.t1|gene_05377.t1|gene_10717.t1|gene_07782.t1|gene_11015.t1|gene_11803.t1|gene_09815.t1|gene_04347.t1|gene_13169.t1|gene_09…	http://amigo.geneontology.org/amigo/term/GO:0006520					transport	Gene Ontology Slim	GO:0006810	118	871	0.000100158	0.00761568	gene_04934.t1|gene_12426.t1|gene_10861.t1|gene_09285.t1|gene_04521.t1|gene_12677.t1|gene_10542.t1|gene_08976.t1|gene_11825.t1|gene_12072.t1|gene_03331.t1|gene_08322.t1|gene_12768.t1|gene_08861.t1|gene_04120.t1|gene_02709.t1|gene_09884.t1|gene_06594.t1|gene_08355.t1|gene_02941.t1|gene_03629.t1|gene_05691.t1|gene_02819.t1|gene_07011.t1|gene_07484.t1|gene_03093.t1|gene_02559.t1|gene_06613.t1|gene_04…	http://amigo.geneontology.org/amigo/term/GO:0006810
potassium ion transmembrane transport	Gene Ontology Slim	GO:0071805	7	13	0.000222446	0.0148478	gene_12521.t1|gene_08053.t1|gene_01816.t1|gene_05960.t1|gene_11963.t1|gene_12131.t1|gene_08349.t1	http://amigo.geneontology.org/amigo/term/GO:0071805					modified amino acid binding	Gene Ontology Slim	GO:0072341	14	39	0.000107625	0.00789123	gene_09262.t1|gene_04875.t1|gene_06041.t1|gene_00074.t1|gene_10541.t1|gene_09764.t1|gene_10225.t1|gene_09259.t1|gene_05913.t1|gene_09142.t1|gene_08736.t1|gene_08237.t1|gene_08527.t1|gene_01776.t1	http://amigo.geneontology.org/amigo/term/GO:0072341
active ion transmembrane transporter activity	Gene Ontology Slim	GO:0022853	15	64	0.000223217	0.0148478	gene_09520.t1|gene_11591.t1|gene_08053.t1|gene_08349.t1|gene_01816.t1|gene_05752.t1|gene_05960.t1|gene_11532.t1|gene_10716.t1|gene_12131.t1|gene_08801.t1|gene_03872.t1|gene_10309.t1|gene_06357.t1|gene_04506.t1	http://amigo.geneontology.org/amigo/term/GO:0022853					establishment of localization	Gene Ontology Slim	GO:0051234	118	887	0.000196205	0.0137857	gene_04934.t1|gene_12426.t1|gene_10861.t1|gene_09285.t1|gene_04521.t1|gene_12677.t1|gene_10542.t1|gene_08976.t1|gene_11825.t1|gene_12072.t1|gene_03331.t1|gene_08322.t1|gene_12768.t1|gene_08861.t1|gene_04120.t1|gene_02709.t1|gene_09884.t1|gene_06594.t1|gene_08355.t1|gene_02941.t1|gene_03629.t1|gene_05691.t1|gene_02819.t1|gene_07011.t1|gene_07484.t1|gene_03093.t1|gene_02559.t1|gene_06613.t1|gene_04…	http://amigo.geneontology.org/amigo/term/GO:0051234
threonine metabolic process	Gene Ontology Slim	GO:0006566	6	9	0.000275143	0.0176917	gene_05880.t1|gene_04774.t1|gene_04402.t1|gene_04401.t1|gene_08279.t1|gene_00496.t1	http://amigo.geneontology.org/amigo/term/GO:0006566					vitamin binding	Gene Ontology Slim	GO:0019842	24	104	0.000201448	0.0137857	gene_07864.t1|gene_11356.t1|gene_06041.t1|gene_08527.t1|gene_09262.t1|gene_08237.t1|gene_04875.t1|gene_03366.t1|gene_05242.t1|gene_10541.t1|gene_09764.t1|gene_11609.t1|gene_05913.t1|gene_08736.t1|gene_00074.t1|gene_12769.t1|gene_04740.t1|gene_01776.t1|gene_05445.t1|gene_10225.t1|gene_09259.t1|gene_09142.t1|gene_05171.t1|gene_11344.t1	http://amigo.geneontology.org/amigo/term/GO:0019842
cellular divalent inorganic cation homeostasis	Gene Ontology Slim	GO:0072503	10	31	0.000306516	0.0183763	gene_02333.t1|gene_09055.t1|gene_08053.t1|gene_01816.t1|gene_05960.t1|gene_11963.t1|gene_12131.t1|gene_08349.t1|gene_06357.t1|gene_07299.t1	http://amigo.geneontology.org/amigo/term/GO:0072503					response to reactive oxygen species	Gene Ontology Slim	GO:0000302	11	27	0.000243759	0.0161431	gene_11163.t1|gene_11250.t1|gene_11767.t1|gene_07010.t1|gene_10336.t1|gene_10544.t1|gene_11197.t1|gene_07156.t1|gene_05599.t1|gene_12485.t1|gene_07155.t1	http://amigo.geneontology.org/amigo/term/GO:0000302
potassium ion transport	Gene Ontology Slim	GO:0006813	7	14	0.000314369	0.0183763	gene_12521.t1|gene_08053.t1|gene_01816.t1|gene_05960.t1|gene_11963.t1|gene_12131.t1|gene_08349.t1	http://amigo.geneontology.org/amigo/term/GO:0006813					emericellamide biosynthetic process	Gene Ontology Slim	GO:1900557	7	10	0.000303973	0.0175813	gene_04875.t1|gene_06041.t1|gene_09262.t1|gene_10225.t1|gene_09142.t1|gene_08237.t1|gene_08736.t1	http://amigo.geneontology.org/amigo/term/GO:1900557
calcium ion transmembrane transporter activity	Gene Ontology Slim	GO:0015085	7	14	0.000314369	0.0183763	gene_08053.t1|gene_01816.t1|gene_05960.t1|gene_11963.t1|gene_12131.t1|gene_08349.t1|gene_06357.t1	http://amigo.geneontology.org/amigo/term/GO:0015085					depsipeptide biosynthetic process	Gene Ontology Slim	GO:0050763	7	10	0.000303973	0.0175813	gene_04875.t1|gene_06041.t1|gene_09262.t1|gene_10225.t1|gene_09142.t1|gene_08237.t1|gene_08736.t1	http://amigo.geneontology.org/amigo/term/GO:0050763
inorganic ion transmembrane transport	Gene Ontology Slim	GO:0098660	21	117	0.000365534	0.0207387	gene_09520.t1|gene_08531.t1|gene_08053.t1|gene_08349.t1|gene_01816.t1|gene_05752.t1|gene_01482.t1|gene_05960.t1|gene_11963.t1|gene_11532.t1|gene_10716.t1|gene_12131.t1|gene_06869.t1|gene_03872.t1|gene_03815.t1|gene_10309.t1|gene_06357.t1|gene_12521.t1|gene_02333.t1|gene_08801.t1|gene_07299.t1	http://amigo.geneontology.org/amigo/term/GO:0098660					depsipeptide metabolic process	Gene Ontology Slim	GO:0050761	7	10	0.000303973	0.0175813	gene_04875.t1|gene_06041.t1|gene_09262.t1|gene_10225.t1|gene_09142.t1|gene_08237.t1|gene_08736.t1	http://amigo.geneontology.org/amigo/term/GO:0050761
divalent inorganic cation homeostasis	Gene Ontology Slim	GO:0072507	10	32	0.000378319	0.0208508	gene_02333.t1|gene_09055.t1|gene_08053.t1|gene_01816.t1|gene_05960.t1|gene_11963.t1|gene_12131.t1|gene_08349.t1|gene_06357.t1|gene_07299.t1	http://amigo.geneontology.org/amigo/term/GO:0072507					emericellamide metabolic process	Gene Ontology Slim	GO:1900555	7	10	0.000303973	0.0175813	gene_04875.t1|gene_06041.t1|gene_09262.t1|gene_10225.t1|gene_09142.t1|gene_08237.t1|gene_08736.t1	http://amigo.geneontology.org/amigo/term/GO:1900555
inorganic cation transmembrane transport	Gene Ontology Slim	GO:0098662	20	109	0.000390235	0.0209101	gene_09520.t1|gene_08531.t1|gene_08053.t1|gene_08349.t1|gene_01816.t1|gene_05752.t1|gene_01482.t1|gene_05960.t1|gene_11963.t1|gene_11532.t1|gene_10716.t1|gene_12131.t1|gene_06869.t1|gene_03872.t1|gene_02333.t1|gene_10309.t1|gene_06357.t1|gene_12521.t1|gene_08801.t1|gene_07299.t1	http://amigo.geneontology.org/amigo/term/GO:0098662					potassium ion transport	Gene Ontology Slim	GO:0006813	8	14	0.000308293	0.0175813	gene_08322.t1|gene_01912.t1|gene_11767.t1|gene_05892.t1|gene_08355.t1|gene_03753.t1|gene_09958.t1|gene_07155.t1	http://amigo.geneontology.org/amigo/term/GO:0006813
nucleobase-containing small molecule metabolic process	Gene Ontology Slim	GO:0055086	25	154	0.000409248	0.0213362	gene_05754.t1|gene_10844.t1|gene_03317.t1|gene_10840.t1|gene_12423.t1|gene_10620.t1|gene_02001.t1|gene_06787.t1|gene_08061.t1|gene_00992.t1|gene_09682.t1|gene_03088.t1|gene_10585.t1|gene_11922.t1|gene_06755.t1|gene_02038.t1|gene_06786.t1|gene_10717.t1|gene_02662.t1|gene_10006.t1|gene_11133.t1|gene_12299.t1|gene_07368.t1|gene_09815.t1|gene_13169.t1	http://amigo.geneontology.org/amigo/term/GO:0055086					ion transport	Gene Ontology Slim	GO:0006811	41	235	0.00035681	0.0192805	gene_11767.t1|gene_10861.t1|gene_03350.t1|gene_05892.t1|gene_05493.t1|gene_02996.t1|gene_13042.t1|gene_09285.t1|gene_10255.t1|gene_09958.t1|gene_01912.t1|gene_01226.t1|gene_02797.t1|gene_00704.t1|gene_02278.t1|gene_10254.t1|gene_01835.t1|gene_12768.t1|gene_08076.t1|gene_00921.t1|gene_05778.t1|gene_03107.t1|gene_02709.t1|gene_03753.t1|gene_04120.t1|gene_09436.t1|gene_00741.t1|gene_07686.t1|gene_01…	http://amigo.geneontology.org/amigo/term/GO:0006811
threonine catabolic process	Gene Ontology Slim	GO:0006567	5	6	0.000455664	0.0227267	gene_05880.t1|gene_04402.t1|gene_04401.t1|gene_08279.t1|gene_00496.t1	http://amigo.geneontology.org/amigo/term/GO:0006567					sterigmatocystin biosynthetic process	Gene Ontology Slim	GO:0045461	14	45	0.000366264	0.0192805	gene_09262.t1|gene_01711.t1|gene_11250.t1|gene_08237.t1|gene_09428.t1|gene_04873.t1|gene_10336.t1|gene_10225.t1|gene_11197.t1|gene_05176.t1|gene_09142.t1|gene_10792.t1|gene_07985.t1|gene_05599.t1	http://amigo.geneontology.org/amigo/term/GO:0045461
active transmembrane transporter activity	Gene Ontology Slim	GO:0022804	19	102	0.000459483	0.0227267	gene_09520.t1|gene_08053.t1|gene_11591.t1|gene_08349.t1|gene_07186.t1|gene_01816.t1|gene_05752.t1|gene_03877.t1|gene_05960.t1|gene_11532.t1|gene_10716.t1|gene_12131.t1|gene_08801.t1|gene_03872.t1|gene_10309.t1|gene_07924.t1|gene_06357.t1|gene_04506.t1|gene_09257.t1	http://amigo.geneontology.org/amigo/term/GO:0022804					sterigmatocystin metabolic process	Gene Ontology Slim	GO:0045460	14	45	0.000366264	0.0192805	gene_09262.t1|gene_01711.t1|gene_11250.t1|gene_08237.t1|gene_09428.t1|gene_04873.t1|gene_10336.t1|gene_10225.t1|gene_11197.t1|gene_05176.t1|gene_09142.t1|gene_10792.t1|gene_07985.t1|gene_05599.t1	http://amigo.geneontology.org/amigo/term/GO:0045460
monovalent inorganic cation transport	Gene Ontology Slim	GO:0015672	15	70	0.000510144	0.0246017	gene_09520.t1|gene_12521.t1|gene_08053.t1|gene_08349.t1|gene_01816.t1|gene_05752.t1|gene_01482.t1|gene_05960.t1|gene_11963.t1|gene_11532.t1|gene_10716.t1|gene_12131.t1|gene_08801.t1|gene_03872.t1|gene_10309.t1	http://amigo.geneontology.org/amigo/term/GO:0015672					cellular response to antibiotic	Gene Ontology Slim	GO:0071236	9	19	0.00037749	0.0193747	gene_11163.t1|gene_11250.t1|gene_07010.t1|gene_10336.t1|gene_10544.t1|gene_11197.t1|gene_07156.t1|gene_05599.t1|gene_12485.t1	http://amigo.geneontology.org/amigo/term/GO:0071236
ion transmembrane transporter activity, phosphorylative mechanism	Gene Ontology Slim	GO:0015662	6	11	0.000605284	0.0271533	gene_08053.t1|gene_01816.t1|gene_05960.t1|gene_12131.t1|gene_08349.t1|gene_06357.t1	http://amigo.geneontology.org/amigo/term/GO:0015662					pigment biosynthetic process	Gene Ontology Slim	GO:0046148	12	36	0.000572927	0.0286883	gene_11278.t1|gene_08995.t1|gene_01711.t1|gene_00442.t1|gene_01776.t1|gene_02389.t1|gene_00441.t1|gene_01710.t1|gene_03093.t1|gene_11165.t1|gene_01715.t1|gene_01712.t1	http://amigo.geneontology.org/amigo/term/GO:0046148
potassium ion transmembrane transporter activity	Gene Ontology Slim	GO:0015079	6	11	0.000605284	0.0271533	gene_08053.t1|gene_01816.t1|gene_05960.t1|gene_11963.t1|gene_12131.t1|gene_08349.t1	http://amigo.geneontology.org/amigo/term/GO:0015079					response to oxygen-containing compound	Gene Ontology Slim	GO:1901700	15	54	0.000625422	0.0305712	gene_06352.t1|gene_09883.t1|gene_11163.t1|gene_11250.t1|gene_11767.t1|gene_07010.t1|gene_10336.t1|gene_10544.t1|gene_11197.t1|gene_10915.t1|gene_08459.t1|gene_07156.t1|gene_05599.t1|gene_12485.t1|gene_07155.t1	http://amigo.geneontology.org/amigo/term/GO:1901700
solute:proton symporter activity	Gene Ontology Slim	GO:0015295	6	11	0.000605284	0.0271533	gene_09520.t1|gene_05752.t1|gene_11532.t1|gene_10716.t1|gene_08801.t1|gene_03872.t1	http://amigo.geneontology.org/amigo/term/GO:0015295					export across plasma membrane	Gene Ontology Slim	GO:0140115	7	12	0.000675864	0.0308344	gene_08976.t1|gene_10861.t1|gene_08355.t1|gene_02941.t1|gene_12620.t1|gene_01835.t1|gene_02942.t1	http://amigo.geneontology.org/amigo/term/GO:0140115
extracellular region	Gene Ontology Slim	GO:0005576	34	248	0.000690313	0.0302639	gene_05880.t1|gene_07809.t1|gene_00496.t1|gene_08985.t1|gene_03537.t1|gene_11718.t1|gene_11085.t1|gene_04402.t1|gene_07080.t1|gene_09326.t1|gene_04807.t1|gene_09137.t1|gene_08279.t1|gene_07808.t1|gene_01313.t1|gene_05232.t1|gene_08767.t1|gene_10846.t1|gene_12395.t1|gene_05740.t1|gene_12525.t1|gene_07613.t1|gene_04401.t1|gene_02066.t1|gene_10649.t1|gene_10717.t1|gene_07477.t1|gene_07333.t1|gene_12…	http://amigo.geneontology.org/amigo/term/GO:0005576					lactone biosynthetic process	Gene Ontology Slim	GO:1901336	7	12	0.000675864	0.0308344	gene_04875.t1|gene_06041.t1|gene_09262.t1|gene_10225.t1|gene_09142.t1|gene_08237.t1|gene_08736.t1	http://amigo.geneontology.org/amigo/term/GO:1901336
sulfur amino acid biosynthetic process	Gene Ontology Slim	GO:0000097	8	23	0.000817896	0.0346985	gene_04774.t1|gene_01313.t1|gene_11085.t1|gene_02116.t1|gene_00653.t1|gene_10717.t1|gene_04347.t1|gene_06141.t1	http://amigo.geneontology.org/amigo/term/GO:0000097					lactone metabolic process	Gene Ontology Slim	GO:1901334	7	12	0.000675864	0.0308344	gene_04875.t1|gene_06041.t1|gene_09262.t1|gene_10225.t1|gene_09142.t1|gene_08237.t1|gene_08736.t1	http://amigo.geneontology.org/amigo/term/GO:1901334
metal ion transmembrane transporter activity	Gene Ontology Slim	GO:0046873	13	58	0.00082744	0.0346985	gene_05785.t1|gene_08531.t1|gene_08053.t1|gene_01816.t1|gene_09098.t1|gene_05960.t1|gene_11963.t1|gene_12131.t1|gene_06869.t1|gene_08349.t1|gene_06357.t1|gene_06165.t1|gene_07299.t1	http://amigo.geneontology.org/amigo/term/GO:0046873					detoxification	Gene Ontology Slim	GO:0098754	15	55	0.000734063	0.0327616	gene_03509.t1|gene_08976.t1|gene_11163.t1|gene_03660.t1|gene_07010.t1|gene_11079.t1|gene_01007.t1|gene_11354.t1|gene_10861.t1|gene_02941.t1|gene_06183.t1|gene_07011.t1|gene_02942.t1|gene_05365.t1|gene_01126.t1	http://amigo.geneontology.org/amigo/term/GO:0098754
export across plasma membrane	Gene Ontology Slim	GO:0140115	6	12	0.000856477	0.035152	gene_08053.t1|gene_01816.t1|gene_05960.t1|gene_12131.t1|gene_08349.t1|gene_07924.t1	http://amigo.geneontology.org/amigo/term/GO:0140115					organic hydroxy compound metabolic process	Gene Ontology Slim	GO:1901615	30	161	0.0008557	0.0361443	gene_01711.t1|gene_03660.t1|gene_00442.t1|gene_09262.t1|gene_00186.t1|gene_08237.t1|gene_11165.t1|gene_10541.t1|gene_10544.t1|gene_00441.t1|gene_04874.t1|gene_01712.t1|gene_03404.t1|gene_01715.t1|gene_11278.t1|gene_13185.t1|gene_01081.t1|gene_10543.t1|gene_03032.t1|gene_07985.t1|gene_01710.t1|gene_01776.t1|gene_05912.t1|gene_08995.t1|gene_04569.t1|gene_07882.t1|gene_10225.t1|gene_09259.t1|gene_09…	http://amigo.geneontology.org/amigo/term/GO:1901615
small molecule metabolic process	Gene Ontology Slim	GO:0044281	71	660	0.00105251	0.0422979	gene_05880.t1|gene_02105.t1|gene_10844.t1|gene_02116.t1|gene_05754.t1|gene_03317.t1|gene_07633.t1|gene_04339.t1|gene_06733.t1|gene_10840.t1|gene_09540.t1|gene_12423.t1|gene_00496.t1|gene_01313.t1|gene_12550.t1|gene_12300.t1|gene_05592.t1|gene_06141.t1|gene_09326.t1|gene_04774.t1|gene_02001.t1|gene_11803.t1|gene_02530.t1|gene_04402.t1|gene_04082.t1|gene_06348.t1|gene_10620.t1|gene_06787.t1|gene_05…	http://amigo.geneontology.org/amigo/term/GO:0044281					amide binding	Gene Ontology Slim	GO:0033218	15	56	0.000858315	0.0361443	gene_09262.t1|gene_04875.t1|gene_06041.t1|gene_00074.t1|gene_00699.t1|gene_10541.t1|gene_09764.t1|gene_10225.t1|gene_09259.t1|gene_05913.t1|gene_09142.t1|gene_08736.t1|gene_08237.t1|gene_08527.t1|gene_01776.t1	http://amigo.geneontology.org/amigo/term/GO:0033218
response to drug	Gene Ontology Slim	GO:0042493	29	205	0.00108368	0.0426616	gene_13067.t1|gene_12423.t1|gene_12686.t1|gene_10979.t1|gene_10716.t1|gene_09694.t1|gene_02531.t1|gene_05657.t1|gene_03771.t1|gene_02530.t1|gene_06221.t1|gene_00943.t1|gene_06348.t1|gene_02333.t1|gene_07808.t1|gene_12133.t1|gene_07809.t1|gene_11827.t1|gene_08801.t1|gene_06733.t1|gene_07924.t1|gene_10405.t1|gene_05377.t1|gene_03877.t1|gene_04919.t1|gene_08896.t1|gene_06492.t1|gene_04552.t1|gene_06…	http://amigo.geneontology.org/amigo/term/GO:0042493					organic heteropentacyclic compound biosynthetic process	Gene Ontology Slim	GO:1901378	14	50	0.000880281	0.0361443	gene_09262.t1|gene_01711.t1|gene_11250.t1|gene_08237.t1|gene_09428.t1|gene_04873.t1|gene_10336.t1|gene_10225.t1|gene_11197.t1|gene_05176.t1|gene_09142.t1|gene_10792.t1|gene_07985.t1|gene_05599.t1	http://amigo.geneontology.org/amigo/term/GO:1901378
aspartate family amino acid catabolic process	Gene Ontology Slim	GO:0009068	5	8	0.00113275	0.0437017	gene_05880.t1|gene_04402.t1|gene_04401.t1|gene_08279.t1|gene_00496.t1	http://amigo.geneontology.org/amigo/term/GO:0009068					organic heteropentacyclic compound metabolic process	Gene Ontology Slim	GO:1901376	14	50	0.000880281	0.0361443	gene_09262.t1|gene_01711.t1|gene_11250.t1|gene_08237.t1|gene_09428.t1|gene_04873.t1|gene_10336.t1|gene_10225.t1|gene_11197.t1|gene_05176.t1|gene_09142.t1|gene_10792.t1|gene_07985.t1|gene_05599.t1	http://amigo.geneontology.org/amigo/term/GO:1901376
sulfur compound biosynthetic process	Gene Ontology Slim	GO:0044272	14	69	0.00123024	0.0465321	gene_04774.t1|gene_01313.t1|gene_11085.t1|gene_02116.t1|gene_03877.t1|gene_02530.t1|gene_00653.t1|gene_09540.t1|gene_10717.t1|gene_10141.t1|gene_04347.t1|gene_02531.t1|gene_06141.t1|gene_09222.t1	http://amigo.geneontology.org/amigo/term/GO:0044272					regulation of ion transport	Gene Ontology Slim	GO:0043269	7	13	0.000963398	0.0387815	gene_11767.t1|gene_03107.t1|gene_02709.t1|gene_04521.t1|gene_07686.t1|gene_09285.t1|gene_07155.t1	http://amigo.geneontology.org/amigo/term/GO:0043269
													mycotoxin biosynthetic process	Gene Ontology Slim	GO:0043386	16	64	0.00109444	0.0432095	gene_08465.t1|gene_09262.t1|gene_01711.t1|gene_11250.t1|gene_08237.t1|gene_09428.t1|gene_04873.t1|gene_10336.t1|gene_10225.t1|gene_11197.t1|gene_05176.t1|gene_09142.t1|gene_10792.t1|gene_07985.t1|gene_05599.t1|gene_04874.t1	http://amigo.geneontology.org/amigo/term/GO:0043386
													toxin biosynthetic process	Gene Ontology Slim	GO:0009403	16	65	0.00125758	0.0487136	gene_08465.t1|gene_09262.t1|gene_01711.t1|gene_11250.t1|gene_08237.t1|gene_09428.t1|gene_04873.t1|gene_10336.t1|gene_10225.t1|gene_11197.t1|gene_05176.t1|gene_09142.t1|gene_10792.t1|gene_07985.t1|gene_05599.t1|gene_04874.t1	http://amigo.geneontology.org/amigo/term/GO:0009403
