## Supplementary Data 15 for "From iron to antibiotics: Identification of conserved bacterial-fungal interactions across diverse partners"

### Sheet: E.coli-P. psychrophila Overlap
E. coli gene	E. coli annotation	E. coli relevant fungi	E. coli delta fitness	P. psychrophila Gene	P. psychrophila relevant fungi	P. psychrophila annotation	P. psychrophila delta fitness	Consistent?
appY	DLP12 prophage; DNA-binding transcriptional activator (NCBI)	Penicillium 12, Penicillium SAM3, Scop. 165-5, Scop. JB370,	Negative	Ga0212129_113646	Candida 135E, Penicillium RS17,	AraC family transcriptional regulator	Negative	Yes
argH	argininosuccinate lyase (NCBI)	Penicillium SAM3,	Positive	Ga0212129_11654	Penicillium 12,	argininosuccinate lyase	Negative	No
aroK	shikimate kinase I (NCBI)	Candida 135E, Fusarium 554A, Penicillium 12, Penicillium SAM3,	Negative	Ga0212129_11413	Penicillium 12,	shikimate kinase	Negative	Yes
cheZ	chemotaxis regulator, protein phosphatase for CheY (NCBI)	Candida 135E, Debaryomyces 135B, Penicillium 12, Penicillium RS17, Scop. 165-5,	Negative	Ga0212129_112985	Fusarium 554A,	chemotaxis phosphatase CheZ	Negative	Yes
crcB	camphor resistance protein CrcB (NCBI)	Penicillium 12,	Negative	Ga0212129_113371	Candida 135E, Debaryomyces 135B, Scop. JB370, Penicillium 12, Penicillium RS17, Penicillium SAM3, Scop. 165-5,	camphor resistance protein CrcB	Negative	Yes
cspD	cold shock protein homolog (NCBI)	Penicillium SAM3,	Positive	Ga0212129_114678	Penicillium 12, Penicillium SAM3, Scop. 165-5,	putative cold-shock DNA-binding protein	Positive	Yes
cueR	DNA-binding transcriptional activator of copper-responsive regulon genes (NCBI)	Scop. 165-5,	Negative	Ga0212129_114252	Candida 135E, Fusarium 554A, Penicillium SAM3, Scop. 165-5,	DNA-binding transcriptional MerR regulator	Positive	No
cysC	adenylylsulfate kinase (NCBI)	Penicillium 12,	Positive	Ga0212129_115582	Penicillium 12, Penicillium SAM3,	adenylylsulfate kinase /sulfate adenylyltransferase subunit 1	Negative	No
cysH	phosphoadenosine phosphosulfate reductase (NCBI)	Penicillium 12,	Positive	Ga0212129_115288	Penicillium 12, Penicillium SAM3,	phosphoadenylylsulfate reductase (thioredoxin)	Negative	No
dcm	DNA cytosine methylase (NCBI)	Debaryomyces 135B, Fusarium 554A, Penicillium 12,	Positive	Ga0212129_13146	Scop. JB370, Penicillium SAM3,	DNA (cytosine-5)-methyltransferase 1	Negative	No
dmsC	dimethyl sulfoxide reductase, anaerobic, subunit C (NCBI)	Penicillium RS17,	Negative	Ga0212129_114332	Debaryomyces 135B, Scop. 165-5,	nicotinamidase-related amidase	Positive	No
dnaK	molecular chaperone DnaK (NCBI)	Penicillium 12, Penicillium SAM3, Scop. 165-5, Scop. JB370,	Negative	Ga0212129_115777	Penicillium 12,	molecular chaperone DnaK	Negative	Yes
exbD	membrane spanning protein in TonB-ExbB-ExbD complex (NCBI)	Candida 135E, Debaryomyces 135B, Fusarium 554A, Penicillium 12, Penicillium RS17, Penicillium SAM3, Scop. 165-5, Scop. JB370,	Positive	Ga0212129_113527	Candida 135E, Scop. JB370, Scop. 165-5,	outer membrane transport energization protein ExbD	Negative	No
fabF	3-oxoacyl-(acyl carrier protein) synthase (NCBI)	Debaryomyces 135B,	Positive	Ga0212129_115062	Penicillium 12,	3-oxoacyl-[acyl-carrier-protein] synthase II	Negative	No
fepC	iron-enterobactin transporter subunit (NCBI)	Candida 135E, Debaryomyces 135B, Fusarium 554A, Penicillium 12, Penicillium RS17, Penicillium SAM3, Scop. 165-5, Scop. JB370,	Positive	Ga0212129_113950	Candida 135E,	iron complex transport system ATP-binding protein	Negative	No
fnr	DNA-binding transcriptional dual regulator, global regulator of anaerobic growth (NCBI)	Scop. 165-5, Scop. JB370,	Positive	Ga0212129_114578	Candida 135E, Debaryomyces 135B, Fusarium 554A, Scop. JB370, Penicillium 12, Penicillium RS17, Penicillium SAM3, Scop. 165-5,	Crp/Fnr family transcriptional regulator	Positive	Yes
glpD	sn-glycerol-3-phosphate dehydrogenase, aerobic, FAD/NAD(P)-binding (NCBI)	Candida 135E, Debaryomyces 135B, Penicillium RS17, Penicillium SAM3, Scop. 165-5, Scop. JB370,	Negative	Ga0212129_112208	Candida 135E, Debaryomyces 135B, Fusarium 554A, Scop. JB370, Penicillium 12, Penicillium RS17, Penicillium SAM3, Scop. 165-5,	homodimeric glycerol 3-phosphate dehydrogenase (quinone)	Negative	Yes
gltB	glutamate synthase, large subunit (NCBI)	Candida 135E,	Negative	Ga0212129_11410	Candida 135E, Debaryomyces 135B, Penicillium 12, Penicillium RS17, Penicillium SAM3,	glutamate synthase (NADPH) large subunit	Negative	Yes
hcr	HCP oxidoreductase, NADH-dependent (NCBI)	Debaryomyces 135B, Penicillium 12, Penicillium RS17, Penicillium SAM3, Scop. JB370,	Positive	Ga0212129_113666	Penicillium SAM3, Scop. 165-5,	benzoate/toluate 1,2-dioxygenase reductase subunit	Positive	Yes
hisA	N-(5'-phospho-L-ribosyl-formimino)-5-amino-1-(5'- phosphoribosyl)-4-imidazolecarboxamide isomerase (VIMSS)	Scop. 165-5, Scop. JB370,	Negative	Ga0212129_11510	Candida 135E,	1-(5-phosphoribosyl)-5-[(5-phosphoribosylamino)methylideneamino] imidazole-4-carboxamide isomerase	Positive	No
ihfA	integration host factor subunit alpha (NCBI)	Candida 135E, Debaryomyces 135B, Fusarium 554A, Penicillium RS17, Penicillium SAM3, Scop. 165-5, Scop. JB370,	Positive	Ga0212129_113147	Debaryomyces 135B,	integration host factor subunit alpha	Negative	No
ihfB	integration host factor subunit beta (NCBI)	Penicillium 12,	Negative	Ga0212129_114627	Candida 135E, Fusarium 554A, Scop. JB370, Scop. 165-5,	integration host factor subunit beta	Positive	No
ilvC	ketol-acid reductoisomerase (NCBI)	Debaryomyces 135B, Fusarium 554A, Scop. 165-5, Scop. JB370,	Negative	Ga0212129_115722	Penicillium 12, Penicillium SAM3,	ketol-acid reductoisomerase	Negative	Yes
ilvD	dihydroxy-acid dehydratase (NCBI)	Debaryomyces 135B, Fusarium 554A, Scop. JB370,	Negative	Ga0212129_111249	Debaryomyces 135B, Penicillium 12, Penicillium SAM3,	dihydroxyacid dehydratase	Negative	Yes
ilvI	acetolactate synthase III large subunit (NCBI)	Debaryomyces 135B, Fusarium 554A, Scop. JB370,	Negative	Ga0212129_115724	Debaryomyces 135B, Penicillium 12, Penicillium RS17, Penicillium SAM3, Scop. 165-5,	acetolactate synthase large subunit	Negative	Yes
metZ	tRNA-Met (NCBI)	Debaryomyces 135B, Scop. 165-5,	Negative	Ga0212129_114315	Candida 135E, Debaryomyces 135B, Fusarium 554A, Scop. JB370, Penicillium 12, Penicillium RS17, Penicillium SAM3, Scop. 165-5,	O-succinylhomoserine sulfhydrylase	Negative	Yes
mreC	cell wall structural complex MreBCD transmembrane component MreC (NCBI)	Scop. JB370,	Positive	Ga0212129_115619	Debaryomyces 135B, Fusarium 554A, Penicillium 12, Penicillium RS17, Penicillium SAM3, Scop. 165-5,	rod shape-determining protein MreC	Positive	Yes
npr	phosphohistidinoprotein-hexose phosphotransferase component of N-regulated PTS system (Npr) (NCBI)	Fusarium 554A, Scop. 165-5, Scop. JB370,	Positive	Ga0212129_115605	Scop. JB370, Penicillium 12, Penicillium RS17, Penicillium SAM3, Scop. 165-5,	phosphocarrier protein	Negative	No
osmC	osmotically inducible, stress-inducible membrane protein (NCBI)	Candida 135E, Debaryomyces 135B, Fusarium 554A, Penicillium 12, Penicillium RS17, Penicillium SAM3, Scop. 165-5,	Negative	Ga0212129_112839	Scop. 165-5,	putative redox protein	Positive	No
paaF	enoyl-CoA hydratase-isomerase (NCBI)	Candida 135E, Fusarium 554A, Penicillium 12, Penicillium RS17, Scop. 165-5,	Positive	Ga0212129_113701	Candida 135E, Fusarium 554A, Scop. JB370, Penicillium RS17, Penicillium SAM3, Scop. 165-5,	enoyl-CoA hydratase/isomerase-like protein	Negative	No
pgi	glucose-6-phosphate isomerase (NCBI)	Scop. JB370,	Positive	Ga0212129_115747	Scop. JB370, Penicillium 12,	glucose-6-phosphate isomerase	Negative	No
proX	glycine betaine transporter subunit (NCBI)	Candida 135E,	Positive	Ga0212129_115097	Candida 135E, Debaryomyces 135B, Fusarium 554A, Scop. JB370, Penicillium 12, Penicillium RS17, Penicillium SAM3, Scop. 165-5,	glycine betaine/proline transport system substrate-binding protein	Positive	Yes
purU	formyltetrahydrofolate deformylase (NCBI)	Candida 135E, Fusarium 554A, Penicillium 12, Penicillium SAM3, Scop. 165-5, Scop. JB370,	Negative	Ga0212129_112627	Candida 135E, Debaryomyces 135B, Fusarium 554A, Scop. JB370, Penicillium 12, Penicillium RS17, Penicillium SAM3, Scop. 165-5,	formyltetrahydrofolate deformylase	Negative	Yes
pyrB	aspartate carbamoyltransferase catalytic subunit (NCBI)	Penicillium SAM3, Scop. JB370,	Negative	Ga0212129_111350	Fusarium 554A, Scop. JB370, Penicillium RS17,	aspartate carbamoyltransferase	Positive	No
rcsD	phosphotransfer intermediate protein in two-component regulatory system with RcsBC (NCBI)	Penicillium 12,	Positive	Ga0212129_115695	Scop. JB370,	LuxR family two component transcriptional regulator	Positive	Yes
rfag	glucosyltransferase I (NCBI)	Scop. JB370,	Negative	Ga0212129_114615	Penicillium 12,	glycosyltransferase involved in cell wall biosynthesis	Negative	Yes
rfaH	transcriptional activator RfaH (NCBI)	Penicillium 12, Penicillium SAM3, Scop. 165-5, Scop. JB370,	Negative	Ga0212129_114111	Candida 135E, Debaryomyces 135B, Fusarium 554A, Scop. JB370, Penicillium RS17, Penicillium SAM3, Scop. 165-5,	transcription elongation factor/antiterminator RfaH	Negative	Yes
rfbC	dTDP-4-deoxyrhamnose-3,5-epimerase (NCBI)	Scop. JB370,	Negative	Ga0212129_114622	Penicillium RS17, Scop. 165-5,	dTDP-4-dehydrorhamnose 3,5-epimerase	Negative	Yes
rfbD	dTDP-4-dehydrorhamnose reductase subunit, NAD(P)-binding, of dTDP-L-rhamnose synthase (NCBI)	Scop. JB370,	Negative	Ga0212129_114619	Candida 135E, Debaryomyces 135B, Fusarium 554A, Penicillium SAM3,	dTDP-4-dehydrorhamnose reductase	Positive	No
slyA	transcriptional regulator for cryptic hemolysin (VIMSS)	Scop. JB370,	Positive	Ga0212129_113629	Candida 135E, Penicillium 12, Penicillium RS17, Penicillium SAM3,	DNA-binding MarR family transcriptional regulator	Negative	No
sucC	succinyl-CoA synthetase subunit beta (NCBI)	Candida 135E, Penicillium RS17,	Positive	Ga0212129_114723	Scop. JB370, Penicillium 12, Penicillium SAM3,	succinyl-CoA synthetase (ADP-forming) beta subunit	Negative	No
trkG	Rac prophage; potassium transporter subunit (NCBI)	Debaryomyces 135B, Fusarium 554A, Penicillium RS17, Scop. 165-5, Scop. JB370,	Negative	Ga0212129_112909	Candida 135E, Penicillium 12, Penicillium RS17, Scop. 165-5,	trk system potassium uptake protein TrkH	Positive	No
trmE	tRNA modification GTPase (NCBI)	Penicillium 12, Penicillium SAM3,	Negative	Ga0212129_11868	Penicillium 12,	tRNA modification GTPase trmE	Negative	Yes
trpA	tryptophan synthase subunit alpha (NCBI)	Penicillium SAM3, Scop. JB370,	Positive	Ga0212129_11956	Penicillium 12,	tryptophan synthase alpha chain	Negative	No
trpB	tryptophan synthase subunit beta (NCBI)	Penicillium SAM3, Scop. JB370,	Positive	Ga0212129_11957	Penicillium 12, Penicillium SAM3,	tryptophan synthase beta chain	Negative	No
umuD	DNA polymerase V, subunit D (NCBI)	Fusarium 554A,	Negative	Ga0212129_114840	Candida 135E, Fusarium 554A,	peptidase S24-like protein	Positive	No
yacG	zinc-binding protein (NCBI)	Candida 135E, Debaryomyces 135B,	Positive	Ga0212129_111905	Penicillium RS17, Penicillium SAM3,	hypothetical protein	Positive	Yes
ybjQ	hypothetical protein (NCBI)	Candida 135E, Debaryomyces 135B, Fusarium 554A, Penicillium 12, Penicillium SAM3, Scop. 165-5,	Positive	Ga0212129_114428	Fusarium 554A, Scop. JB370, Penicillium 12, Penicillium SAM3,	uncharacterized protein YbjQ (UPF0145 family)	Negative	No
ydcN	predicted DNA-binding transcriptional regulator (NCBI)	Candida 135E, Debaryomyces 135B, Fusarium 554A, Penicillium 12, Penicillium RS17, Scop. 165-5, Scop. JB370,	Positive	Ga0212129_114984	Penicillium 12,	transcriptional regulator with XRE-family HTH domain	Negative	No
ydgC	conserved inner membrane protein associated with alginate biosynthesis (NCBI)	Penicillium 12,	Negative	Ga0212129_112200	Penicillium 12, Penicillium RS17, Penicillium SAM3,	membrane protein GlpM	Positive	No
yecS	predicted transporter subunit: membrane component of ABC superfamily (NCBI)	Fusarium 554A, Penicillium SAM3, Scop. 165-5,	Negative	Ga0212129_113232	Fusarium 554A, Penicillium RS17,	amino acid ABC transporter membrane protein 2 (PAAT family)	Negative	Yes
yheV	hypothetical protein (NCBI)	Penicillium 12, Penicillium SAM3,	Positive	Ga0212129_111215	Debaryomyces 135B, Fusarium 554A, Scop. JB370, Penicillium 12, Penicillium RS17, Penicillium SAM3, Scop. 165-5,	hypothetical protein	Negative	No
yiaD	predicted outer membrane lipoprotien (NCBI)	Penicillium 12, Penicillium SAM3,	Positive	Ga0212129_112256	Penicillium 12,	outer membrane protein OmpA-like peptidoglycan-associated protein	Negative	No
yieK	hypothetical protein (NCBI)	Penicillium 12, Penicillium SAM3,	Positive	Ga0212129_112474	Candida 135E, Penicillium RS17,	6-phosphogluconolactonase	Positive	Yes
yobA	hypothetical protein (NCBI)	Fusarium 554A, Penicillium 12, Scop. 165-5,	Positive	Ga0212129_111701	Debaryomyces 135B, Penicillium RS17, Penicillium SAM3, Scop. 165-5,	hypothetical protein	Positive	Yes
ypeB	hypothetical protein (NCBI)	Penicillium 12, Penicillium SAM3,	Negative	Ga0212129_112477	Penicillium SAM3,	hypothetical protein	Negative	Yes
yqjD	hypothetical protein (NCBI)	Candida 135E,	Positive	Ga0212129_115013	Fusarium 554A,	ElaB/YqjD/DUF883 family membrane-anchored ribosome-binding protein	Negative	No
yraP	hypothetical protein (NCBI)	Penicillium 12, Penicillium SAM3, Scop. JB370,	Negative	Ga0212129_112020	Debaryomyces 135B, Penicillium RS17, Penicillium SAM3, Scop. 165-5,	osmotically-inducible protein OsmY	Positive	No
